# Rapid evolution of genes with anti-cancer functions during the origins of large bodies and cancer resistance in elephants

**DOI:** 10.1101/2024.02.27.582135

**Authors:** Jacob Bowman, Vincent J. Lynch

## Abstract

Elephants have emerged as a model system to study the evolution of body size and cancer resistance because, despite their immense size, they have a very low prevalence of cancer. Previous studies have found that duplication of tumor suppressors at least partly contributes to the evolution of anti-cancer cellular phenotypes in elephants. Still, many other mechanisms must have contributed to their augmented cancer resistance. Here, we use a suite of codon-based maximum-likelihood methods and a dataset of 13,310 protein-coding gene alignments from 261 *Eutherian* mammals to identify positively selected and rapidly evolving elephant genes. We found 496 genes (3.73% of alignments tested) with statistically significant evidence for positive selection and 660 genes (4.96% of alignments tested) that likely evolved rapidly in elephants. Positively selected and rapidly evolving genes are statistically enriched in gene ontology terms and biological pathways related to regulated cell death mechanisms, DNA damage repair, cell cycle regulation, epidermal growth factor receptor (EGFR) signaling, and immune functions, particularly neutrophil granules and degranulation. All of these biological factors are plausibly related to the evolution of cancer resistance. Thus, these positively selected and rapidly evolving genes are promising candidates for genes contributing to elephant-specific traits, including the evolution of molecular and cellular characteristics that enhance cancer resistance.
