## Supplementary datasets 1 and 2 for "Rapid evolution of genes with anti-cancer functions during the origins of large bodies and cancer resistance in elephants": goslim_summary_wg_result1705335984_bp.txt

GO:0008152	metabolic process	39
GO:0065007	biological regulation	35
GO:0032501	multicellular organismal process	25
GO:0050896	response to stimulus	24
GO:0016043	cellular component organization	23
GO:0051179	localization	23
GO:0032502	developmental process	19
GO:0007154	cell communication	17
GO:0051704	multi-organism process	11
GO:0008283	cell proliferation	10
GO:0000003	reproduction	6
GO:0040007	growth	2
