## Supplementary datasets 1 and 2 for "Rapid evolution of genes with anti-cancer functions during the origins of large bodies and cancer resistance in elephants": goslim_summary_wg_result1705335984_cc.txt

GO:0016020	membrane	37
GO:0005829	cytosol	21
GO:0005634	nucleus	21
GO:0032991	protein-containing complex	20
GO:0031974	membrane-enclosed lumen	19
GO:0031982	vesicle	16
GO:0005739	mitochondrion	16
GO:0005615	extracellular space	14
GO:0012505	endomembrane system	13
GO:0031975	envelope	12
GO:0042995	cell projection	5
GO:0005856	cytoskeleton	5
GO:0005773	vacuole	4
GO:0005783	endoplasmic reticulum	4
GO:0005768	endosome	3
GO:0005794	Golgi apparatus	3
GO:0042579	microbody	2
GO:0005840	ribosome	2
GO:0005694	chromosome	1
