## Supplementary datasets 1 and 2 for "Rapid evolution of genes with anti-cancer functions during the origins of large bodies and cancer resistance in elephants": goslim_summary_wg_result1705335984_mf.txt

GO:0005515	protein binding	37
GO:0043167	ion binding	11
GO:0016787	hydrolase activity	8
GO:0016740	transferase activity	8
GO:0005215	transporter activity	7
GO:0008289	lipid binding	6
GO:0060089	molecular transducer activity	5
GO:0003676	nucleic acid binding	5
GO:0009055	electron transfer activity	4
GO:0000166	nucleotide binding	3
GO:0005198	structural molecule activity	2
GO:0030234	enzyme regulator activity	1
GO:0060090	molecular adaptor activity	1
GO:0003682	chromatin binding	1
GO:0030246	carbohydrate binding	1
