## Supplementary datasets 1 and 2 for "Rapid evolution of genes with anti-cancer functions during the origins of large bodies and cancer resistance in elephants": interestingID_mappingTable_wg_result1705335984.txt

userId	geneSymbol	geneName	entrezgene	gLink
CD3G	CD3G	CD3g molecule	917	https://www.ncbi.nlm.nih.gov/gene/?term=917
IL2RG	IL2RG	interleukin 2 receptor subunit gamma	3561	https://www.ncbi.nlm.nih.gov/gene/?term=3561
PPT1	PPT1	palmitoyl-protein thioesterase 1	5538	https://www.ncbi.nlm.nih.gov/gene/?term=5538
GSTA2	GSTA2	glutathione S-transferase alpha 2	2939	https://www.ncbi.nlm.nih.gov/gene/?term=2939
DMAC2L	DMAC2L	distal membrane arm assembly complex 2 like	27109	https://www.ncbi.nlm.nih.gov/gene/?term=27109
LRRC52	LRRC52	leucine rich repeat containing 52	440699	https://www.ncbi.nlm.nih.gov/gene/?term=440699
SCP2	SCP2	sterol carrier protein 2	6342	https://www.ncbi.nlm.nih.gov/gene/?term=6342
PRSS37	PRSS37	serine protease 37	136242	https://www.ncbi.nlm.nih.gov/gene/?term=136242
TMCO2	TMCO2	transmembrane and coiled-coil domains 2	127391	https://www.ncbi.nlm.nih.gov/gene/?term=127391
BCL2L15	BCL2L15	BCL2 like 15	440603	https://www.ncbi.nlm.nih.gov/gene/?term=440603
REP15	REP15	RAB15 effector protein	387849	https://www.ncbi.nlm.nih.gov/gene/?term=387849
CERKL	CERKL	ceramide kinase like	375298	https://www.ncbi.nlm.nih.gov/gene/?term=375298
CTLA4	CTLA4	cytotoxic T-lymphocyte associated protein 4	1493	https://www.ncbi.nlm.nih.gov/gene/?term=1493
CHIC1	CHIC1	cysteine rich hydrophobic domain 1	53344	https://www.ncbi.nlm.nih.gov/gene/?term=53344
CXCL10	CXCL10	C-X-C motif chemokine ligand 10	3627	https://www.ncbi.nlm.nih.gov/gene/?term=3627
ATP5PB	ATP5PB	ATP synthase peripheral stalk-membrane subunit b	515	https://www.ncbi.nlm.nih.gov/gene/?term=515
CD1D	CD1D	CD1d molecule	912	https://www.ncbi.nlm.nih.gov/gene/?term=912
CD47	CD47	CD47 molecule	961	https://www.ncbi.nlm.nih.gov/gene/?term=961
CYB5A	CYB5A	cytochrome b5 type A	1528	https://www.ncbi.nlm.nih.gov/gene/?term=1528
GRSF1	GRSF1	G-rich RNA sequence binding factor 1	2926	https://www.ncbi.nlm.nih.gov/gene/?term=2926
KISS1	KISS1	KiSS-1 metastasis suppressor	3814	https://www.ncbi.nlm.nih.gov/gene/?term=3814
LDHC	LDHC	lactate dehydrogenase C	3948	https://www.ncbi.nlm.nih.gov/gene/?term=3948
PTMA	PTMA	prothymosin alpha	5757	https://www.ncbi.nlm.nih.gov/gene/?term=5757
TSPAN6	TSPAN6	tetraspanin 6	7105	https://www.ncbi.nlm.nih.gov/gene/?term=7105
TTC1	TTC1	tetratricopeptide repeat domain 1	7265	https://www.ncbi.nlm.nih.gov/gene/?term=7265
COX8A	COX8A	cytochrome c oxidase subunit 8A	1351	https://www.ncbi.nlm.nih.gov/gene/?term=1351
UQCRH	UQCRH	ubiquinol-cytochrome c reductase hinge protein	7388	https://www.ncbi.nlm.nih.gov/gene/?term=7388
ATP5PD	ATP5PD	ATP synthase peripheral stalk subunit d	10476	https://www.ncbi.nlm.nih.gov/gene/?term=10476
CCT2	CCT2	chaperonin containing TCP1 subunit 2	10576	https://www.ncbi.nlm.nih.gov/gene/?term=10576
NPC2	NPC2	NPC intracellular cholesterol transporter 2	10577	https://www.ncbi.nlm.nih.gov/gene/?term=10577
LTB	LTB	lymphotoxin beta	4050	https://www.ncbi.nlm.nih.gov/gene/?term=4050
GNL3	GNL3	G protein nucleolar 3	26354	https://www.ncbi.nlm.nih.gov/gene/?term=26354
TSPAN13	TSPAN13	tetraspanin 13	27075	https://www.ncbi.nlm.nih.gov/gene/?term=27075
TAF9B	TAF9B	TATA-box binding protein associated factor 9b	51616	https://www.ncbi.nlm.nih.gov/gene/?term=51616
WNT16	WNT16	Wnt family member 16	51384	https://www.ncbi.nlm.nih.gov/gene/?term=51384
MRPL35	MRPL35	mitochondrial ribosomal protein L35	51318	https://www.ncbi.nlm.nih.gov/gene/?term=51318
NXPE4	NXPE4	neurexophilin and PC-esterase domain family member 4	54827	https://www.ncbi.nlm.nih.gov/gene/?term=54827
DET1	DET1	DET1, COP1 ubiquitin ligase partner	55070	https://www.ncbi.nlm.nih.gov/gene/?term=55070
ACOT13	ACOT13	acyl-CoA thioesterase 13	55856	https://www.ncbi.nlm.nih.gov/gene/?term=55856
NDUFA12	NDUFA12	NADH:ubiquinone oxidoreductase subunit A12	55967	https://www.ncbi.nlm.nih.gov/gene/?term=55967
OTULINL	OTULINL	OTU deubiquitinase with linear linkage specificity like	54491	https://www.ncbi.nlm.nih.gov/gene/?term=54491
MRPL50	MRPL50	mitochondrial ribosomal protein L50	54534	https://www.ncbi.nlm.nih.gov/gene/?term=54534
TIGAR	TIGAR	TP53 induced glycolysis regulatory phosphatase	57103	https://www.ncbi.nlm.nih.gov/gene/?term=57103
PDP2	PDP2	pyruvate dehyrogenase phosphatase catalytic subunit 2	57546	https://www.ncbi.nlm.nih.gov/gene/?term=57546
TMEM254	TMEM254	transmembrane protein 254	80195	https://www.ncbi.nlm.nih.gov/gene/?term=80195
RNF34	RNF34	ring finger protein 34	80196	https://www.ncbi.nlm.nih.gov/gene/?term=80196
MFRP	MFRP	membrane frizzled-related protein	83552	https://www.ncbi.nlm.nih.gov/gene/?term=83552
C18orf21	C18orf21	chromosome 18 open reading frame 21	83608	https://www.ncbi.nlm.nih.gov/gene/?term=83608
CDCA7	CDCA7	cell division cycle associated 7	83879	https://www.ncbi.nlm.nih.gov/gene/?term=83879
RTN4IP1	RTN4IP1	reticulon 4 interacting protein 1	84816	https://www.ncbi.nlm.nih.gov/gene/?term=84816
CDCA5	CDCA5	cell division cycle associated 5	113130	https://www.ncbi.nlm.nih.gov/gene/?term=113130
TRMT10B	TRMT10B	tRNA methyltransferase 10B	158234	https://www.ncbi.nlm.nih.gov/gene/?term=158234
CCSAP	CCSAP	centriole, cilia and spindle associated protein	126731	https://www.ncbi.nlm.nih.gov/gene/?term=126731
FAM81A	FAM81A	family with sequence similarity 81 member A	145773	https://www.ncbi.nlm.nih.gov/gene/?term=145773
PIAS2	PIAS2	protein inhibitor of activated STAT 2	9063	https://www.ncbi.nlm.nih.gov/gene/?term=9063
SPATA19	SPATA19	spermatogenesis associated 19	219938	https://www.ncbi.nlm.nih.gov/gene/?term=219938
IL5RA	IL5RA	interleukin 5 receptor subunit alpha	3568	https://www.ncbi.nlm.nih.gov/gene/?term=3568
BPIFA3	BPIFA3	BPI fold containing family A member 3	128861	https://www.ncbi.nlm.nih.gov/gene/?term=128861
KRTAP13-1	KRTAP13-1	keratin associated protein 13-1	140258	https://www.ncbi.nlm.nih.gov/gene/?term=140258
KRTAP19-7	KRTAP19-7	keratin associated protein 19-7	337974	https://www.ncbi.nlm.nih.gov/gene/?term=337974
LSMEM1	LSMEM1	leucine rich single-pass membrane protein 1	286006	https://www.ncbi.nlm.nih.gov/gene/?term=286006
CLEC7A	CLEC7A	C-type lectin domain containing 7A	64581	https://www.ncbi.nlm.nih.gov/gene/?term=64581
ZPBP2	ZPBP2	zona pellucida binding protein 2	124626	https://www.ncbi.nlm.nih.gov/gene/?term=124626
TMIGD1	TMIGD1	transmembrane and immunoglobulin domain containing 1	388364	https://www.ncbi.nlm.nih.gov/gene/?term=388364
