## Supplementary datasets 1 and 2 for "Rapid evolution of genes with anti-cancer functions during the origins of large bodies and cancer resistance in elephants": enrichment_results_wg_result1705340001.txt

geneSet	description	link	size	overlap	expect	enrichmentRatio	pValue	FDR	overlapId	userId
P05917	Opioid proopiomelanocortin pathway	http://www.pantherdb.org/pathway/pathwayDiagram.jsp?catAccession=P05917	19	3	0.5184960582171013	5.7859649122807015	0.01355777489123744	0.4791851399263105	3777;10681;6844	GNB5;KCNK3;VAMP2
P05915	Opioid proenkephalin pathway	http://www.pantherdb.org/pathway/pathwayDiagram.jsp?catAccession=P05915	20	3	0.545785324439054	5.496666666666666	0.015649378373780998	0.4791851399263105	3777;10681;6844	GNB5;KCNK3;VAMP2
P00042	Muscarinic acetylcholine receptor 1 and 3 signaling pathway	http://www.pantherdb.org/pathway/pathwayDiagram.jsp?catAccession=P00042	37	4	1.0097028502122498	3.961561561561562	0.016563162363704476	0.4791851399263105	10681;1128;6844;6572	GNB5;CHRM1;SLC18A3;VAMP2
P04376	5HT4 type receptor mediated signaling pathway	http://www.pantherdb.org/pathway/pathwayDiagram.jsp?catAccession=P04376	21	3	0.5730745906610066	5.234920634920635	0.017913463174815347	0.4791851399263105	3777;10681;6844	GNB5;KCNK3;VAMP2
P04373	5HT1 type receptor mediated signaling pathway	http://www.pantherdb.org/pathway/pathwayDiagram.jsp?catAccession=P04373	25	3	0.6822316555488175	4.397333333333333	0.028713139915672148	0.6144611941953839	3777;10681;6844	GNB5;KCNK3;VAMP2
P04375	5HT3 type receptor mediated signaling pathway	http://www.pantherdb.org/pathway/pathwayDiagram.jsp?catAccession=P04375	14	2	0.38204972710733776	5.234920634920635	0.05381910838330095	0.7502441568131271	3777;6844	KCNK3;VAMP2
P05912	Dopamine receptor mediated signaling pathway	http://www.pantherdb.org/pathway/pathwayDiagram.jsp?catAccession=P05912	33	3	0.9005457853244391	3.3313131313131312	0.05857162778962022	0.7502441568131271	3777;2035;6844	EPB41;KCNK3;VAMP2
P00043	Muscarinic acetylcholine receptor 2 and 4 signaling pathway	http://www.pantherdb.org/pathway/pathwayDiagram.jsp?catAccession=P00043	35	3	0.9551243177683445	3.1409523809523807	0.06767473412158465	0.7502441568131271	10681;6844;6572	GNB5;SLC18A3;VAMP2
P04379	Beta3 adrenergic receptor signaling pathway	http://www.pantherdb.org/pathway/pathwayDiagram.jsp?catAccession=P04379	17	2	0.4639175257731959	4.311111111111111	0.0764024994008381	0.7502441568131271	10681;6844	GNB5;VAMP2
P05916	Opioid prodynorphin pathway	http://www.pantherdb.org/pathway/pathwayDiagram.jsp?catAccession=P05916	18	2	0.4912067919951486	4.071604938271605	0.08449820634935379	0.7502441568131271	10681;6844	GNB5;VAMP2
P04380	Cortocotropin releasing factor receptor signaling pathway	http://www.pantherdb.org/pathway/pathwayDiagram.jsp?catAccession=P04380	18	2	0.4912067919951486	4.071604938271605	0.08449820634935379	0.7502441568131271	10681;6844	GNB5;VAMP2
P06587	Nicotine pharmacodynamics pathway	http://www.pantherdb.org/pathway/pathwayDiagram.jsp?catAccession=P06587	19	2	0.5184960582171013	3.8573099415204677	0.09284413946207348	0.7502441568131271	3777;2035	EPB41;KCNK3
P04374	5HT2 type receptor mediated signaling pathway	http://www.pantherdb.org/pathway/pathwayDiagram.jsp?catAccession=P04374	41	3	1.1188599151000607	2.68130081300813	0.09853923701811895	0.7502441568131271	3777;10681;6844	GNB5;KCNK3;VAMP2
P00054	Toll receptor signaling pathway	http://www.pantherdb.org/pathway/pathwayDiagram.jsp?catAccession=P00054	41	3	1.1188599151000607	2.68130081300813	0.09853923701811895	0.7502441568131271	3456;3654;10454	IFNB1;IRAK1;TAB1
P04377	Beta1 adrenergic receptor signaling pathway	http://www.pantherdb.org/pathway/pathwayDiagram.jsp?catAccession=P04377	21	2	0.5730745906610066	3.48994708994709	0.11021163745052265	0.7502441568131271	10681;6844	GNB5;VAMP2
P00040	Metabotropic glutamate receptor group II pathway	http://www.pantherdb.org/pathway/pathwayDiagram.jsp?catAccession=P00040	22	2	0.6003638568829593	3.3313131313131312	0.11919766977404822	0.7502441568131271	10681;6844	GNB5;VAMP2
P04378	Beta2 adrenergic receptor signaling pathway	http://www.pantherdb.org/pathway/pathwayDiagram.jsp?catAccession=P04378	22	2	0.6003638568829593	3.3313131313131312	0.11919766977404822	0.7502441568131271	10681;6844	GNB5;VAMP2
P00058	mRNA splicing	http://www.pantherdb.org/pathway/pathwayDiagram.jsp?catAccession=P00058	5	1	0.1364463311097635	7.328888888888888	0.12934816980252928	0.7689030093817019	8233	ZRSR2
P00023	General transcription regulation	http://www.pantherdb.org/pathway/pathwayDiagram.jsp?catAccession=P00023	26	2	0.7095209217707702	2.8188034188034186	0.15677732798050803	0.8829038996797032	2962;80298	MTERF2;GTF2F1
P00011	Blood coagulation	http://www.pantherdb.org/pathway/pathwayDiagram.jsp?catAccession=P00011	27	2	0.7368101879927229	2.71440329218107	0.16650676147092824	0.8908111738694661	2155;5329	PLAUR;F7
P00044	Nicotinic acetylcholine receptor signaling pathway	http://www.pantherdb.org/pathway/pathwayDiagram.jsp?catAccession=P00044	56	3	1.528198908429351	1.9630952380952382	0.19432976275109137	0.9901564102079417	6844;6572;4640	MYO1A;SLC18A3;VAMP2
P00039	Metabotropic glutamate receptor group III pathway	http://www.pantherdb.org/pathway/pathwayDiagram.jsp?catAccession=P00039	33	2	0.9005457853244391	2.2208754208754207	0.22669426138333837	1	10681;6844	GNB5;VAMP2
P04391	Oxytocin receptor mediated signaling pathway	http://www.pantherdb.org/pathway/pathwayDiagram.jsp?catAccession=P04391	34	2	0.9278350515463918	2.1555555555555554	0.2369223284719414	1	10681;6844	GNB5;VAMP2
P04386	Histamine H2 receptor mediated signaling pathway	http://www.pantherdb.org/pathway/pathwayDiagram.jsp?catAccession=P04386	10	1	0.272892662219527	3.664444444444444	0.242289530544038	1	10681	GNB5
P02775	Salvage pyrimidine ribonucleotides	http://www.pantherdb.org/pathway/pathwayDiagram.jsp?catAccession=P02775	11	1	0.3001819284414797	3.3313131313131312	0.2630930516700404	1	7378	UPP1
P00046	Oxidative stress response	http://www.pantherdb.org/pathway/pathwayDiagram.jsp?catAccession=P00046	37	2	1.0097028502122498	1.980780780780781	0.2677472003932324	1	1844;128853	DUSP15;DUSP2
P04394	Thyrotropin-releasing hormone receptor signaling pathway	http://www.pantherdb.org/pathway/pathwayDiagram.jsp?catAccession=P04394	38	2	1.0369921164342026	1.9286549707602338	0.27804056160142876	1	10681;6844	GNB5;VAMP2
P00055	Transcription regulation by bZIP transcription factor	http://www.pantherdb.org/pathway/pathwayDiagram.jsp?catAccession=P00055	40	2	1.091570648878108	1.832222222222222	0.29860807220022845	1	2962;80298	MTERF2;GTF2F1
P00050	Plasminogen activating cascade	http://www.pantherdb.org/pathway/pathwayDiagram.jsp?catAccession=P00050	13	1	0.3547604608853851	2.8188034188034186	0.3030382986560475	1	5329	PLAUR
P00008	Axon guidance mediated by Slit/Robo	http://www.pantherdb.org/pathway/pathwayDiagram.jsp?catAccession=P00008	14	1	0.38204972710733776	2.6174603174603175	0.32220900560010435	1	6585	SLIT1
P05913	Enkephalin release	http://www.pantherdb.org/pathway/pathwayDiagram.jsp?catAccession=P05913	15	1	0.40933899332929047	2.4429629629629632	0.3408638036111108	1	10681	GNB5
P00017	DNA replication	http://www.pantherdb.org/pathway/pathwayDiagram.jsp?catAccession=P00017	15	1	0.40933899332929047	2.4429629629629632	0.3408638036111108	1	5424	POLD1
P00002	Alpha adrenergic receptor signaling pathway	http://www.pantherdb.org/pathway/pathwayDiagram.jsp?catAccession=P00002	17	1	0.4639175257731959	2.1555555555555554	0.37667962985487946	1	6844	VAMP2
P00019	Endothelin signaling pathway	http://www.pantherdb.org/pathway/pathwayDiagram.jsp?catAccession=P00019	49	2	1.3371740448756821	1.4956916099773243	0.3895789016810679	1	1910;1909	EDNRB;EDNRA
P00030	Hypoxia response via HIF activation	http://www.pantherdb.org/pathway/pathwayDiagram.jsp?catAccession=P00030	18	1	0.4912067919951486	2.0358024691358025	0.3938667724140281	1	3091	HIF1A
P00028	Heterotrimeric G-protein signaling pathway-rod outer segment phototransduction	http://www.pantherdb.org/pathway/pathwayDiagram.jsp?catAccession=P00028	18	1	0.4912067919951486	2.0358024691358025	0.3938667724140281	1	10681	GNB5
P05911	Angiotensin II-stimulated signaling through G proteins and beta-arrestin	http://www.pantherdb.org/pathway/pathwayDiagram.jsp?catAccession=P05911	21	1	0.5730745906610066	1.744973544973545	0.4426948334209677	1	10681	GNB5
P00032	Insulin/IGF pathway-mitogen activated protein kinase kinase/MAP kinase cascade	http://www.pantherdb.org/pathway/pathwayDiagram.jsp?catAccession=P00032	22	1	0.6003638568829593	1.6656565656565656	0.4580994602612972	1	3645	INSRR
P00001	Adrenaline and noradrenaline biosynthesis	http://www.pantherdb.org/pathway/pathwayDiagram.jsp?catAccession=P00001	23	1	0.6276531231049121	1.5932367149758455	0.47308748994061	1	6844	VAMP2
P04385	Histamine H1 receptor mediated signaling pathway	http://www.pantherdb.org/pathway/pathwayDiagram.jsp?catAccession=P04385	23	1	0.6276531231049121	1.5932367149758455	0.47308748994061	1	10681	GNB5
P00052	TGF-beta signaling pathway	http://www.pantherdb.org/pathway/pathwayDiagram.jsp?catAccession=P00052	62	2	1.6919345057610673	1.182078853046595	0.5112599258457797	1	6497;10454	TAB1;SKI
P00020	FAS signaling pathway	http://www.pantherdb.org/pathway/pathwayDiagram.jsp?catAccession=P00020	26	1	0.7095209217707702	1.4094017094017093	0.5156607496839661	1	8837	CFLAR
P00037	Ionotropic glutamate receptor pathway	http://www.pantherdb.org/pathway/pathwayDiagram.jsp?catAccession=P00037	27	1	0.7368101879927229	1.357201646090535	0.5290897492306209	1	6844	VAMP2
P00033	Insulin/IGF pathway-protein kinase B signaling cascade	http://www.pantherdb.org/pathway/pathwayDiagram.jsp?catAccession=P00033	28	1	0.7640994542146755	1.3087301587301587	0.5421544602568985	1	3645	INSRR
P05918	p38 MAPK pathway	http://www.pantherdb.org/pathway/pathwayDiagram.jsp?catAccession=P05918	28	1	0.7640994542146755	1.3087301587301587	0.5421544602568985	1	10454	TAB1
P00048	PI3 kinase pathway	http://www.pantherdb.org/pathway/pathwayDiagram.jsp?catAccession=P00048	32	1	0.8732565191024864	1.145138888888889	0.5909599675030613	1	10681	GNB5
P00021	FGF signaling pathway	http://www.pantherdb.org/pathway/pathwayDiagram.jsp?catAccession=P00021	73	2	1.992116434202547	1.0039573820395737	0.6016050973551439	1	10253;2250	SPRY2;FGF5
P00045	Notch signaling pathway	http://www.pantherdb.org/pathway/pathwayDiagram.jsp?catAccession=P00045	34	1	0.9278350515463918	1.0777777777777777	0.6134166327086166	1	26508	HEYL
P00005	Angiogenesis	http://www.pantherdb.org/pathway/pathwayDiagram.jsp?catAccession=P00005	118	3	3.2201334141904185	0.931638418079096	0.6370833240179737	1	2155;5159;3091	HIF1A;PDGFRB;F7
P00006	Apoptosis signaling pathway	http://www.pantherdb.org/pathway/pathwayDiagram.jsp?catAccession=P00006	79	2	2.155852031534263	0.9277074542897328	0.6455274279103252	1	8837;666	BOK;CFLAR
P00018	EGF receptor signaling pathway	http://www.pantherdb.org/pathway/pathwayDiagram.jsp?catAccession=P00018	81	2	2.2104305639781687	0.90480109739369	0.6593238307796465	1	10253;153090	SPRY2;DAB2IP
P00027	Heterotrimeric G-protein signaling pathway-Gq alpha and Go alpha mediated pathway	http://www.pantherdb.org/pathway/pathwayDiagram.jsp?catAccession=P00027	81	2	2.2104305639781687	0.90480109739369	0.6593238307796465	1	6003;1128	CHRM1;RGS13
P00034	Integrin signalling pathway	http://www.pantherdb.org/pathway/pathwayDiagram.jsp?catAccession=P00034	122	3	3.3292904790782294	0.9010928961748633	0.6601343109777507	1	1301;3913;2889	LAMB2;RAPGEF1;COL11A1
P00056	VEGF signaling pathway	http://www.pantherdb.org/pathway/pathwayDiagram.jsp?catAccession=P00056	41	1	1.1188599151000607	0.8937669376693766	0.6829186188022262	1	3091	HIF1A
P00003	Alzheimer disease-amyloid secretase pathway	http://www.pantherdb.org/pathway/pathwayDiagram.jsp?catAccession=P00003	41	1	1.1188599151000607	0.8937669376693766	0.6829186188022262	1	1128	CHRM1
P00053	T cell activation	http://www.pantherdb.org/pathway/pathwayDiagram.jsp?catAccession=P00053	48	1	1.3098847786537295	0.763425925925926	0.7401531033212947	1	917	CD3G
P00047	PDGF signaling pathway	http://www.pantherdb.org/pathway/pathwayDiagram.jsp?catAccession=P00047	99	2	2.7016373559733173	0.7402918069584736	0.7652952357769088	1	5159;54738	FEV;PDGFRB
P00036	Interleukin signaling pathway	http://www.pantherdb.org/pathway/pathwayDiagram.jsp?catAccession=P00036	53	1	1.446331109763493	0.6914046121593291	0.7747160572853354	1	53832	IL20RA
P00026	Heterotrimeric G-protein signaling pathway-Gi alpha and Gs alpha mediated pathway	http://www.pantherdb.org/pathway/pathwayDiagram.jsp?catAccession=P00026	104	2	2.838083687083081	0.7047008547008546	0.7893090541295038	1	6003;1128	CHRM1;RGS13
P00059	p53 pathway	http://www.pantherdb.org/pathway/pathwayDiagram.jsp?catAccession=P00059	65	1	1.7738023044269253	0.5637606837606838	0.8403556531481695	1	3732	CD82
P06959	CCKR signaling map	http://www.pantherdb.org/pathway/pathwayDiagram.jsp?catAccession=P06959	124	2	3.3838690115221346	0.5910394265232976	0.8654392459443749	1	3000;53373	TPCN1;GUCY2D
P00004	Alzheimer disease-presenilin pathway	http://www.pantherdb.org/pathway/pathwayDiagram.jsp?catAccession=P00004	80	1	2.183141297756216	0.4580555555555555	0.8965910409157023	1	4324	MMP15
P00057	Wnt signaling pathway	http://www.pantherdb.org/pathway/pathwayDiagram.jsp?catAccession=P00057	163	2	4.44815039417829	0.4496250852079073	0.9473809468973039	1	8289;6604	SMARCD3;ARID1A
P00031	Inflammation mediated by chemokine and cytokine signaling pathway	http://www.pantherdb.org/pathway/pathwayDiagram.jsp?catAccession=P00031	112	1	3.056397816858702	0.3271825396825397	0.9596323819382331	1	6003	RGS13
