## Supplementary datasets 1 and 2 for "Rapid evolution of genes with anti-cancer functions during the origins of large bodies and cancer resistance in elephants": goslim_summary_wg_result1705340001_bp.txt

GO:0065007	biological regulation	244
GO:0008152	metabolic process	228
GO:0050896	response to stimulus	168
GO:0032501	multicellular organismal process	154
GO:0016043	cellular component organization	148
GO:0051179	localization	142
GO:0032502	developmental process	137
GO:0007154	cell communication	124
GO:0051704	multi-organism process	45
GO:0008283	cell proliferation	44
GO:0000003	reproduction	29
GO:0040007	growth	21
