## Supplementary datasets 1 and 2 for "Rapid evolution of genes with anti-cancer functions during the origins of large bodies and cancer resistance in elephants": goslim_summary_wg_result1705340001_cc.txt

GO:0016020	membrane	197
GO:0005634	nucleus	145
GO:0031974	membrane-enclosed lumen	103
GO:0032991	protein-containing complex	102
GO:0012505	endomembrane system	97
GO:0005829	cytosol	96
GO:0031982	vesicle	93
GO:0005615	extracellular space	56
GO:0005856	cytoskeleton	41
GO:0042995	cell projection	40
GO:0005783	endoplasmic reticulum	37
GO:0005739	mitochondrion	30
GO:0005794	Golgi apparatus	30
GO:0031975	envelope	24
GO:0005768	endosome	22
GO:0005773	vacuole	19
GO:0005694	chromosome	16
GO:0031012	extracellular matrix	14
GO:0042579	microbody	3
GO:0005811	lipid droplet	3
GO:0005840	ribosome	2
