## Supplementary datasets 1 and 2 for "Rapid evolution of genes with anti-cancer functions during the origins of large bodies and cancer resistance in elephants": goslim_summary_wg_result1705340001_mf.txt

GO:0005515	protein binding	243
GO:0043167	ion binding	117
GO:0003676	nucleic acid binding	75
GO:0016740	transferase activity	49
GO:0016787	hydrolase activity	49
GO:0005215	transporter activity	39
GO:0000166	nucleotide binding	36
GO:0030234	enzyme regulator activity	23
GO:0008289	lipid binding	19
GO:0005198	structural molecule activity	18
GO:0003682	chromatin binding	18
GO:0060089	molecular transducer activity	17
GO:0060090	molecular adaptor activity	6
GO:0019825	oxygen binding	2
GO:0030246	carbohydrate binding	2
GO:0016209	antioxidant activity	1
GO:0009055	electron transfer activity	1
GO:0045182	translation regulator activity	1
