## Supplementary datasets 1 and 2 for "Rapid evolution of genes with anti-cancer functions during the origins of large bodies and cancer resistance in elephants": enrichment_results_wg_result1705340060.txt

geneSet	description	link	size	overlap	expect	enrichmentRatio	pValue	FDR	overlapId	userId
P00042	Muscarinic acetylcholine receptor 1 and 3 signaling pathway	http://www.pantherdb.org/pathway/pathwayDiagram.jsp?catAccession=P00042	37	4	0.8750758035172832	4.571032571032571	0.010066536287394845	0.4026614514957938	10681;1128;6844;6572	GNB5;CHRM1;SLC18A3;VAMP2
P05912	Dopamine receptor mediated signaling pathway	http://www.pantherdb.org/pathway/pathwayDiagram.jsp?catAccession=P05912	33	3	0.7804730139478472	3.843822843822844	0.04090084973250607	0.5619111190042307	3777;2035;6844	EPB41;KCNK3;VAMP2
P00043	Muscarinic acetylcholine receptor 2 and 4 signaling pathway	http://www.pantherdb.org/pathway/pathwayDiagram.jsp?catAccession=P00043	35	3	0.8277744087325651	3.6241758241758246	0.047503064554939356	0.5619111190042307	10681;6844;6572	GNB5;SLC18A3;VAMP2
P04374	5HT2 type receptor mediated signaling pathway	http://www.pantherdb.org/pathway/pathwayDiagram.jsp?catAccession=P04374	41	3	0.9696785930867192	3.0938086303939962	0.07023888987552884	0.5619111190042307	3777;10681;6844	GNB5;KCNK3;VAMP2
P00054	Toll receptor signaling pathway	http://www.pantherdb.org/pathway/pathwayDiagram.jsp?catAccession=P00054	41	3	0.9696785930867192	3.0938086303939962	0.07023888987552884	0.5619111190042307	3456;3654;10454	IFNB1;IRAK1;TAB1
P00044	Nicotinic acetylcholine receptor signaling pathway	http://www.pantherdb.org/pathway/pathwayDiagram.jsp?catAccession=P00044	56	3	1.3244390539721043	2.26510989010989	0.14376612752552442	0.8864130253284088	6844;6572;4640	MYO1A;SLC18A3;VAMP2
P00039	Metabotropic glutamate receptor group III pathway	http://www.pantherdb.org/pathway/pathwayDiagram.jsp?catAccession=P00039	33	2	0.7804730139478472	2.5625485625485624	0.18233402619430483	0.8864130253284088	10681;6844	GNB5;VAMP2
P04391	Oxytocin receptor mediated signaling pathway	http://www.pantherdb.org/pathway/pathwayDiagram.jsp?catAccession=P04391	34	2	0.8041237113402062	2.4871794871794872	0.19097120849756832	0.8864130253284088	10681;6844	GNB5;VAMP2
P00046	Oxidative stress response	http://www.pantherdb.org/pathway/pathwayDiagram.jsp?catAccession=P00046	37	2	0.8750758035172832	2.2855162855162856	0.217200946351214	0.8864130253284088	1844;128853	DUSP15;DUSP2
P04394	Thyrotropin-releasing hormone receptor signaling pathway	http://www.pantherdb.org/pathway/pathwayDiagram.jsp?catAccession=P04394	38	2	0.8987265009096421	2.2253711201079622	0.22602686402282401	0.8864130253284088	10681;6844	GNB5;VAMP2
P00055	Transcription regulation by bZIP transcription factor	http://www.pantherdb.org/pathway/pathwayDiagram.jsp?catAccession=P00055	40	2	0.9460278956943602	2.114102564102564	0.24376358196531245	0.8864130253284088	2962;80298	MTERF2;GTF2F1
P00019	Endothelin signaling pathway	http://www.pantherdb.org/pathway/pathwayDiagram.jsp?catAccession=P00019	49	2	1.1588841722255911	1.7257980115122975	0.323878583294283	1	1910;1909	EDNRB;EDNRA
P00052	TGF-beta signaling pathway	http://www.pantherdb.org/pathway/pathwayDiagram.jsp?catAccession=P00052	62	2	1.4663432383262582	1.3639371381306866	0.4356377923313606	1	6497;10454	TAB1;SKI
P00021	FGF signaling pathway	http://www.pantherdb.org/pathway/pathwayDiagram.jsp?catAccession=P00021	73	2	1.7265009096422073	1.158412363891816	0.5225654647234694	1	10253;2250	SPRY2;FGF5
P00005	Angiogenesis	http://www.pantherdb.org/pathway/pathwayDiagram.jsp?catAccession=P00005	118	3	2.7907822922983625	1.0749674054758802	0.5375146444021089	1	2155;5159;3091	HIF1A;PDGFRB;F7
P00048	PI3 kinase pathway	http://www.pantherdb.org/pathway/pathwayDiagram.jsp?catAccession=P00048	32	1	0.7568223165554882	1.3213141025641026	0.5385110367735397	1	10681	GNB5
P00045	Notch signaling pathway	http://www.pantherdb.org/pathway/pathwayDiagram.jsp?catAccession=P00045	34	1	0.8041237113402062	1.2435897435897436	0.5605103671376731	1	26508	HEYL
P00034	Integrin signalling pathway	http://www.pantherdb.org/pathway/pathwayDiagram.jsp?catAccession=P00034	122	3	2.8853850818677986	1.0397225725094579	0.5609232377923525	1	1301;3913;2889	LAMB2;RAPGEF1;COL11A1
P00006	Apoptosis signaling pathway	http://www.pantherdb.org/pathway/pathwayDiagram.jsp?catAccession=P00006	79	2	1.8684050939963615	1.0704316780266148	0.5662634190244898	1	8837;666	BOK;CFLAR
P00018	EGF receptor signaling pathway	http://www.pantherdb.org/pathway/pathwayDiagram.jsp?catAccession=P00018	81	2	1.9157064887810793	1.0440012662234885	0.5802079691647812	1	10253;153090	SPRY2;DAB2IP
P00027	Heterotrimeric G-protein signaling pathway-Gq alpha and Go alpha mediated pathway	http://www.pantherdb.org/pathway/pathwayDiagram.jsp?catAccession=P00027	81	2	1.9157064887810793	1.0440012662234885	0.5802079691647812	1	6003;1128	CHRM1;RGS13
P00056	VEGF signaling pathway	http://www.pantherdb.org/pathway/pathwayDiagram.jsp?catAccession=P00056	41	1	0.9696785930867192	1.0312695434646655	0.6297506424974149	1	3091	HIF1A
P00003	Alzheimer disease-amyloid secretase pathway	http://www.pantherdb.org/pathway/pathwayDiagram.jsp?catAccession=P00003	41	1	0.9696785930867192	1.0312695434646655	0.6297506424974149	1	1128	CHRM1
P00053	T cell activation	http://www.pantherdb.org/pathway/pathwayDiagram.jsp?catAccession=P00053	48	1	1.1352334748332322	0.8808760683760684	0.6883183449047356	1	917	CD3G
P00047	PDGF signaling pathway	http://www.pantherdb.org/pathway/pathwayDiagram.jsp?catAccession=P00047	99	2	2.3414190418435417	0.8541828541828541	0.6914489656365042	1	5159;54738	FEV;PDGFRB
P00026	Heterotrimeric G-protein signaling pathway-Gi alpha and Gs alpha mediated pathway	http://www.pantherdb.org/pathway/pathwayDiagram.jsp?catAccession=P00026	104	2	2.4596725288053367	0.8131163708086785	0.7178700872402268	1	6003;1128	CHRM1;RGS13
P00036	Interleukin signaling pathway	http://www.pantherdb.org/pathway/pathwayDiagram.jsp?catAccession=P00036	53	1	1.2534869617950273	0.7977745524915336	0.7245188600476744	1	53832	IL20RA
P00059	p53 pathway	http://www.pantherdb.org/pathway/pathwayDiagram.jsp?catAccession=P00059	65	1	1.5372953305033352	0.6504930966469429	0.7954928368931918	1	3732	CD82
P06959	CCKR signaling map	http://www.pantherdb.org/pathway/pathwayDiagram.jsp?catAccession=P06959	124	2	2.9326864766525165	0.6819685690653433	0.805732427119548	1	3000;53373	TPCN1;GUCY2D
P00004	Alzheimer disease-presenilin pathway	http://www.pantherdb.org/pathway/pathwayDiagram.jsp?catAccession=P00004	80	1	1.8920557913887204	0.528525641025641	0.8595321611472684	1	4324	MMP15
P00057	Wnt signaling pathway	http://www.pantherdb.org/pathway/pathwayDiagram.jsp?catAccession=P00057	163	2	3.855063674954518	0.518798175239893	0.9114950626034618	1	8289;6604	SMARCD3;ARID1A
P00031	Inflammation mediated by chemokine and cytokine signaling pathway	http://www.pantherdb.org/pathway/pathwayDiagram.jsp?catAccession=P00031	112	1	2.6488781079442085	0.377518315018315	0.9377383339088358	1	6003	RGS13
