## Supplementary datasets 1 and 2 for "Rapid evolution of genes with anti-cancer functions during the origins of large bodies and cancer resistance in elephants": goslim_summary_wg_result1707501092_bp.txt

GO:0008152	metabolic process	328
GO:0065007	biological regulation	300
GO:0050896	response to stimulus	238
GO:0016043	cellular component organization	199
GO:0051179	localization	198
GO:0032501	multicellular organismal process	194
GO:0032502	developmental process	186
GO:0007154	cell communication	144
GO:0051704	multi-organism process	67
GO:0008283	cell proliferation	63
GO:0000003	reproduction	40
GO:0040007	growth	25
