## Supplementary datasets 1 and 2 for "Rapid evolution of genes with anti-cancer functions during the origins of large bodies and cancer resistance in elephants": goslim_summary_wg_result1707501092_cc.txt

GO:0016020	membrane	249
GO:0005634	nucleus	211
GO:0031974	membrane-enclosed lumen	172
GO:0032991	protein-containing complex	169
GO:0005829	cytosol	168
GO:0012505	endomembrane system	160
GO:0031982	vesicle	122
GO:0005615	extracellular space	83
GO:0005856	cytoskeleton	78
GO:0005783	endoplasmic reticulum	68
GO:0042995	cell projection	68
GO:0005794	Golgi apparatus	62
GO:0005694	chromosome	38
GO:0005739	mitochondrion	38
GO:0031975	envelope	37
GO:0005768	endosome	34
GO:0005773	vacuole	23
GO:0031012	extracellular matrix	11
GO:0005840	ribosome	8
GO:0042579	microbody	6
GO:0005811	lipid droplet	5
