## Supplementary datasets 1 and 2 for "Rapid evolution of genes with anti-cancer functions during the origins of large bodies and cancer resistance in elephants": goslim_summary_wg_result1707501092_mf.txt

GO:0005515	protein binding	354
GO:0043167	ion binding	171
GO:0003676	nucleic acid binding	105
GO:0016787	hydrolase activity	101
GO:0016740	transferase activity	82
GO:0000166	nucleotide binding	77
GO:0005215	transporter activity	35
GO:0030234	enzyme regulator activity	25
GO:0060089	molecular transducer activity	24
GO:0005198	structural molecule activity	17
GO:0008289	lipid binding	13
GO:0003682	chromatin binding	13
GO:0030246	carbohydrate binding	5
GO:0045182	translation regulator activity	3
GO:0060090	molecular adaptor activity	3
GO:0016209	antioxidant activity	2
GO:0019825	oxygen binding	2
GO:0009055	electron transfer activity	1
