## Supplementary material for "Rapid evolution of genes with anti-cancer functions during the origins of large bodies and cancer resistance in elephants": Figure 3 and 4 source data: enrichment_results_wg_result1708617015.txt

geneSet	link	size	overlap	expect	enrichmentRatio	pValue	FDR	overlapId	userId
XDeathDB Mitotic CD	XDeathDB	1333	40	13.737022900763359	2.911839070878831	2.426512324404939e-10	3.712563856339557e-8	8837;53616;26993;10460;586;5424;25885;6604;1832;3091;994;79959;4928;7272;5159;6787;1058;11064;23225;9857;10253;10457;4750;22994;4782;23126;8525;3619;1111;5903;23367;8208;144455;9702;4824;9156;221294;2624;348801;55802	POLR1A;E2F7;GATA2;DSP;CEP76;NUP98;TTK;NUP210;CEP131;BCAT1;POGZ;DGKZ;INCENP;RANBP2;CHAF1B;NKX3-1;NT5DC1;SMARCD3;LNP1;ADAM22;HIF1A;AKAP8L;TACC3;CFLAR;PDGFRB;NEK4;CENPA;CEP350;SPRY2;GPNMB;NEK1;NFIC;POLD1;LARP1;CEP57;EXO1;DCP1A;CDC25B;CNTRL;CHEK1
Malignant Neoplasms	DisGeNET	965	33	9.944656488549619	3.3183649971214737	5.334419572733395e-10	4.0808309731410475e-8	5329;10460;586;83641;2195;3732;7018;3091;25939;6510;2625;7272;8289;27076;23135;51361;6927;10457;51316;1111;1909;26040;2114;115650;64321;6383;3456;57758;666;3738;5094;80380;9757	SDC2;SCUBE2;FAT1;PDCD1LG2;KMT2B;TTK;LYPD3;KDM6B;HOOK1;BCAT1;PLAC8;SETBP1;ETS2;TNFRSF13C;IFNB1;BOK;KCNA3;PCBP2;HIF1A;SAMHD1;PLAUR;SLC1A5;GATA3;TACC3;ARID1A;HNF1A;GPNMB;EDNRA;FAM107B;SOX17;CD82;TF;CHEK1
COSMIC Cancer Gene Census Tier 1	https://cancer.sanger.ac.uk/cosmic/census?tier=1	461	17	4.750763358778626	3.578372298545834	5.097183876756617e-6	2.5995637771458746e-4	5424;2195;3091;2625;4928;5159;8289;11064;5605;4298;6927;26040;5903;54738;8233;2624;80380	GATA2;FAT1;PDCD1LG2;NUP98;MAP2K2;SETBP1;RANBP2;FEV;ZRSR2;HIF1A;GATA3;PDGFRB;ARID1A;MLLT1;HNF1A;POLD1;CNTRL
Cell Cycle	R-HSA-1640170	489	17	5.039312977099237	3.373475725213966	1.1073522658167079e-5	4.2356224167489076e-4	29781;5424;10734;25885;994;79959;4928;1058;11064;23225;22994;3619;1111;5903;9702;93426;9156	POLR1A;CEP76;NUP98;NUP210;CEP131;INCENP;RANBP2;SYCE1;CENPA;NCAPH2;POLD1;STAG3;CEP57;EXO1;CDC25B;CNTRL;CHEK1
KEGG Autophagy	KEGG	112	8	1.1541984732824428	6.93121693121693	1.997889889016058e-5	6.113543060389138e-4	8837;58476;3091;23130;84938;5605;26100;54541	MAP2K2;DDIT4;HIF1A;ATG2A;CFLAR;WIPI2;TP53INP2;ATG4C
Cell Cycle, Mitotic	R-HSA-69278	389	13	4.008778625954198	3.2428829858135773	1.8867722374005247e-4	0.004811269205371338	29781;5424;25885;994;79959;4928;1058;11064;23225;22994;3619;5903;9702	POLR1A;CEP76;NUP98;NUP210;CEP131;INCENP;RANBP2;CENPA;NCAPH2;POLD1;CEP57;CDC25B;CNTRL
XDeathDB Parthanatos	XDeathDB	249	10	2.566030534351145	3.897069760523576	2.5287211492019956e-4	0.005527061940398648	5424;25885;55183;27315;8525;1111;144455;4824;54541;666	POLR1A;E2F7;RIF1;PGAP2;DGKZ;NKX3-1;DDIT4;BOK;POLD1;CHEK1
DNA Damage Response	GO:0006974	304	11	3.1328244274809163	3.5112085769980506	3.05434261655968e-4	0.005841430254170388	5424;25939;6787;84266;1111;4824;79759;55611;9156;666;158880	NKX3-1;ZNF668;OTUB1;BOK;USP51;SAMHD1;NEK4;ALKBH7;POLD1;EXO1;CHEK1
Positive Regulation Of Cell Cycle Process	GO:0090068	93	6	0.9583969465648855	6.260454002389486	3.920078303785157e-4	0.006664133116434767	29781;994;5159;3619;144455;5359	E2F7;INCENP;PLSCR1;PDGFRB;NCAPH2;CDC25B
XDeathDB Lysosomal CD	XDeathDB	177	8	1.8240458015267176	4.3858547813350075	4.890209335868256e-4	0.007482020283878433	8773;56912;51361;81609;2720;2624;6844;9179	GLB1;GATA2;SNAP23;HOOK1;VAMP2;AP4M1;SNX27;IFT46
Signal Transduction In Response To DNA Damage	GO:0042770	46	4	0.47404580152671755	8.438003220611916	0.0012587906691701178	0.017508633853002546	23376;261726;1111;144455	E2F7;UFL1;TIPRL;CHEK1
Regulation Of G1/S Transition Of Mitotic Cell Cycle	GO:2000045	82	5	0.8450381679389313	5.9168925022583565	0.0015602738903470748	0.019893492101925203	6604;8289;10457;144455;10263	E2F7;CDK2AP2;SMARCD3;ARID1A;GPNMB
Regulation Of Metaphase/Anaphase Transition Of Cell Cycle	GO:1902099	24	3	0.24732824427480915	12.12962962962963	0.001848842481010804	0.020247787596163636	6604;8289;57520	SMARCD3;ARID1A;HECW2
WP Ferroptosis	WP4313	51	4	0.5255725190839695	7.610748002904865	0.001852738734289483	0.020247787596163636	7018;84557;6510;5094	PCBP2;MAP1LC3A;SLC1A5;TF
Negative Regulation Of Cell Cycle Process	GO:0010948	26	3	0.2679389312977099	11.196581196581198	0.0023395761467308596	0.021056185320577736	153090;1111;144455	E2F7;DAB2IP;CHEK1
DNA Damage Checkpoint Signaling	GO:0000077	26	3	0.2679389312977099	11.196581196581198	0.0023395761467308596	0.021056185320577736	23376;261726;1111	UFL1;TIPRL;CHEK1
Negative Regulation Of G1/S Transition Of Mitotic Cell Cycle	GO:2000134	26	3	0.2679389312977099	11.196581196581198	0.0023395761467308596	0.021056185320577736	10457;144455;10263	E2F7;CDK2AP2;GPNMB
Negative Regulation Of Cell Cycle G1/S Phase Transition	GO:1902807	27	3	0.2782442748091603	10.781893004115226	0.0026123372879635065	0.022204866947689805	10457;144455;10263	E2F7;CDK2AP2;GPNMB
XDeathDB Ferroptosis	XDeathDB	349	10	3.5965648854961834	2.7804308606600867	0.003280048403249136	0.026413021352479884	8837;53616;286;23220;51409;27245;51361;23635;2720;23051	GLB1;ANK1;AHDC1;HOOK1;ADAM22;DTX4;CFLAR;HEMK1;SSBP2;ZHX3
Negative Regulation Of Mitotic Cell Cycle Phase Transition	GO:1901991	32	3	0.3297709923664122	9.097222222222221	0.0042668380030563835	0.031249501505975826	10457;144455;10263	E2F7;CDK2AP2;GPNMB
Regulation Of Cell Cycle Process	GO:0010564	104	5	1.0717557251908396	4.665242165242166	0.004394067117287959	0.031249501505975826	6604;8289;1111;81669;158880	SMARCD3;CCNL2;USP51;ARID1A;CHEK1
SUMOylation Of DNA Damage Response And Repair Proteins	R-HSA-3108214	65	4	0.6698473282442748	5.971509971509971	0.004493392373408289	0.031249501505975826	25885;4928;23225;5903	POLR1A;NUP98;NUP210;RANBP2
COSMIC Cancer Gene Census Tier 2	https://cancer.sanger.ac.uk/cosmic/census?tier=2	107	5	1.1026717557251908	4.534440983039114	0.004956959767405733	0.03297455845274248	286;2006;9203;6497;2199	ANK1;ELN;FBLN2;ZMYM3;SKI
KEGG Ferroptosis	KEGG	35	3	0.3606870229007634	8.317460317460316	0.00550535868495694	0.035096661616600494	7018;84557;5094	PCBP2;MAP1LC3A;TF
Cell Cycle Checkpoints	R-HSA-69620	213	7	2.1950381679389315	3.189010606850982	0.006527652597510203	0.03994923389676244	25885;4928;1058;3619;1111;5903;9156	POLR1A;NUP98;INCENP;RANBP2;CENPA;EXO1;CHEK1
GO Apoptotic process	GO:0006915	809	16	8.337022900763358	1.9191502998672345	0.009022251426537897	0.053092479548473015	8837;3091;10392;6909;6927;153090;30011;1111;1909;4599;4824;54541;666;5359;389668;23089	TBX2;NKX3-1;DDIT4;BOK;PLSCR1;PEG10;HIF1A;CFLAR;HNF1A;DAB2IP;SH3KBP1;EDNRA;MX1;XKR9;NOD1;CHEK1
Positive Regulation Of Cell Cycle	GO:0045787	49	3	0.5049618320610687	5.941043083900227	0.013962285738262192	0.07629391849836127	994;1111;4824	NKX3-1;CDC25B;CHEK1
G2/M DNA Damage Checkpoint	R-HSA-69473	49	3	0.5049618320610687	5.941043083900227	0.013962285738262192	0.07629391849836127	25885;1111;9156	POLR1A;EXO1;CHEK1
Malignant transformation	DisGeNET	19	2	0.19580152671755727	10.214424951267056	0.0160730729963372	0.08479931615308936	1789;8289	DNMT3B;ARID1A
KEGG Apoptosis	KEGG	95	4	0.9790076335877863	4.085769980506822	0.016694107151599136	0.08513994647315559	8837;5605;153090;666	MAP2K2;BOK;CFLAR;DAB2IP
