## Supplementary material for "Rapid evolution of genes with anti-cancer functions during the origins of large bodies and cancer resistance in elephants": Figure 3 and 4 source data: goslim_summary_wg_result1708617015_bp.txt

GO:0065007	biological regulation	306
GO:0008152	metabolic process	283
GO:0050896	response to stimulus	212
GO:0032501	multicellular organismal process	197
GO:0051179	localization	185
GO:0016043	cellular component organization	183
GO:0032502	developmental process	169
GO:0007154	cell communication	157
GO:0051704	multi-organism process	60
GO:0008283	cell proliferation	57
GO:0000003	reproduction	39
GO:0040007	growth	26
