## Supplementary material for "Rapid evolution of genes with anti-cancer functions during the origins of large bodies and cancer resistance in elephants": Figure 3 and 4 source data: goslim_summary_wg_result1708617015_cc.txt

GO:0016020	membrane	243
GO:0005634	nucleus	184
GO:0032991	protein-containing complex	134
GO:0012505	endomembrane system	130
GO:0031974	membrane-enclosed lumen	129
GO:0005829	cytosol	121
GO:0031982	vesicle	110
GO:0005615	extracellular space	72
GO:0005856	cytoskeleton	57
GO:0042995	cell projection	56
GO:0005783	endoplasmic reticulum	52
GO:0005794	Golgi apparatus	39
GO:0005739	mitochondrion	38
GO:0031975	envelope	31
GO:0005768	endosome	27
GO:0005773	vacuole	24
GO:0005694	chromosome	22
GO:0031012	extracellular matrix	20
GO:0042579	microbody	4
GO:0005811	lipid droplet	3
GO:0005840	ribosome	2
