## Supplementary material for "Rapid evolution of genes with anti-cancer functions during the origins of large bodies and cancer resistance in elephants": Figure 3 and 4 source data: goslim_summary_wg_result1708617015_mf.txt

GO:0005515	protein binding	311
GO:0043167	ion binding	146
GO:0003676	nucleic acid binding	102
GO:0016740	transferase activity	60
GO:0016787	hydrolase activity	53
GO:0000166	nucleotide binding	44
GO:0005215	transporter activity	44
GO:0030234	enzyme regulator activity	28
GO:0005198	structural molecule activity	27
GO:0008289	lipid binding	25
GO:0003682	chromatin binding	23
GO:0060089	molecular transducer activity	21
GO:0060090	molecular adaptor activity	11
GO:0030246	carbohydrate binding	2
GO:0019825	oxygen binding	2
GO:0009055	electron transfer activity	1
GO:0045182	translation regulator activity	1
GO:0016209	antioxidant activity	1
