## Supplementary material for "Rapid evolution of genes with anti-cancer functions during the origins of large bodies and cancer resistance in elephants": Figure 3 and 4 source data: interestingID_mappingTable_wg_result1708617015.txt

userId	geneSymbol	geneName	entrezgene	gLink
NLRX1	NLRX1	NLR family member X1	79671	https://www.ncbi.nlm.nih.gov/gene/?term=79671
POLR1A	POLR1A	RNA polymerase I subunit A	25885	https://www.ncbi.nlm.nih.gov/gene/?term=25885
SPSB3	SPSB3	splA/ryanodine receptor domain and SOCS box containing 3	90864	https://www.ncbi.nlm.nih.gov/gene/?term=90864
E2F7	E2F7	E2F transcription factor 7	144455	https://www.ncbi.nlm.nih.gov/gene/?term=144455
OSBPL7	OSBPL7	oxysterol binding protein like 7	114881	https://www.ncbi.nlm.nih.gov/gene/?term=114881
SAAL1	SAAL1	serum amyloid A like 1	113174	https://www.ncbi.nlm.nih.gov/gene/?term=113174
MAP1A	MAP1A	microtubule associated protein 1A	4130	https://www.ncbi.nlm.nih.gov/gene/?term=4130
TRANK1	TRANK1	tetratricopeptide repeat and ankyrin repeat containing 1	9881	https://www.ncbi.nlm.nih.gov/gene/?term=9881
SHE	SHE	Src homology 2 domain containing E	126669	https://www.ncbi.nlm.nih.gov/gene/?term=126669
PTAFR	PTAFR	platelet activating factor receptor	5724	https://www.ncbi.nlm.nih.gov/gene/?term=5724
SDC2	SDC2	syndecan 2	6383	https://www.ncbi.nlm.nih.gov/gene/?term=6383
GLB1	GLB1	galactosidase beta 1	2720	https://www.ncbi.nlm.nih.gov/gene/?term=2720
SCUBE2	SCUBE2	signal peptide, CUB domain and EGF like domain containing 2	57758	https://www.ncbi.nlm.nih.gov/gene/?term=57758
SIX5	SIX5	SIX homeobox 5	147912	https://www.ncbi.nlm.nih.gov/gene/?term=147912
CAVIN1	CAVIN1	caveolae associated protein 1	284119	https://www.ncbi.nlm.nih.gov/gene/?term=284119
IRX3	IRX3	iroquois homeobox 3	79191	https://www.ncbi.nlm.nih.gov/gene/?term=79191
FARSA	FARSA	phenylalanyl-tRNA synthetase subunit alpha	2193	https://www.ncbi.nlm.nih.gov/gene/?term=2193
GATA2	GATA2	GATA binding protein 2	2624	https://www.ncbi.nlm.nih.gov/gene/?term=2624
GLIPR1L2	GLIPR1L2	GLIPR1 like 2	144321	https://www.ncbi.nlm.nih.gov/gene/?term=144321
TMEM45A	TMEM45A	transmembrane protein 45A	55076	https://www.ncbi.nlm.nih.gov/gene/?term=55076
RIF1	RIF1	replication timing regulatory factor 1	55183	https://www.ncbi.nlm.nih.gov/gene/?term=55183
ARAP1	ARAP1	ArfGAP with RhoGAP domain, ankyrin repeat and PH domain 1	116985	https://www.ncbi.nlm.nih.gov/gene/?term=116985
OSTN	OSTN	osteocrin	344901	https://www.ncbi.nlm.nih.gov/gene/?term=344901
VWC2	VWC2	von Willebrand factor C domain containing 2	375567	https://www.ncbi.nlm.nih.gov/gene/?term=375567
FAT1	FAT1	FAT atypical cadherin 1	2195	https://www.ncbi.nlm.nih.gov/gene/?term=2195
CACNA1H	CACNA1H	calcium voltage-gated channel subunit alpha1 H	8912	https://www.ncbi.nlm.nih.gov/gene/?term=8912
PATE2	PATE2	prostate and testis expressed 2	399967	https://www.ncbi.nlm.nih.gov/gene/?term=399967
ARRDC1	ARRDC1	arrestin domain containing 1	92714	https://www.ncbi.nlm.nih.gov/gene/?term=92714
PDCD1LG2	PDCD1LG2	programmed cell death 1 ligand 2	80380	https://www.ncbi.nlm.nih.gov/gene/?term=80380
ZNF652	ZNF652	zinc finger protein 652	22834	https://www.ncbi.nlm.nih.gov/gene/?term=22834
SMG5	SMG5	SMG5, nonsense mediated mRNA decay factor	23381	https://www.ncbi.nlm.nih.gov/gene/?term=23381
PGS1	PGS1	phosphatidylglycerophosphate synthase 1	9489	https://www.ncbi.nlm.nih.gov/gene/?term=9489
C12orf73	C12orf73	chromosome 12 open reading frame 73	728568	https://www.ncbi.nlm.nih.gov/gene/?term=728568
MXD3	MXD3	MAX dimerization protein 3	83463	https://www.ncbi.nlm.nih.gov/gene/?term=83463
RD3L	RD3L	retinal degeneration 3 like	647286	https://www.ncbi.nlm.nih.gov/gene/?term=647286
ARHGAP4	ARHGAP4	Rho GTPase activating protein 4	393	https://www.ncbi.nlm.nih.gov/gene/?term=393
FER1L5	FER1L5	fer-1 like family member 5	90342	https://www.ncbi.nlm.nih.gov/gene/?term=90342
ANKHD1-EIF4EBP3	ANKHD1-EIF4EBP3	ANKHD1-EIF4EBP3 readthrough	404734	https://www.ncbi.nlm.nih.gov/gene/?term=404734
SNAP23	SNAP23	synaptosome associated protein 23	8773	https://www.ncbi.nlm.nih.gov/gene/?term=8773
SMIM32	SMIM32	small integral membrane protein 32	389332	https://www.ncbi.nlm.nih.gov/gene/?term=389332
KMT2B	KMT2B	lysine methyltransferase 2B	9757	https://www.ncbi.nlm.nih.gov/gene/?term=9757
DSP	DSP	desmoplakin	1832	https://www.ncbi.nlm.nih.gov/gene/?term=1832
OR2S2	OR2S2	olfactory receptor family 2 subfamily S member 2 (gene/pseudogene)	56656	https://www.ncbi.nlm.nih.gov/gene/?term=56656
C14orf93	C14orf93	chromosome 14 open reading frame 93	60686	https://www.ncbi.nlm.nih.gov/gene/?term=60686
CEP76	CEP76	centrosomal protein 76	79959	https://www.ncbi.nlm.nih.gov/gene/?term=79959
VWA8	VWA8	von Willebrand factor A domain containing 8	23078	https://www.ncbi.nlm.nih.gov/gene/?term=23078
SGTA	SGTA	small glutamine rich tetratricopeptide repeat containing alpha	6449	https://www.ncbi.nlm.nih.gov/gene/?term=6449
NPVF	NPVF	neuropeptide VF precursor	64111	https://www.ncbi.nlm.nih.gov/gene/?term=64111
CHCHD2	CHCHD2	coiled-coil-helix-coiled-coil-helix domain containing 2	51142	https://www.ncbi.nlm.nih.gov/gene/?term=51142
UFL1	UFL1	UFM1 specific ligase 1	23376	https://www.ncbi.nlm.nih.gov/gene/?term=23376
EDRF1	EDRF1	erythroid differentiation regulatory factor 1	26098	https://www.ncbi.nlm.nih.gov/gene/?term=26098
NUP98	NUP98	nucleoporin 98	4928	https://www.ncbi.nlm.nih.gov/gene/?term=4928
COL9A1	COL9A1	collagen type IX alpha 1 chain	1297	https://www.ncbi.nlm.nih.gov/gene/?term=1297
TTK	TTK	TTK protein kinase	7272	https://www.ncbi.nlm.nih.gov/gene/?term=7272
GRM6	GRM6	glutamate metabotropic receptor 6	2916	https://www.ncbi.nlm.nih.gov/gene/?term=2916
STAM2	STAM2	signal transducing adaptor molecule 2	10254	https://www.ncbi.nlm.nih.gov/gene/?term=10254
EXOC8	EXOC8	exocyst complex component 8	149371	https://www.ncbi.nlm.nih.gov/gene/?term=149371
ANK1	ANK1	ankyrin 1	286	https://www.ncbi.nlm.nih.gov/gene/?term=286
ESYT2	ESYT2	extended synaptotagmin 2	57488	https://www.ncbi.nlm.nih.gov/gene/?term=57488
A4GNT	A4GNT	alpha-1,4-N-acetylglucosaminyltransferase	51146	https://www.ncbi.nlm.nih.gov/gene/?term=51146
ZC2HC1B	ZC2HC1B	zinc finger C2HC-type containing 1B	153918	https://www.ncbi.nlm.nih.gov/gene/?term=153918
TBX2	TBX2	T-box 2	6909	https://www.ncbi.nlm.nih.gov/gene/?term=6909
ADCY7	ADCY7	adenylate cyclase 7	113	https://www.ncbi.nlm.nih.gov/gene/?term=113
OPN4	OPN4	opsin 4	94233	https://www.ncbi.nlm.nih.gov/gene/?term=94233
SLC18A1	SLC18A1	solute carrier family 18 member A1	6570	https://www.ncbi.nlm.nih.gov/gene/?term=6570
TTC21B	TTC21B	tetratricopeptide repeat domain 21B	79809	https://www.ncbi.nlm.nih.gov/gene/?term=79809
LYPD3	LYPD3	LY6/PLAUR domain containing 3	27076	https://www.ncbi.nlm.nih.gov/gene/?term=27076
PRR12	PRR12	proline rich 12	57479	https://www.ncbi.nlm.nih.gov/gene/?term=57479
AHDC1	AHDC1	AT-hook DNA binding motif containing 1	27245	https://www.ncbi.nlm.nih.gov/gene/?term=27245
MAP2K2	MAP2K2	mitogen-activated protein kinase kinase 2	5605	https://www.ncbi.nlm.nih.gov/gene/?term=5605
CSRP3	CSRP3	cysteine and glycine rich protein 3	8048	https://www.ncbi.nlm.nih.gov/gene/?term=8048
LSM7	LSM7	LSM7 homolog, U6 small nuclear RNA and mRNA degradation associated	51690	https://www.ncbi.nlm.nih.gov/gene/?term=51690
NUP210	NUP210	nucleoporin 210	23225	https://www.ncbi.nlm.nih.gov/gene/?term=23225
KDM6B	KDM6B	lysine demethylase 6B	23135	https://www.ncbi.nlm.nih.gov/gene/?term=23135
ELN	ELN	elastin	2006	https://www.ncbi.nlm.nih.gov/gene/?term=2006
JKAMP	JKAMP	JNK1/MAPK8 associated membrane protein	51528	https://www.ncbi.nlm.nih.gov/gene/?term=51528
LRP4	LRP4	LDL receptor related protein 4	4038	https://www.ncbi.nlm.nih.gov/gene/?term=4038
HOOK1	HOOK1	hook microtubule tethering protein 1	51361	https://www.ncbi.nlm.nih.gov/gene/?term=51361
ZFHX2	ZFHX2	zinc finger homeobox 2	85446	https://www.ncbi.nlm.nih.gov/gene/?term=85446
TRIM54	TRIM54	tripartite motif containing 54	57159	https://www.ncbi.nlm.nih.gov/gene/?term=57159
FBN2	FBN2	fibrillin 2	2201	https://www.ncbi.nlm.nih.gov/gene/?term=2201
SCAF11	SCAF11	SR-related CTD associated factor 11	9169	https://www.ncbi.nlm.nih.gov/gene/?term=9169
SCAMP2	SCAMP2	secretory carrier membrane protein 2	10066	https://www.ncbi.nlm.nih.gov/gene/?term=10066
CEP131	CEP131	centrosomal protein 131	22994	https://www.ncbi.nlm.nih.gov/gene/?term=22994
BCAT1	BCAT1	branched chain amino acid transaminase 1	586	https://www.ncbi.nlm.nih.gov/gene/?term=586
POGZ	POGZ	pogo transposable element derived with ZNF domain	23126	https://www.ncbi.nlm.nih.gov/gene/?term=23126
UCN2	UCN2	urocortin 2	90226	https://www.ncbi.nlm.nih.gov/gene/?term=90226
PLAC8	PLAC8	placenta specific 8	51316	https://www.ncbi.nlm.nih.gov/gene/?term=51316
PGAP2	PGAP2	post-GPI attachment to proteins 2	27315	https://www.ncbi.nlm.nih.gov/gene/?term=27315
DGKZ	DGKZ	diacylglycerol kinase zeta	8525	https://www.ncbi.nlm.nih.gov/gene/?term=8525
INCENP	INCENP	inner centromere protein	3619	https://www.ncbi.nlm.nih.gov/gene/?term=3619
ITIH2	ITIH2	inter-alpha-trypsin inhibitor heavy chain 2	3698	https://www.ncbi.nlm.nih.gov/gene/?term=3698
ASTN1	ASTN1	astrotactin 1	460	https://www.ncbi.nlm.nih.gov/gene/?term=460
SETBP1	SETBP1	SET binding protein 1	26040	https://www.ncbi.nlm.nih.gov/gene/?term=26040
RANBP2	RANBP2	RAN binding protein 2	5903	https://www.ncbi.nlm.nih.gov/gene/?term=5903
TBCEL	TBCEL	tubulin folding cofactor E like	219899	https://www.ncbi.nlm.nih.gov/gene/?term=219899
SCAF4	SCAF4	SR-related CTD associated factor 4	57466	https://www.ncbi.nlm.nih.gov/gene/?term=57466
ETS2	ETS2	NA	2114	https://www.ncbi.nlm.nih.gov/gene/?term=2114
EPB41	EPB41	erythrocyte membrane protein band 4.1	2035	https://www.ncbi.nlm.nih.gov/gene/?term=2035
CHAF1B	CHAF1B	chromatin assembly factor 1 subunit B	8208	https://www.ncbi.nlm.nih.gov/gene/?term=8208
AGRP	AGRP	agouti related neuropeptide	181	https://www.ncbi.nlm.nih.gov/gene/?term=181
TNFRSF13C	TNFRSF13C	TNF receptor superfamily member 13C	115650	https://www.ncbi.nlm.nih.gov/gene/?term=115650
SHKBP1	SHKBP1	SH3KBP1 binding protein 1	92799	https://www.ncbi.nlm.nih.gov/gene/?term=92799
SPTBN4	SPTBN4	spectrin beta, non-erythrocytic 4	57731	https://www.ncbi.nlm.nih.gov/gene/?term=57731
ZBTB7B	ZBTB7B	zinc finger and BTB domain containing 7B	51043	https://www.ncbi.nlm.nih.gov/gene/?term=51043
UBE2Q1	UBE2Q1	ubiquitin conjugating enzyme E2 Q1	55585	https://www.ncbi.nlm.nih.gov/gene/?term=55585
NBEAL2	NBEAL2	neurobeachin like 2	23218	https://www.ncbi.nlm.nih.gov/gene/?term=23218
CCDC105	CCDC105	coiled-coil domain containing 105	126402	https://www.ncbi.nlm.nih.gov/gene/?term=126402
ZNF382	ZNF382	zinc finger protein 382	84911	https://www.ncbi.nlm.nih.gov/gene/?term=84911
LBHD1	LBHD1	LBH domain containing 1	79081	https://www.ncbi.nlm.nih.gov/gene/?term=79081
STX5	STX5	syntaxin 5	6811	https://www.ncbi.nlm.nih.gov/gene/?term=6811
BEND5	BEND5	BEN domain containing 5	79656	https://www.ncbi.nlm.nih.gov/gene/?term=79656
ADAM7	ADAM7	ADAM metallopeptidase domain 7	8756	https://www.ncbi.nlm.nih.gov/gene/?term=8756
OMA1	OMA1	OMA1 zinc metallopeptidase	115209	https://www.ncbi.nlm.nih.gov/gene/?term=115209
SNED1	SNED1	sushi, nidogen and EGF like domains 1	25992	https://www.ncbi.nlm.nih.gov/gene/?term=25992
PEX13	PEX13	peroxisomal biogenesis factor 13	5194	https://www.ncbi.nlm.nih.gov/gene/?term=5194
PQLC3	PQLC3	PQ loop repeat containing 3	130814	https://www.ncbi.nlm.nih.gov/gene/?term=130814
BOLA3	BOLA3	bolA family member 3	388962	https://www.ncbi.nlm.nih.gov/gene/?term=388962
GNB5	GNB5	G protein subunit beta 5	10681	https://www.ncbi.nlm.nih.gov/gene/?term=10681
GPR155	GPR155	G protein-coupled receptor 155	151556	https://www.ncbi.nlm.nih.gov/gene/?term=151556
FEV	FEV	FEV, ETS transcription factor	54738	https://www.ncbi.nlm.nih.gov/gene/?term=54738
FBLN2	FBLN2	fibulin 2	2199	https://www.ncbi.nlm.nih.gov/gene/?term=2199
CHCHD4	CHCHD4	coiled-coil-helix-coiled-coil-helix domain containing 4	131474	https://www.ncbi.nlm.nih.gov/gene/?term=131474
ICA1L	ICA1L	islet cell autoantigen 1 like	130026	https://www.ncbi.nlm.nih.gov/gene/?term=130026
NKX6-1	NKX6-1	NK6 homeobox 1	4825	https://www.ncbi.nlm.nih.gov/gene/?term=4825
SMG6	SMG6	SMG6, nonsense mediated mRNA decay factor	23293	https://www.ncbi.nlm.nih.gov/gene/?term=23293
CLEC3B	CLEC3B	C-type lectin domain family 3 member B	7123	https://www.ncbi.nlm.nih.gov/gene/?term=7123
LRPAP1	LRPAP1	LDL receptor related protein associated protein 1	4043	https://www.ncbi.nlm.nih.gov/gene/?term=4043
GRPEL2	GRPEL2	GrpE like 2, mitochondrial	134266	https://www.ncbi.nlm.nih.gov/gene/?term=134266
C8orf48	C8orf48	chromosome 8 open reading frame 48	157773	https://www.ncbi.nlm.nih.gov/gene/?term=157773
C7orf57	C7orf57	chromosome 7 open reading frame 57	136288	https://www.ncbi.nlm.nih.gov/gene/?term=136288
SNAPC3	SNAPC3	small nuclear RNA activating complex polypeptide 3	6619	https://www.ncbi.nlm.nih.gov/gene/?term=6619
SLITRK5	SLITRK5	SLIT and NTRK like family member 5	26050	https://www.ncbi.nlm.nih.gov/gene/?term=26050
OTOGL	OTOGL	otogelin like	283310	https://www.ncbi.nlm.nih.gov/gene/?term=283310
KCNC2	KCNC2	potassium voltage-gated channel subfamily C member 2	3747	https://www.ncbi.nlm.nih.gov/gene/?term=3747
TUB	TUB	tubby bipartite transcription factor	7275	https://www.ncbi.nlm.nih.gov/gene/?term=7275
SLC38A8	SLC38A8	solute carrier family 38 member 8	146167	https://www.ncbi.nlm.nih.gov/gene/?term=146167
MYO1A	MYO1A	myosin IA	4640	https://www.ncbi.nlm.nih.gov/gene/?term=4640
EPB42	EPB42	erythrocyte membrane protein band 4.2	2038	https://www.ncbi.nlm.nih.gov/gene/?term=2038
NKX3-1	NKX3-1	NK3 homeobox 1	4824	https://www.ncbi.nlm.nih.gov/gene/?term=4824
MEI1	MEI1	meiotic double-stranded break formation protein 1	150365	https://www.ncbi.nlm.nih.gov/gene/?term=150365
ZNF668	ZNF668	zinc finger protein 668	79759	https://www.ncbi.nlm.nih.gov/gene/?term=79759
KLK6	KLK6	kallikrein related peptidase 6	5653	https://www.ncbi.nlm.nih.gov/gene/?term=5653
OTUB1	OTUB1	OTU deubiquitinase, ubiquitin aldehyde binding 1	55611	https://www.ncbi.nlm.nih.gov/gene/?term=55611
CDK2AP2	CDK2AP2	cyclin dependent kinase 2 associated protein 2	10263	https://www.ncbi.nlm.nih.gov/gene/?term=10263
MRVI1	MRVI1	murine retrovirus integration site 1 homolog	10335	https://www.ncbi.nlm.nih.gov/gene/?term=10335
DDIT4	DDIT4	DNA damage inducible transcript 4	54541	https://www.ncbi.nlm.nih.gov/gene/?term=54541
THAP11	THAP11	THAP domain containing 11	57215	https://www.ncbi.nlm.nih.gov/gene/?term=57215
CHRM1	CHRM1	cholinergic receptor muscarinic 1	1128	https://www.ncbi.nlm.nih.gov/gene/?term=1128
ADAM29	ADAM29	ADAM metallopeptidase domain 29	11086	https://www.ncbi.nlm.nih.gov/gene/?term=11086
NPNT	NPNT	nephronectin	255743	https://www.ncbi.nlm.nih.gov/gene/?term=255743
ADAL	ADAL	adenosine deaminase like	161823	https://www.ncbi.nlm.nih.gov/gene/?term=161823
ZRSR2	ZRSR2	zinc finger CCCH-type, RNA binding motif and serine/arginine rich 2	8233	https://www.ncbi.nlm.nih.gov/gene/?term=8233
MUC15	MUC15	mucin 15, cell surface associated	143662	https://www.ncbi.nlm.nih.gov/gene/?term=143662
HIC2	HIC2	HIC ZBTB transcriptional repressor 2	23119	https://www.ncbi.nlm.nih.gov/gene/?term=23119
RFNG	RFNG	RFNG O-fucosylpeptide 3-beta-N-acetylglucosaminyltransferase	5986	https://www.ncbi.nlm.nih.gov/gene/?term=5986
KCNAB3	KCNAB3	potassium voltage-gated channel subfamily A regulatory beta subunit 3	9196	https://www.ncbi.nlm.nih.gov/gene/?term=9196
TANC2	TANC2	tetratricopeptide repeat, ankyrin repeat and coiled-coil containing 2	26115	https://www.ncbi.nlm.nih.gov/gene/?term=26115
MBD3L1	MBD3L1	methyl-CpG binding domain protein 3 like 1	85509	https://www.ncbi.nlm.nih.gov/gene/?term=85509
RXFP1	RXFP1	relaxin family peptide receptor 1	59350	https://www.ncbi.nlm.nih.gov/gene/?term=59350
CLSTN1	CLSTN1	calsyntenin 1	22883	https://www.ncbi.nlm.nih.gov/gene/?term=22883
SYCE1	SYCE1	synaptonemal complex central element protein 1	93426	https://www.ncbi.nlm.nih.gov/gene/?term=93426
IFNB1	IFNB1	interferon beta 1	3456	https://www.ncbi.nlm.nih.gov/gene/?term=3456
LAMB2	LAMB2	laminin subunit beta 2	3913	https://www.ncbi.nlm.nih.gov/gene/?term=3913
CORO1B	CORO1B	coronin 1B	57175	https://www.ncbi.nlm.nih.gov/gene/?term=57175
PIGG	PIGG	phosphatidylinositol glycan anchor biosynthesis class G	54872	https://www.ncbi.nlm.nih.gov/gene/?term=54872
STARD6	STARD6	StAR related lipid transfer domain containing 6	147323	https://www.ncbi.nlm.nih.gov/gene/?term=147323
TTC9B	TTC9B	tetratricopeptide repeat domain 9B	148014	https://www.ncbi.nlm.nih.gov/gene/?term=148014
AKIRIN1	AKIRIN1	akirin 1	79647	https://www.ncbi.nlm.nih.gov/gene/?term=79647
CAMSAP3	CAMSAP3	calmodulin regulated spectrin associated protein family member 3	57662	https://www.ncbi.nlm.nih.gov/gene/?term=57662
STXBP2	STXBP2	syntaxin binding protein 2	6813	https://www.ncbi.nlm.nih.gov/gene/?term=6813
CST6	CST6	cystatin E/M	1474	https://www.ncbi.nlm.nih.gov/gene/?term=1474
HOXD8	HOXD8	homeobox D8	3234	https://www.ncbi.nlm.nih.gov/gene/?term=3234
HSF5	HSF5	heat shock transcription factor 5	124535	https://www.ncbi.nlm.nih.gov/gene/?term=124535
GJC3	GJC3	gap junction protein gamma 3	349149	https://www.ncbi.nlm.nih.gov/gene/?term=349149
ZNF575	ZNF575	zinc finger protein 575	284346	https://www.ncbi.nlm.nih.gov/gene/?term=284346
BOK	BOK	BCL2 family apoptosis regulator BOK	666	https://www.ncbi.nlm.nih.gov/gene/?term=666
KCNA3	KCNA3	potassium voltage-gated channel subfamily A member 3	3738	https://www.ncbi.nlm.nih.gov/gene/?term=3738
ACAD9	ACAD9	acyl-CoA dehydrogenase family member 9	28976	https://www.ncbi.nlm.nih.gov/gene/?term=28976
PNPLA2	PNPLA2	patatin like phospholipase domain containing 2	57104	https://www.ncbi.nlm.nih.gov/gene/?term=57104
MCCC1	MCCC1	methylcrotonoyl-CoA carboxylase 1	56922	https://www.ncbi.nlm.nih.gov/gene/?term=56922
YIPF7	YIPF7	Yip1 domain family member 7	285525	https://www.ncbi.nlm.nih.gov/gene/?term=285525
NT5DC1	NT5DC1	5'-nucleotidase domain containing 1	221294	https://www.ncbi.nlm.nih.gov/gene/?term=221294
MSC	MSC	musculin	9242	https://www.ncbi.nlm.nih.gov/gene/?term=9242
TMEM31	TMEM31	transmembrane protein 31	203562	https://www.ncbi.nlm.nih.gov/gene/?term=203562
RNF227	RNF227	ring finger protein 227	284023	https://www.ncbi.nlm.nih.gov/gene/?term=284023
FIZ1	FIZ1	FLT3 interacting zinc finger 1	84922	https://www.ncbi.nlm.nih.gov/gene/?term=84922
EXOC3	EXOC3	exocyst complex component 3	11336	https://www.ncbi.nlm.nih.gov/gene/?term=11336
RNF182	RNF182	ring finger protein 182	221687	https://www.ncbi.nlm.nih.gov/gene/?term=221687
CLRN3	CLRN3	clarin 3	119467	https://www.ncbi.nlm.nih.gov/gene/?term=119467
GDPGP1	GDPGP1	GDP-D-glucose phosphorylase 1	390637	https://www.ncbi.nlm.nih.gov/gene/?term=390637
UPP1	UPP1	uridine phosphorylase 1	7378	https://www.ncbi.nlm.nih.gov/gene/?term=7378
SLC35F3	SLC35F3	solute carrier family 35 member F3	148641	https://www.ncbi.nlm.nih.gov/gene/?term=148641
CLDN5	CLDN5	claudin 5	7122	https://www.ncbi.nlm.nih.gov/gene/?term=7122
LRTOMT	LRTOMT	leucine rich transmembrane and O-methyltransferase domain containing	220074	https://www.ncbi.nlm.nih.gov/gene/?term=220074
IRAK1	IRAK1	interleukin 1 receptor associated kinase 1	3654	https://www.ncbi.nlm.nih.gov/gene/?term=3654
SRPK3	SRPK3	SRSF protein kinase 3	26576	https://www.ncbi.nlm.nih.gov/gene/?term=26576
POU3F2	POU3F2	POU class 3 homeobox 2	5454	https://www.ncbi.nlm.nih.gov/gene/?term=5454
ARHGAP44	ARHGAP44	Rho GTPase activating protein 44	9912	https://www.ncbi.nlm.nih.gov/gene/?term=9912
SMARCD3	SMARCD3	SWI/SNF related, matrix associated, actin dependent regulator of chromatin, subfamily d, member 3	6604	https://www.ncbi.nlm.nih.gov/gene/?term=6604
KLK12	KLK12	kallikrein related peptidase 12	43849	https://www.ncbi.nlm.nih.gov/gene/?term=43849
UBE2H	UBE2H	ubiquitin conjugating enzyme E2 H	7328	https://www.ncbi.nlm.nih.gov/gene/?term=7328
FSD2	FSD2	fibronectin type III and SPRY domain containing 2	123722	https://www.ncbi.nlm.nih.gov/gene/?term=123722
TPCN1	TPCN1	two pore segment channel 1	53373	https://www.ncbi.nlm.nih.gov/gene/?term=53373
KANK3	KANK3	KN motif and ankyrin repeat domains 3	256949	https://www.ncbi.nlm.nih.gov/gene/?term=256949
RPS19BP1	RPS19BP1	ribosomal protein S19 binding protein 1	91582	https://www.ncbi.nlm.nih.gov/gene/?term=91582
SLIT1	SLIT1	slit guidance ligand 1	6585	https://www.ncbi.nlm.nih.gov/gene/?term=6585
TSPYL4	TSPYL4	TSPY like 4	23270	https://www.ncbi.nlm.nih.gov/gene/?term=23270
SLC18A3	SLC18A3	solute carrier family 18 member A3	6572	https://www.ncbi.nlm.nih.gov/gene/?term=6572
CYHR1	CYHR1	cysteine and histidine rich 1	50626	https://www.ncbi.nlm.nih.gov/gene/?term=50626
RILPL1	RILPL1	Rab interacting lysosomal protein like 1	353116	https://www.ncbi.nlm.nih.gov/gene/?term=353116
PLSCR1	PLSCR1	phospholipid scramblase 1	5359	https://www.ncbi.nlm.nih.gov/gene/?term=5359
RBM34	RBM34	RNA binding motif protein 34	23029	https://www.ncbi.nlm.nih.gov/gene/?term=23029
WDSUB1	WDSUB1	WD repeat, sterile alpha motif and U-box domain containing 1	151525	https://www.ncbi.nlm.nih.gov/gene/?term=151525
SLC6A9	SLC6A9	solute carrier family 6 member 9	6536	https://www.ncbi.nlm.nih.gov/gene/?term=6536
ZNF420	ZNF420	zinc finger protein 420	147923	https://www.ncbi.nlm.nih.gov/gene/?term=147923
PCBP2	PCBP2	poly(rC) binding protein 2	5094	https://www.ncbi.nlm.nih.gov/gene/?term=5094
SLC2A10	SLC2A10	solute carrier family 2 member 10	81031	https://www.ncbi.nlm.nih.gov/gene/?term=81031
ZNF667	ZNF667	zinc finger protein 667	63934	https://www.ncbi.nlm.nih.gov/gene/?term=63934
ABCA4	ABCA4	ATP binding cassette subfamily A member 4	24	https://www.ncbi.nlm.nih.gov/gene/?term=24
SFMBT2	SFMBT2	Scm like with four mbt domains 2	57713	https://www.ncbi.nlm.nih.gov/gene/?term=57713
MANSC4	MANSC4	MANSC domain containing 4	100287284	https://www.ncbi.nlm.nih.gov/gene/?term=100287284
RNASE13	RNASE13	ribonuclease A family member 13 (inactive)	440163	https://www.ncbi.nlm.nih.gov/gene/?term=440163
DNMT3B	DNMT3B	DNA methyltransferase 3 beta	1789	https://www.ncbi.nlm.nih.gov/gene/?term=1789
LNP1	LNP1	leukemia NUP98 fusion partner 1	348801	https://www.ncbi.nlm.nih.gov/gene/?term=348801
STIMATE	STIMATE	STIM activating enhancer	375346	https://www.ncbi.nlm.nih.gov/gene/?term=375346
ARL16	ARL16	ADP ribosylation factor like GTPase 16	339231	https://www.ncbi.nlm.nih.gov/gene/?term=339231
COLCA2	COLCA2	colorectal cancer associated 2	120376	https://www.ncbi.nlm.nih.gov/gene/?term=120376
FOXI3	FOXI3	forkhead box I3	344167	https://www.ncbi.nlm.nih.gov/gene/?term=344167
NOTO	NOTO	notochord homeobox	344022	https://www.ncbi.nlm.nih.gov/gene/?term=344022
ACSM4	ACSM4	acyl-CoA synthetase medium chain family member 4	341392	https://www.ncbi.nlm.nih.gov/gene/?term=341392
FASTKD5	FASTKD5	FAST kinase domains 5	60493	https://www.ncbi.nlm.nih.gov/gene/?term=60493
SKOR2	SKOR2	SKI family transcriptional corepressor 2	652991	https://www.ncbi.nlm.nih.gov/gene/?term=652991
TMEM167B	TMEM167B	transmembrane protein 167B	56900	https://www.ncbi.nlm.nih.gov/gene/?term=56900
CEBPZOS	CEBPZOS	CEBPZ opposite strand	100505876	https://www.ncbi.nlm.nih.gov/gene/?term=100505876
VAMP2	VAMP2	vesicle associated membrane protein 2	6844	https://www.ncbi.nlm.nih.gov/gene/?term=6844
AP4M1	AP4M1	adaptor related protein complex 4 subunit mu 1	9179	https://www.ncbi.nlm.nih.gov/gene/?term=9179
CCNL2	CCNL2	cyclin L2	81669	https://www.ncbi.nlm.nih.gov/gene/?term=81669
SLC26A6	SLC26A6	solute carrier family 26 member 6	65010	https://www.ncbi.nlm.nih.gov/gene/?term=65010
GMIP	GMIP	GEM interacting protein	51291	https://www.ncbi.nlm.nih.gov/gene/?term=51291
PROB1	PROB1	proline rich basic protein 1	389333	https://www.ncbi.nlm.nih.gov/gene/?term=389333
C8orf58	C8orf58	chromosome 8 open reading frame 58	541565	https://www.ncbi.nlm.nih.gov/gene/?term=541565
PISD	PISD	phosphatidylserine decarboxylase	23761	https://www.ncbi.nlm.nih.gov/gene/?term=23761
PEG10	PEG10	paternally expressed 10	23089	https://www.ncbi.nlm.nih.gov/gene/?term=23089
SERPINB10	SERPINB10	serpin family B member 10	5273	https://www.ncbi.nlm.nih.gov/gene/?term=5273
USP51	USP51	ubiquitin specific peptidase 51	158880	https://www.ncbi.nlm.nih.gov/gene/?term=158880
TMEM200B	TMEM200B	transmembrane protein 200B	399474	https://www.ncbi.nlm.nih.gov/gene/?term=399474
MRPL46	MRPL46	mitochondrial ribosomal protein L46	26589	https://www.ncbi.nlm.nih.gov/gene/?term=26589
XYLB	XYLB	xylulokinase	9942	https://www.ncbi.nlm.nih.gov/gene/?term=9942
RNF115	RNF115	ring finger protein 115	27246	https://www.ncbi.nlm.nih.gov/gene/?term=27246
ADAM22	ADAM22	ADAM metallopeptidase domain 22	53616	https://www.ncbi.nlm.nih.gov/gene/?term=53616
SETD1A	SETD1A	SET domain containing 1A, histone lysine methyltransferase	9739	https://www.ncbi.nlm.nih.gov/gene/?term=9739
DACH1	DACH1	dachshund family transcription factor 1	1602	https://www.ncbi.nlm.nih.gov/gene/?term=1602
AASS	AASS	aminoadipate-semialdehyde synthase	10157	https://www.ncbi.nlm.nih.gov/gene/?term=10157
TBC1D10A	TBC1D10A	TBC1 domain family member 10A	83874	https://www.ncbi.nlm.nih.gov/gene/?term=83874
LMF2	LMF2	lipase maturation factor 2	91289	https://www.ncbi.nlm.nih.gov/gene/?term=91289
TAB1	TAB1	TGF-beta activated kinase 1 (MAP3K7) binding protein 1	10454	https://www.ncbi.nlm.nih.gov/gene/?term=10454
CHADL	CHADL	chondroadherin like	150356	https://www.ncbi.nlm.nih.gov/gene/?term=150356
HIF1A	HIF1A	hypoxia inducible factor 1 subunit alpha	3091	https://www.ncbi.nlm.nih.gov/gene/?term=3091
SAMHD1	SAMHD1	SAM and HD domain containing deoxynucleoside triphosphate triphosphohydrolase 1	25939	https://www.ncbi.nlm.nih.gov/gene/?term=25939
MAP1LC3A	MAP1LC3A	microtubule associated protein 1 light chain 3 alpha	84557	https://www.ncbi.nlm.nih.gov/gene/?term=84557
MIB1	MIB1	mindbomb E3 ubiquitin protein ligase 1	57534	https://www.ncbi.nlm.nih.gov/gene/?term=57534
SMS	SMS	spermine synthase	6611	https://www.ncbi.nlm.nih.gov/gene/?term=6611
MMP15	MMP15	matrix metallopeptidase 15	4324	https://www.ncbi.nlm.nih.gov/gene/?term=4324
BCKDK	BCKDK	branched chain ketoacid dehydrogenase kinase	10295	https://www.ncbi.nlm.nih.gov/gene/?term=10295
SYT17	SYT17	synaptotagmin 17	51760	https://www.ncbi.nlm.nih.gov/gene/?term=51760
AKAP8L	AKAP8L	A-kinase anchoring protein 8 like	26993	https://www.ncbi.nlm.nih.gov/gene/?term=26993
SGK3	SGK3	serum/glucocorticoid regulated kinase family member 3	23678	https://www.ncbi.nlm.nih.gov/gene/?term=23678
PLAUR	PLAUR	plasminogen activator, urokinase receptor	5329	https://www.ncbi.nlm.nih.gov/gene/?term=5329
NUMBL	NUMBL	NUMB like, endocytic adaptor protein	9253	https://www.ncbi.nlm.nih.gov/gene/?term=9253
SLC1A5	SLC1A5	solute carrier family 1 member 5	6510	https://www.ncbi.nlm.nih.gov/gene/?term=6510
HNRNPUL1	HNRNPUL1	heterogeneous nuclear ribonucleoprotein U like 1	11100	https://www.ncbi.nlm.nih.gov/gene/?term=11100
LSR	LSR	lipolysis stimulated lipoprotein receptor	51599	https://www.ncbi.nlm.nih.gov/gene/?term=51599
IMPDH1	IMPDH1	inosine monophosphate dehydrogenase 1	3614	https://www.ncbi.nlm.nih.gov/gene/?term=3614
NUB1	NUB1	negative regulator of ubiquitin like proteins 1	51667	https://www.ncbi.nlm.nih.gov/gene/?term=51667
RAPGEF1	RAPGEF1	Rap guanine nucleotide exchange factor 1	2889	https://www.ncbi.nlm.nih.gov/gene/?term=2889
GPRC5A	GPRC5A	G protein-coupled receptor class C group 5 member A	9052	https://www.ncbi.nlm.nih.gov/gene/?term=9052
GATA3	GATA3	GATA binding protein 3	2625	https://www.ncbi.nlm.nih.gov/gene/?term=2625
PALD1	PALD1	phosphatase domain containing paladin 1	27143	https://www.ncbi.nlm.nih.gov/gene/?term=27143
TACC3	TACC3	transforming acidic coiled-coil containing protein 3	10460	https://www.ncbi.nlm.nih.gov/gene/?term=10460
SLC30A9	SLC30A9	solute carrier family 30 member 9	10463	https://www.ncbi.nlm.nih.gov/gene/?term=10463
AKAP10	AKAP10	A-kinase anchoring protein 10	11216	https://www.ncbi.nlm.nih.gov/gene/?term=11216
IL20RA	IL20RA	interleukin 20 receptor subunit alpha	53832	https://www.ncbi.nlm.nih.gov/gene/?term=53832
TECTA	TECTA	tectorin alpha	7007	https://www.ncbi.nlm.nih.gov/gene/?term=7007
DTX4	DTX4	deltex E3 ubiquitin ligase 4	23220	https://www.ncbi.nlm.nih.gov/gene/?term=23220
ATG2A	ATG2A	autophagy related 2A	23130	https://www.ncbi.nlm.nih.gov/gene/?term=23130
CFLAR	CFLAR	CASP8 and FADD like apoptosis regulator	8837	https://www.ncbi.nlm.nih.gov/gene/?term=8837
C8B	C8B	complement C8 beta chain	732	https://www.ncbi.nlm.nih.gov/gene/?term=732
HMGXB3	HMGXB3	HMG-box containing 3	22993	https://www.ncbi.nlm.nih.gov/gene/?term=22993
PDGFRB	PDGFRB	platelet derived growth factor receptor beta	5159	https://www.ncbi.nlm.nih.gov/gene/?term=5159
HEMK1	HEMK1	HemK methyltransferase family member 1	51409	https://www.ncbi.nlm.nih.gov/gene/?term=51409
CLCN2	CLCN2	chloride voltage-gated channel 2	1181	https://www.ncbi.nlm.nih.gov/gene/?term=1181
NEK4	NEK4	NIMA related kinase 4	6787	https://www.ncbi.nlm.nih.gov/gene/?term=6787
NCL	NCL	nucleolin	4691	https://www.ncbi.nlm.nih.gov/gene/?term=4691
CENPA	CENPA	centromere protein A	1058	https://www.ncbi.nlm.nih.gov/gene/?term=1058
GCA	GCA	grancalcin	25801	https://www.ncbi.nlm.nih.gov/gene/?term=25801
PECR	PECR	peroxisomal trans-2-enoyl-CoA reductase	55825	https://www.ncbi.nlm.nih.gov/gene/?term=55825
SLC9A2	SLC9A2	solute carrier family 9 member A2	6549	https://www.ncbi.nlm.nih.gov/gene/?term=6549
NCAPH2	NCAPH2	non-SMC condensin II complex subunit H2	29781	https://www.ncbi.nlm.nih.gov/gene/?term=29781
SLC1A4	SLC1A4	solute carrier family 1 member 4	6509	https://www.ncbi.nlm.nih.gov/gene/?term=6509
TRIM62	TRIM62	tripartite motif containing 62	55223	https://www.ncbi.nlm.nih.gov/gene/?term=55223
INSRR	INSRR	insulin receptor related receptor	3645	https://www.ncbi.nlm.nih.gov/gene/?term=3645
TMEM9	TMEM9	transmembrane protein 9	252839	https://www.ncbi.nlm.nih.gov/gene/?term=252839
ARID1A	ARID1A	AT-rich interaction domain 1A	8289	https://www.ncbi.nlm.nih.gov/gene/?term=8289
MXI1	MXI1	MAX interactor 1, dimerization protein	4601	https://www.ncbi.nlm.nih.gov/gene/?term=4601
ITIH5	ITIH5	inter-alpha-trypsin inhibitor heavy chain family member 5	80760	https://www.ncbi.nlm.nih.gov/gene/?term=80760
IL9R	IL9R	interleukin 9 receptor	3581	https://www.ncbi.nlm.nih.gov/gene/?term=3581
TRERF1	TRERF1	transcriptional regulating factor 1	55809	https://www.ncbi.nlm.nih.gov/gene/?term=55809
C17orf53	C17orf53	chromosome 17 open reading frame 53	78995	https://www.ncbi.nlm.nih.gov/gene/?term=78995
GTF2F1	GTF2F1	general transcription factor IIF subunit 1	2962	https://www.ncbi.nlm.nih.gov/gene/?term=2962
ALKBH7	ALKBH7	alkB homolog 7	84266	https://www.ncbi.nlm.nih.gov/gene/?term=84266
RTN2	RTN2	reticulon 2	6253	https://www.ncbi.nlm.nih.gov/gene/?term=6253
BFSP1	BFSP1	beaded filament structural protein 1	631	https://www.ncbi.nlm.nih.gov/gene/?term=631
NCLN	NCLN	nicalin	56926	https://www.ncbi.nlm.nih.gov/gene/?term=56926
HECTD3	HECTD3	HECT domain E3 ubiquitin protein ligase 3	79654	https://www.ncbi.nlm.nih.gov/gene/?term=79654
PLA2G5	PLA2G5	phospholipase A2 group V	5322	https://www.ncbi.nlm.nih.gov/gene/?term=5322
EPS15L1	EPS15L1	epidermal growth factor receptor pathway substrate 15 like 1	58513	https://www.ncbi.nlm.nih.gov/gene/?term=58513
BARX2	BARX2	BARX homeobox 2	8538	https://www.ncbi.nlm.nih.gov/gene/?term=8538
ZIC2	ZIC2	Zic family member 2	7546	https://www.ncbi.nlm.nih.gov/gene/?term=7546
BAIAP2L2	BAIAP2L2	BAI1 associated protein 2 like 2	80115	https://www.ncbi.nlm.nih.gov/gene/?term=80115
FAM98C	FAM98C	family with sequence similarity 98 member C	147965	https://www.ncbi.nlm.nih.gov/gene/?term=147965
DTNBP1	DTNBP1	dystrobrevin binding protein 1	84062	https://www.ncbi.nlm.nih.gov/gene/?term=84062
MLLT1	MLLT1	MLLT1, super elongation complex subunit	4298	https://www.ncbi.nlm.nih.gov/gene/?term=4298
XK	XK	X-linked Kx blood group	7504	https://www.ncbi.nlm.nih.gov/gene/?term=7504
ZNF341	ZNF341	zinc finger protein 341	84905	https://www.ncbi.nlm.nih.gov/gene/?term=84905
NPHP4	NPHP4	nephrocystin 4	261734	https://www.ncbi.nlm.nih.gov/gene/?term=261734
CNGA4	CNGA4	cyclic nucleotide gated channel alpha 4	1262	https://www.ncbi.nlm.nih.gov/gene/?term=1262
PTPRE	PTPRE	protein tyrosine phosphatase, receptor type E	5791	https://www.ncbi.nlm.nih.gov/gene/?term=5791
LANCL2	LANCL2	LanC like 2	55915	https://www.ncbi.nlm.nih.gov/gene/?term=55915
GUCY2D	GUCY2D	guanylate cyclase 2D, retinal	3000	https://www.ncbi.nlm.nih.gov/gene/?term=3000
LGR6	LGR6	leucine rich repeat containing G protein-coupled receptor 6	59352	https://www.ncbi.nlm.nih.gov/gene/?term=59352
TMCC2	TMCC2	transmembrane and coiled-coil domain family 2	9911	https://www.ncbi.nlm.nih.gov/gene/?term=9911
POSTN	POSTN	periostin	10631	https://www.ncbi.nlm.nih.gov/gene/?term=10631
GPALPP1	GPALPP1	GPALPP motifs containing 1	55425	https://www.ncbi.nlm.nih.gov/gene/?term=55425
PRPF38B	PRPF38B	pre-mRNA processing factor 38B	55119	https://www.ncbi.nlm.nih.gov/gene/?term=55119
DSC2	DSC2	desmocollin 2	1824	https://www.ncbi.nlm.nih.gov/gene/?term=1824
HCCS	HCCS	holocytochrome c synthase	3052	https://www.ncbi.nlm.nih.gov/gene/?term=3052
HNF1A	HNF1A	HNF1 homeobox A	6927	https://www.ncbi.nlm.nih.gov/gene/?term=6927
NNAT	NNAT	neuronatin	4826	https://www.ncbi.nlm.nih.gov/gene/?term=4826
KCNK1	KCNK1	potassium two pore domain channel subfamily K member 1	3775	https://www.ncbi.nlm.nih.gov/gene/?term=3775
TAF5L	TAF5L	TATA-box binding protein associated factor 5 like	27097	https://www.ncbi.nlm.nih.gov/gene/?term=27097
CEP350	CEP350	centrosomal protein 350	9857	https://www.ncbi.nlm.nih.gov/gene/?term=9857
COX5B	COX5B	cytochrome c oxidase subunit 5B	1329	https://www.ncbi.nlm.nih.gov/gene/?term=1329
KCNQ1	KCNQ1	potassium voltage-gated channel subfamily Q member 1	3784	https://www.ncbi.nlm.nih.gov/gene/?term=3784
SPRY2	SPRY2	sprouty RTK signaling antagonist 2	10253	https://www.ncbi.nlm.nih.gov/gene/?term=10253
EDNRB	EDNRB	endothelin receptor type B	1910	https://www.ncbi.nlm.nih.gov/gene/?term=1910
GPNMB	GPNMB	glycoprotein nmb	10457	https://www.ncbi.nlm.nih.gov/gene/?term=10457
TTYH3	TTYH3	tweety family member 3	80727	https://www.ncbi.nlm.nih.gov/gene/?term=80727
DAB2IP	DAB2IP	DAB2 interacting protein	153090	https://www.ncbi.nlm.nih.gov/gene/?term=153090
HEMGN	HEMGN	hemogen	55363	https://www.ncbi.nlm.nih.gov/gene/?term=55363
NEK1	NEK1	NIMA related kinase 1	4750	https://www.ncbi.nlm.nih.gov/gene/?term=4750
MCOLN3	MCOLN3	mucolipin 3	55283	https://www.ncbi.nlm.nih.gov/gene/?term=55283
CGREF1	CGREF1	cell growth regulator with EF-hand domain 1	10669	https://www.ncbi.nlm.nih.gov/gene/?term=10669
ATRAID	ATRAID	all-trans retinoic acid induced differentiation factor	51374	https://www.ncbi.nlm.nih.gov/gene/?term=51374
EXOC6	EXOC6	exocyst complex component 6	54536	https://www.ncbi.nlm.nih.gov/gene/?term=54536
FAM117B	FAM117B	family with sequence similarity 117 member B	150864	https://www.ncbi.nlm.nih.gov/gene/?term=150864
RASGEF1B	RASGEF1B	RasGEF domain family member 1B	153020	https://www.ncbi.nlm.nih.gov/gene/?term=153020
FGF5	FGF5	fibroblast growth factor 5	2250	https://www.ncbi.nlm.nih.gov/gene/?term=2250
PARVG	PARVG	parvin gamma	64098	https://www.ncbi.nlm.nih.gov/gene/?term=64098
F7	F7	coagulation factor VII	2155	https://www.ncbi.nlm.nih.gov/gene/?term=2155
SLC15A4	SLC15A4	solute carrier family 15 member 4	121260	https://www.ncbi.nlm.nih.gov/gene/?term=121260
TARBP2	TARBP2	TARBP2, RISC loading complex RNA binding subunit	6895	https://www.ncbi.nlm.nih.gov/gene/?term=6895
NIPA2	NIPA2	NIPA magnesium transporter 2	81614	https://www.ncbi.nlm.nih.gov/gene/?term=81614
UBE2Q2	UBE2Q2	ubiquitin conjugating enzyme E2 Q2	92912	https://www.ncbi.nlm.nih.gov/gene/?term=92912
LINS1	LINS1	lines homolog 1	55180	https://www.ncbi.nlm.nih.gov/gene/?term=55180
SLC5A2	SLC5A2	solute carrier family 5 member 2	6524	https://www.ncbi.nlm.nih.gov/gene/?term=6524
PCTP	PCTP	phosphatidylcholine transfer protein	58488	https://www.ncbi.nlm.nih.gov/gene/?term=58488
G6PC3	G6PC3	glucose-6-phosphatase catalytic subunit 3	92579	https://www.ncbi.nlm.nih.gov/gene/?term=92579
NARF	NARF	nuclear prelamin A recognition factor	26502	https://www.ncbi.nlm.nih.gov/gene/?term=26502
ZNF750	ZNF750	zinc finger protein 750	79755	https://www.ncbi.nlm.nih.gov/gene/?term=79755
NFIC	NFIC	nuclear factor I C	4782	https://www.ncbi.nlm.nih.gov/gene/?term=4782
FEM1A	FEM1A	fem-1 homolog A	55527	https://www.ncbi.nlm.nih.gov/gene/?term=55527
RIMBP2	RIMBP2	RIMS binding protein 2	23504	https://www.ncbi.nlm.nih.gov/gene/?term=23504
COL11A1	COL11A1	collagen type XI alpha 1 chain	1301	https://www.ncbi.nlm.nih.gov/gene/?term=1301
ILDR2	ILDR2	immunoglobulin like domain containing receptor 2	387597	https://www.ncbi.nlm.nih.gov/gene/?term=387597
SNX27	SNX27	sorting nexin family member 27	81609	https://www.ncbi.nlm.nih.gov/gene/?term=81609
PTPN7	PTPN7	protein tyrosine phosphatase, non-receptor type 7	5778	https://www.ncbi.nlm.nih.gov/gene/?term=5778
ATP6V1C2	ATP6V1C2	ATPase H+ transporting V1 subunit C2	245973	https://www.ncbi.nlm.nih.gov/gene/?term=245973
ABHD1	ABHD1	abhydrolase domain containing 1	84696	https://www.ncbi.nlm.nih.gov/gene/?term=84696
POLD1	POLD1	DNA polymerase delta 1, catalytic subunit	5424	https://www.ncbi.nlm.nih.gov/gene/?term=5424
AHSG	AHSG	alpha 2-HS glycoprotein	197	https://www.ncbi.nlm.nih.gov/gene/?term=197
SSBP2	SSBP2	single stranded DNA binding protein 2	23635	https://www.ncbi.nlm.nih.gov/gene/?term=23635
SLC25A48	SLC25A48	solute carrier family 25 member 48	153328	https://www.ncbi.nlm.nih.gov/gene/?term=153328
DAAM2	DAAM2	dishevelled associated activator of morphogenesis 2	23500	https://www.ncbi.nlm.nih.gov/gene/?term=23500
AIG1	AIG1	androgen induced 1	51390	https://www.ncbi.nlm.nih.gov/gene/?term=51390
TMEM181	TMEM181	transmembrane protein 181	57583	https://www.ncbi.nlm.nih.gov/gene/?term=57583
ASB10	ASB10	ankyrin repeat and SOCS box containing 10	136371	https://www.ncbi.nlm.nih.gov/gene/?term=136371
SH3KBP1	SH3KBP1	SH3 domain containing kinase binding protein 1	30011	https://www.ncbi.nlm.nih.gov/gene/?term=30011
ZMYM3	ZMYM3	zinc finger MYM-type containing 3	9203	https://www.ncbi.nlm.nih.gov/gene/?term=9203
TACC1	TACC1	transforming acidic coiled-coil containing protein 1	6867	https://www.ncbi.nlm.nih.gov/gene/?term=6867
DDX20	DDX20	DEAD-box helicase 20	11218	https://www.ncbi.nlm.nih.gov/gene/?term=11218
ST8SIA6	ST8SIA6	ST8 alpha-N-acetyl-neuraminide alpha-2,8-sialyltransferase 6	338596	https://www.ncbi.nlm.nih.gov/gene/?term=338596
CYP17A1	CYP17A1	cytochrome P450 family 17 subfamily A member 1	1586	https://www.ncbi.nlm.nih.gov/gene/?term=1586
COMMD7	COMMD7	COMM domain containing 7	149951	https://www.ncbi.nlm.nih.gov/gene/?term=149951
FRMD4A	FRMD4A	FERM domain containing 4A	55691	https://www.ncbi.nlm.nih.gov/gene/?term=55691
EDNRA	EDNRA	endothelin receptor type A	1909	https://www.ncbi.nlm.nih.gov/gene/?term=1909
FAM107B	FAM107B	family with sequence similarity 107 member B	83641	https://www.ncbi.nlm.nih.gov/gene/?term=83641
ISOC1	ISOC1	isochorismatase domain containing 1	51015	https://www.ncbi.nlm.nih.gov/gene/?term=51015
OXA1L	OXA1L	OXA1L, mitochondrial inner membrane protein	5018	https://www.ncbi.nlm.nih.gov/gene/?term=5018
LARP1	LARP1	La ribonucleoprotein domain family member 1	23367	https://www.ncbi.nlm.nih.gov/gene/?term=23367
CYLC2	CYLC2	cylicin 2	1539	https://www.ncbi.nlm.nih.gov/gene/?term=1539
STAG3	STAG3	stromal antigen 3	10734	https://www.ncbi.nlm.nih.gov/gene/?term=10734
TATDN2	TATDN2	TatD DNase domain containing 2	9797	https://www.ncbi.nlm.nih.gov/gene/?term=9797
FCHO2	FCHO2	FCH domain only 2	115548	https://www.ncbi.nlm.nih.gov/gene/?term=115548
C8A	C8A	complement C8 alpha chain	731	https://www.ncbi.nlm.nih.gov/gene/?term=731
SYN2	SYN2	synapsin II	6854	https://www.ncbi.nlm.nih.gov/gene/?term=6854
MX1	MX1	MX dynamin like GTPase 1	4599	https://www.ncbi.nlm.nih.gov/gene/?term=4599
UBN2	UBN2	ubinuclein 2	254048	https://www.ncbi.nlm.nih.gov/gene/?term=254048
SKI	SKI	SKI proto-oncogene	6497	https://www.ncbi.nlm.nih.gov/gene/?term=6497
WIPI2	WIPI2	WD repeat domain, phosphoinositide interacting 2	26100	https://www.ncbi.nlm.nih.gov/gene/?term=26100
KRTCAP3	KRTCAP3	keratinocyte associated protein 3	200634	https://www.ncbi.nlm.nih.gov/gene/?term=200634
PAFAH2	PAFAH2	platelet activating factor acetylhydrolase 2	5051	https://www.ncbi.nlm.nih.gov/gene/?term=5051
DUSP2	DUSP2	dual specificity phosphatase 2	1844	https://www.ncbi.nlm.nih.gov/gene/?term=1844
TOMM40L	TOMM40L	translocase of outer mitochondrial membrane 40 like	84134	https://www.ncbi.nlm.nih.gov/gene/?term=84134
CIART	CIART	circadian associated repressor of transcription	148523	https://www.ncbi.nlm.nih.gov/gene/?term=148523
CD3G	CD3G	CD3g molecule	917	https://www.ncbi.nlm.nih.gov/gene/?term=917
CYGB	CYGB	cytoglobin	114757	https://www.ncbi.nlm.nih.gov/gene/?term=114757
PEF1	PEF1	penta-EF-hand domain containing 1	553115	https://www.ncbi.nlm.nih.gov/gene/?term=553115
NFASC	NFASC	neurofascin	23114	https://www.ncbi.nlm.nih.gov/gene/?term=23114
HEYL	HEYL	hes related family bHLH transcription factor with YRPW motif-like	26508	https://www.ncbi.nlm.nih.gov/gene/?term=26508
SOX17	SOX17	SRY-box 17	64321	https://www.ncbi.nlm.nih.gov/gene/?term=64321
INTS1	INTS1	integrator complex subunit 1	26173	https://www.ncbi.nlm.nih.gov/gene/?term=26173
MBL2	MBL2	mannose binding lectin 2	4153	https://www.ncbi.nlm.nih.gov/gene/?term=4153
LARGE2	LARGE2	LARGE xylosyl- and glucuronyltransferase 2	120071	https://www.ncbi.nlm.nih.gov/gene/?term=120071
CEP57	CEP57	centrosomal protein 57	9702	https://www.ncbi.nlm.nih.gov/gene/?term=9702
KCNK3	KCNK3	potassium two pore domain channel subfamily K member 3	3777	https://www.ncbi.nlm.nih.gov/gene/?term=3777
MRPL13	MRPL13	mitochondrial ribosomal protein L13	28998	https://www.ncbi.nlm.nih.gov/gene/?term=28998
PAG1	PAG1	phosphoprotein membrane anchor with glycosphingolipid microdomains 1	55824	https://www.ncbi.nlm.nih.gov/gene/?term=55824
ZHX3	ZHX3	zinc fingers and homeoboxes 3	23051	https://www.ncbi.nlm.nih.gov/gene/?term=23051
EXO1	EXO1	exonuclease 1	9156	https://www.ncbi.nlm.nih.gov/gene/?term=9156
HNRNPA0	HNRNPA0	heterogeneous nuclear ribonucleoprotein A0	10949	https://www.ncbi.nlm.nih.gov/gene/?term=10949
TP53INP2	TP53INP2	tumor protein p53 inducible nuclear protein 2	58476	https://www.ncbi.nlm.nih.gov/gene/?term=58476
GPR62	GPR62	G protein-coupled receptor 62	118442	https://www.ncbi.nlm.nih.gov/gene/?term=118442
IFNLR1	IFNLR1	interferon lambda receptor 1	163702	https://www.ncbi.nlm.nih.gov/gene/?term=163702
SETD4	SETD4	SET domain containing 4	54093	https://www.ncbi.nlm.nih.gov/gene/?term=54093
AMTN	AMTN	amelotin	401138	https://www.ncbi.nlm.nih.gov/gene/?term=401138
CD82	CD82	CD82 molecule	3732	https://www.ncbi.nlm.nih.gov/gene/?term=3732
ZSCAN25	ZSCAN25	zinc finger and SCAN domain containing 25	221785	https://www.ncbi.nlm.nih.gov/gene/?term=221785
ARMCX6	ARMCX6	armadillo repeat containing X-linked 6	54470	https://www.ncbi.nlm.nih.gov/gene/?term=54470
XKR9	XKR9	XK related 9	389668	https://www.ncbi.nlm.nih.gov/gene/?term=389668
NDUFB2	NDUFB2	NADH:ubiquinone oxidoreductase subunit B2	4708	https://www.ncbi.nlm.nih.gov/gene/?term=4708
LYZ	LYZ	lysozyme	4069	https://www.ncbi.nlm.nih.gov/gene/?term=4069
TMEM250	TMEM250	transmembrane protein 250	90120	https://www.ncbi.nlm.nih.gov/gene/?term=90120
TF	TF	transferrin	7018	https://www.ncbi.nlm.nih.gov/gene/?term=7018
TMEM199	TMEM199	transmembrane protein 199	147007	https://www.ncbi.nlm.nih.gov/gene/?term=147007
APELA	APELA	apelin receptor early endogenous ligand	100506013	https://www.ncbi.nlm.nih.gov/gene/?term=100506013
GAS2L2	GAS2L2	growth arrest specific 2 like 2	246176	https://www.ncbi.nlm.nih.gov/gene/?term=246176
DCP1A	DCP1A	decapping mRNA 1A	55802	https://www.ncbi.nlm.nih.gov/gene/?term=55802
PRAG1	PRAG1	PEAK1 related, kinase-activating pseudokinase 1	157285	https://www.ncbi.nlm.nih.gov/gene/?term=157285
VCPKMT	VCPKMT	valosin containing protein lysine methyltransferase	79609	https://www.ncbi.nlm.nih.gov/gene/?term=79609
GID8	GID8	GID complex subunit 8 homolog	54994	https://www.ncbi.nlm.nih.gov/gene/?term=54994
CDC25B	CDC25B	cell division cycle 25B	994	https://www.ncbi.nlm.nih.gov/gene/?term=994
SCN1B	SCN1B	sodium voltage-gated channel beta subunit 1	6324	https://www.ncbi.nlm.nih.gov/gene/?term=6324
NOD1	NOD1	nucleotide binding oligomerization domain containing 1	10392	https://www.ncbi.nlm.nih.gov/gene/?term=10392
SLC27A6	SLC27A6	solute carrier family 27 member 6	28965	https://www.ncbi.nlm.nih.gov/gene/?term=28965
C3orf14	C3orf14	chromosome 3 open reading frame 14	57415	https://www.ncbi.nlm.nih.gov/gene/?term=57415
PLSCR4	PLSCR4	phospholipid scramblase 4	57088	https://www.ncbi.nlm.nih.gov/gene/?term=57088
IFT46	IFT46	intraflagellar transport 46	56912	https://www.ncbi.nlm.nih.gov/gene/?term=56912
CNTRL	CNTRL	centriolin	11064	https://www.ncbi.nlm.nih.gov/gene/?term=11064
MTERF2	MTERF2	mitochondrial transcription termination factor 2	80298	https://www.ncbi.nlm.nih.gov/gene/?term=80298
DDX39A	DDX39A	DExD-box helicase 39A	10212	https://www.ncbi.nlm.nih.gov/gene/?term=10212
MOGAT1	MOGAT1	monoacylglycerol O-acyltransferase 1	116255	https://www.ncbi.nlm.nih.gov/gene/?term=116255
CLEC16A	CLEC16A	C-type lectin domain containing 16A	23274	https://www.ncbi.nlm.nih.gov/gene/?term=23274
CRISP2	CRISP2	cysteine rich secretory protein 2	7180	https://www.ncbi.nlm.nih.gov/gene/?term=7180
ATG4C	ATG4C	autophagy related 4C cysteine peptidase	84938	https://www.ncbi.nlm.nih.gov/gene/?term=84938
RGS13	RGS13	regulator of G protein signaling 13	6003	https://www.ncbi.nlm.nih.gov/gene/?term=6003
SLC39A11	SLC39A11	solute carrier family 39 member 11	201266	https://www.ncbi.nlm.nih.gov/gene/?term=201266
DSG1	DSG1	desmoglein 1	1828	https://www.ncbi.nlm.nih.gov/gene/?term=1828
FAM129A	FAM129A	family with sequence similarity 129 member A	116496	https://www.ncbi.nlm.nih.gov/gene/?term=116496
DNAJB2	DNAJB2	DnaJ heat shock protein family (Hsp40) member B2	3300	https://www.ncbi.nlm.nih.gov/gene/?term=3300
HECW2	HECW2	HECT, C2 and WW domain containing E3 ubiquitin protein ligase 2	57520	https://www.ncbi.nlm.nih.gov/gene/?term=57520
FOXN4	FOXN4	forkhead box N4	121643	https://www.ncbi.nlm.nih.gov/gene/?term=121643
DEF8	DEF8	differentially expressed in FDCP 8 homolog	54849	https://www.ncbi.nlm.nih.gov/gene/?term=54849
TIPRL	TIPRL	TOR signaling pathway regulator	261726	https://www.ncbi.nlm.nih.gov/gene/?term=261726
ABCA12	ABCA12	ATP binding cassette subfamily A member 12	26154	https://www.ncbi.nlm.nih.gov/gene/?term=26154
MARCH4	MARCH4	membrane associated ring-CH-type finger 4	57574	https://www.ncbi.nlm.nih.gov/gene/?term=57574
NAF1	NAF1	nuclear assembly factor 1 ribonucleoprotein	92345	https://www.ncbi.nlm.nih.gov/gene/?term=92345
CHEK1	CHEK1	checkpoint kinase 1	1111	https://www.ncbi.nlm.nih.gov/gene/?term=1111
DUSP15	DUSP15	dual specificity phosphatase 15	128853	https://www.ncbi.nlm.nih.gov/gene/?term=128853
BEND6	BEND6	BEN domain containing 6	221336	https://www.ncbi.nlm.nih.gov/gene/?term=221336
ART3	ART3	ADP-ribosyltransferase 3	419	https://www.ncbi.nlm.nih.gov/gene/?term=419
