## Supplementary material for "Rapid evolution of genes with anti-cancer functions during the origins of large bodies and cancer resistance in elephants": Figure 3 and 4 source data: enrichment_results_wg_result1708619288.txt

geneSet	link	size	overlap	expect	enrichmentRatio	pValue	FDR	overlapId	userId
Malignant Neoplasms	DisGeNET	965	12	2.5782442748091605	4.6543301258327165	4.063471321869017e-6	6.217111122459595e-4	5610;2195;7528;8821;84795;5340;3791;7295;7409;716;256646;4914	C1S;NUTM1;FAT1;NTRK1;YY1;INPP4B;PYROXD2;PLG;KDR;TXN;EIF2AK2;VAV1
XDeathDB MPT-driven necrosis	XDeathDB	170	5	0.4541984732824427	11.008403361344538	8.218606066412448e-5	0.005072252934997135	5610;7161;34;3791;25800	TP73;ACADM;KDR;EIF2AK2;SLC39A6
XDeathDB Lysosomal CD	XDeathDB	177	5	0.4729007633587786	10.573042776432606	9.94559399019046e-5	0.005072252934997135	8773;8406;8673;6845;2720	GLB1;SNAP23;SRPX;VAMP8;VAMP7
