## Supplementary material for "Rapid evolution of genes with anti-cancer functions during the origins of large bodies and cancer resistance in elephants": Figure 3 and 4 source data: goslim_summary_wg_result1708619288_bp.txt

GO:0065007	biological regulation	77
GO:0008152	metabolic process	69
GO:0050896	response to stimulus	63
GO:0051179	localization	49
GO:0032501	multicellular organismal process	48
GO:0016043	cellular component organization	43
GO:0032502	developmental process	39
GO:0007154	cell communication	37
GO:0051704	multi-organism process	18
GO:0008283	cell proliferation	13
GO:0000003	reproduction	6
GO:0040007	growth	5
