## Supplementary material for "Rapid evolution of genes with anti-cancer functions during the origins of large bodies and cancer resistance in elephants": Figure 3 and 4 source data: goslim_summary_wg_result1708619288_cc.txt

GO:0016020	membrane	55
GO:0005634	nucleus	41
GO:0012505	endomembrane system	38
GO:0031982	vesicle	35
GO:0005829	cytosol	31
GO:0031974	membrane-enclosed lumen	30
GO:0005615	extracellular space	27
GO:0032991	protein-containing complex	26
GO:0005794	Golgi apparatus	16
GO:0005783	endoplasmic reticulum	15
GO:0042995	cell projection	13
GO:0005856	cytoskeleton	11
GO:0005773	vacuole	11
GO:0005739	mitochondrion	9
GO:0005694	chromosome	7
GO:0005768	endosome	7
GO:0031012	extracellular matrix	6
GO:0031975	envelope	3
GO:0005840	ribosome	1
