## Supplementary material for "Rapid evolution of genes with anti-cancer functions during the origins of large bodies and cancer resistance in elephants": Figure 3 and 4 source data: goslim_summary_wg_result1708619288_mf.txt

GO:0005515	protein binding	84
GO:0043167	ion binding	48
GO:0016787	hydrolase activity	24
GO:0003676	nucleic acid binding	19
GO:0000166	nucleotide binding	16
GO:0016740	transferase activity	13
GO:0005215	transporter activity	11
GO:0030234	enzyme regulator activity	9
GO:0060089	molecular transducer activity	5
GO:0005198	structural molecule activity	5
GO:0008289	lipid binding	5
GO:0060090	molecular adaptor activity	3
GO:0003682	chromatin binding	3
GO:0009055	electron transfer activity	1
GO:0016209	antioxidant activity	1
GO:0045182	translation regulator activity	1
