## Supplementary material for "Rapid evolution of genes with anti-cancer functions during the origins of large bodies and cancer resistance in elephants": Figure 3 and 4 source data: interestingID_mappingTable_wg_result1708619288.txt

userId	geneSymbol	geneName	entrezgene	gLink
B4GALT3	B4GALT3	beta-1,4-galactosyltransferase 3	8703	https://www.ncbi.nlm.nih.gov/gene/?term=8703
RSPRY1	RSPRY1	ring finger and SPRY domain containing 1	89970	https://www.ncbi.nlm.nih.gov/gene/?term=89970
PSKH1	PSKH1	protein serine kinase H1	5681	https://www.ncbi.nlm.nih.gov/gene/?term=5681
PTGIR	PTGIR	prostaglandin I2 receptor	5739	https://www.ncbi.nlm.nih.gov/gene/?term=5739
RRP1B	RRP1B	ribosomal RNA processing 1B	23076	https://www.ncbi.nlm.nih.gov/gene/?term=23076
FOXH1	FOXH1	forkhead box H1	8928	https://www.ncbi.nlm.nih.gov/gene/?term=8928
PPP1R32	PPP1R32	protein phosphatase 1 regulatory subunit 32	220004	https://www.ncbi.nlm.nih.gov/gene/?term=220004
TRAT1	TRAT1	T cell receptor associated transmembrane adaptor 1	50852	https://www.ncbi.nlm.nih.gov/gene/?term=50852
C15orf39	C15orf39	chromosome 15 open reading frame 39	56905	https://www.ncbi.nlm.nih.gov/gene/?term=56905
MYL1	MYL1	myosin light chain 1	4632	https://www.ncbi.nlm.nih.gov/gene/?term=4632
ATOH8	ATOH8	atonal bHLH transcription factor 8	84913	https://www.ncbi.nlm.nih.gov/gene/?term=84913
TBC1D10B	TBC1D10B	TBC1 domain family member 10B	26000	https://www.ncbi.nlm.nih.gov/gene/?term=26000
GLB1	GLB1	galactosidase beta 1	2720	https://www.ncbi.nlm.nih.gov/gene/?term=2720
CXXC5	CXXC5	CXXC finger protein 5	51523	https://www.ncbi.nlm.nih.gov/gene/?term=51523
HPSE	HPSE	heparanase	10855	https://www.ncbi.nlm.nih.gov/gene/?term=10855
MCAM	MCAM	melanoma cell adhesion molecule	4162	https://www.ncbi.nlm.nih.gov/gene/?term=4162
SLCO2A1	SLCO2A1	solute carrier organic anion transporter family member 2A1	6578	https://www.ncbi.nlm.nih.gov/gene/?term=6578
DES	DES	desmin	1674	https://www.ncbi.nlm.nih.gov/gene/?term=1674
TMEM270	TMEM270	transmembrane protein 270	135886	https://www.ncbi.nlm.nih.gov/gene/?term=135886
PFAS	PFAS	phosphoribosylformylglycinamidine synthase	5198	https://www.ncbi.nlm.nih.gov/gene/?term=5198
TP73	TP73	tumor protein p73	7161	https://www.ncbi.nlm.nih.gov/gene/?term=7161
CDH17	CDH17	cadherin 17	1015	https://www.ncbi.nlm.nih.gov/gene/?term=1015
PPA1	PPA1	pyrophosphatase (inorganic) 1	5464	https://www.ncbi.nlm.nih.gov/gene/?term=5464
FAM83H	FAM83H	family with sequence similarity 83 member H	286077	https://www.ncbi.nlm.nih.gov/gene/?term=286077
KCNIP1	KCNIP1	potassium voltage-gated channel interacting protein 1	30820	https://www.ncbi.nlm.nih.gov/gene/?term=30820
C1S	C1S	complement C1s	716	https://www.ncbi.nlm.nih.gov/gene/?term=716
ACP7	ACP7	acid phosphatase 7, tartrate resistant (putative)	390928	https://www.ncbi.nlm.nih.gov/gene/?term=390928
OLFML1	OLFML1	olfactomedin like 1	283298	https://www.ncbi.nlm.nih.gov/gene/?term=283298
NUTM1	NUTM1	NUT midline carcinoma family member 1	256646	https://www.ncbi.nlm.nih.gov/gene/?term=256646
WDR70	WDR70	WD repeat domain 70	55100	https://www.ncbi.nlm.nih.gov/gene/?term=55100
BCKDHB	BCKDHB	branched chain keto acid dehydrogenase E1 subunit beta	594	https://www.ncbi.nlm.nih.gov/gene/?term=594
C5orf52	C5orf52	chromosome 5 open reading frame 52	100190949	https://www.ncbi.nlm.nih.gov/gene/?term=100190949
NDOR1	NDOR1	NADPH dependent diflavin oxidoreductase 1	27158	https://www.ncbi.nlm.nih.gov/gene/?term=27158
BCL2L15	BCL2L15	BCL2 like 15	440603	https://www.ncbi.nlm.nih.gov/gene/?term=440603
FAT1	FAT1	FAT atypical cadherin 1	2195	https://www.ncbi.nlm.nih.gov/gene/?term=2195
NUGGC	NUGGC	nuclear GTPase, germinal center associated	389643	https://www.ncbi.nlm.nih.gov/gene/?term=389643
HOXC4	HOXC4	homeobox C4	3221	https://www.ncbi.nlm.nih.gov/gene/?term=3221
NTRK1	NTRK1	neurotrophic receptor tyrosine kinase 1	4914	https://www.ncbi.nlm.nih.gov/gene/?term=4914
ZXDB	ZXDB	zinc finger X-linked duplicated B	158586	https://www.ncbi.nlm.nih.gov/gene/?term=158586
KIF1BP	KIF1BP	KIF1 binding protein	26128	https://www.ncbi.nlm.nih.gov/gene/?term=26128
GIGYF2	GIGYF2	GRB10 interacting GYF protein 2	26058	https://www.ncbi.nlm.nih.gov/gene/?term=26058
SH3BP2	SH3BP2	SH3 domain binding protein 2	6452	https://www.ncbi.nlm.nih.gov/gene/?term=6452
RFX2	RFX2	regulatory factor X2	5990	https://www.ncbi.nlm.nih.gov/gene/?term=5990
B3GNT10	B3GNT10	UDP-GlcNAc:betaGal beta-1,3-N-acetylglucosaminyltransferase 10 (putative)	100288842	https://www.ncbi.nlm.nih.gov/gene/?term=100288842
GRXCR1	GRXCR1	glutaredoxin and cysteine rich domain containing 1	389207	https://www.ncbi.nlm.nih.gov/gene/?term=389207
ARHGAP4	ARHGAP4	Rho GTPase activating protein 4	393	https://www.ncbi.nlm.nih.gov/gene/?term=393
IRAK3	IRAK3	interleukin 1 receptor associated kinase 3	11213	https://www.ncbi.nlm.nih.gov/gene/?term=11213
PLEKHG2	PLEKHG2	pleckstrin homology and RhoGEF domain containing G2	64857	https://www.ncbi.nlm.nih.gov/gene/?term=64857
SCFD1	SCFD1	sec1 family domain containing 1	23256	https://www.ncbi.nlm.nih.gov/gene/?term=23256
TRIL	TRIL	TLR4 interactor with leucine rich repeats	9865	https://www.ncbi.nlm.nih.gov/gene/?term=9865
SNAP23	SNAP23	synaptosome associated protein 23	8773	https://www.ncbi.nlm.nih.gov/gene/?term=8773
OR2S2	OR2S2	olfactory receptor family 2 subfamily S member 2 (gene/pseudogene)	56656	https://www.ncbi.nlm.nih.gov/gene/?term=56656
MMP25	MMP25	matrix metallopeptidase 25	64386	https://www.ncbi.nlm.nih.gov/gene/?term=64386
HSCB	HSCB	HscB mitochondrial iron-sulfur cluster cochaperone	150274	https://www.ncbi.nlm.nih.gov/gene/?term=150274
ZFYVE21	ZFYVE21	zinc finger FYVE-type containing 21	79038	https://www.ncbi.nlm.nih.gov/gene/?term=79038
PCNX1	PCNX1	pecanex 1	22990	https://www.ncbi.nlm.nih.gov/gene/?term=22990
YY1	YY1	YY1 transcription factor	7528	https://www.ncbi.nlm.nih.gov/gene/?term=7528
CEP76	CEP76	centrosomal protein 76	79959	https://www.ncbi.nlm.nih.gov/gene/?term=79959
SRPX	SRPX	sushi repeat containing protein X-linked	8406	https://www.ncbi.nlm.nih.gov/gene/?term=8406
MAGED2	MAGED2	MAGE family member D2	10916	https://www.ncbi.nlm.nih.gov/gene/?term=10916
RPAP1	RPAP1	RNA polymerase II associated protein 1	26015	https://www.ncbi.nlm.nih.gov/gene/?term=26015
TRMT1	TRMT1	tRNA methyltransferase 1	55621	https://www.ncbi.nlm.nih.gov/gene/?term=55621
SGTA	SGTA	small glutamine rich tetratricopeptide repeat containing alpha	6449	https://www.ncbi.nlm.nih.gov/gene/?term=6449
CORO2A	CORO2A	coronin 2A	7464	https://www.ncbi.nlm.nih.gov/gene/?term=7464
VAT1	VAT1	vesicle amine transport 1	10493	https://www.ncbi.nlm.nih.gov/gene/?term=10493
INPP4B	INPP4B	inositol polyphosphate-4-phosphatase type II B	8821	https://www.ncbi.nlm.nih.gov/gene/?term=8821
GLRB	GLRB	glycine receptor beta	2743	https://www.ncbi.nlm.nih.gov/gene/?term=2743
SIAE	SIAE	sialic acid acetylesterase	54414	https://www.ncbi.nlm.nih.gov/gene/?term=54414
APOA5	APOA5	apolipoprotein A5	116519	https://www.ncbi.nlm.nih.gov/gene/?term=116519
ASIC1	ASIC1	acid sensing ion channel subunit 1	41	https://www.ncbi.nlm.nih.gov/gene/?term=41
SRSF9	SRSF9	serine and arginine rich splicing factor 9	8683	https://www.ncbi.nlm.nih.gov/gene/?term=8683
TMEM30A	TMEM30A	transmembrane protein 30A	55754	https://www.ncbi.nlm.nih.gov/gene/?term=55754
DROSHA	DROSHA	drosha ribonuclease III	29102	https://www.ncbi.nlm.nih.gov/gene/?term=29102
CLDN16	CLDN16	claudin 16	10686	https://www.ncbi.nlm.nih.gov/gene/?term=10686
ABCC2	ABCC2	ATP binding cassette subfamily C member 2	1244	https://www.ncbi.nlm.nih.gov/gene/?term=1244
C2orf42	C2orf42	chromosome 2 open reading frame 42	54980	https://www.ncbi.nlm.nih.gov/gene/?term=54980
ACADM	ACADM	acyl-CoA dehydrogenase medium chain	34	https://www.ncbi.nlm.nih.gov/gene/?term=34
PRDX6	PRDX6	peroxiredoxin 6	9588	https://www.ncbi.nlm.nih.gov/gene/?term=9588
ESYT2	ESYT2	extended synaptotagmin 2	57488	https://www.ncbi.nlm.nih.gov/gene/?term=57488
ATP10B	ATP10B	ATPase phospholipid transporting 10B (putative)	23120	https://www.ncbi.nlm.nih.gov/gene/?term=23120
ZC2HC1B	ZC2HC1B	zinc finger C2HC-type containing 1B	153918	https://www.ncbi.nlm.nih.gov/gene/?term=153918
VAMP8	VAMP8	vesicle associated membrane protein 8	8673	https://www.ncbi.nlm.nih.gov/gene/?term=8673
ARHGAP31	ARHGAP31	Rho GTPase activating protein 31	57514	https://www.ncbi.nlm.nih.gov/gene/?term=57514
PYROXD2	PYROXD2	pyridine nucleotide-disulphide oxidoreductase domain 2	84795	https://www.ncbi.nlm.nih.gov/gene/?term=84795
FAM136A	FAM136A	family with sequence similarity 136 member A	84908	https://www.ncbi.nlm.nih.gov/gene/?term=84908
DPPA4	DPPA4	developmental pluripotency associated 4	55211	https://www.ncbi.nlm.nih.gov/gene/?term=55211
PLG	PLG	plasminogen	5340	https://www.ncbi.nlm.nih.gov/gene/?term=5340
GCNT7	GCNT7	glucosaminyl (N-acetyl) transferase family member 7	140687	https://www.ncbi.nlm.nih.gov/gene/?term=140687
PI4K2B	PI4K2B	phosphatidylinositol 4-kinase type 2 beta	55300	https://www.ncbi.nlm.nih.gov/gene/?term=55300
VAMP7	VAMP7	vesicle associated membrane protein 7	6845	https://www.ncbi.nlm.nih.gov/gene/?term=6845
FRMD8	FRMD8	FERM domain containing 8	83786	https://www.ncbi.nlm.nih.gov/gene/?term=83786
KDR	KDR	kinase insert domain receptor	3791	https://www.ncbi.nlm.nih.gov/gene/?term=3791
PLD2	PLD2	phospholipase D2	5338	https://www.ncbi.nlm.nih.gov/gene/?term=5338
PHF20L1	PHF20L1	PHD finger protein 20 like 1	51105	https://www.ncbi.nlm.nih.gov/gene/?term=51105
METTL26	METTL26	methyltransferase like 26	84326	https://www.ncbi.nlm.nih.gov/gene/?term=84326
GMFG	GMFG	glia maturation factor gamma	9535	https://www.ncbi.nlm.nih.gov/gene/?term=9535
ARX	ARX	aristaless related homeobox	170302	https://www.ncbi.nlm.nih.gov/gene/?term=170302
SMPDL3B	SMPDL3B	sphingomyelin phosphodiesterase acid like 3B	27293	https://www.ncbi.nlm.nih.gov/gene/?term=27293
ANGPTL6	ANGPTL6	angiopoietin like 6	83854	https://www.ncbi.nlm.nih.gov/gene/?term=83854
SNRPA1	SNRPA1	small nuclear ribonucleoprotein polypeptide A'	6627	https://www.ncbi.nlm.nih.gov/gene/?term=6627
ELN	ELN	elastin	2006	https://www.ncbi.nlm.nih.gov/gene/?term=2006
RTN3	RTN3	reticulon 3	10313	https://www.ncbi.nlm.nih.gov/gene/?term=10313
ATP13A3	ATP13A3	ATPase 13A3	79572	https://www.ncbi.nlm.nih.gov/gene/?term=79572
DSC1	DSC1	desmocollin 1	1823	https://www.ncbi.nlm.nih.gov/gene/?term=1823
CARS2	CARS2	cysteinyl-tRNA synthetase 2, mitochondrial	79587	https://www.ncbi.nlm.nih.gov/gene/?term=79587
FUCA2	FUCA2	alpha-L-fucosidase 2	2519	https://www.ncbi.nlm.nih.gov/gene/?term=2519
KCTD3	KCTD3	potassium channel tetramerization domain containing 3	51133	https://www.ncbi.nlm.nih.gov/gene/?term=51133
TXN	TXN	thioredoxin	7295	https://www.ncbi.nlm.nih.gov/gene/?term=7295
EIF2AK2	EIF2AK2	eukaryotic translation initiation factor 2 alpha kinase 2	5610	https://www.ncbi.nlm.nih.gov/gene/?term=5610
ENTPD1	ENTPD1	ectonucleoside triphosphate diphosphohydrolase 1	953	https://www.ncbi.nlm.nih.gov/gene/?term=953
PPA2	PPA2	pyrophosphatase (inorganic) 2	27068	https://www.ncbi.nlm.nih.gov/gene/?term=27068
BAHD1	BAHD1	bromo adjacent homology domain containing 1	22893	https://www.ncbi.nlm.nih.gov/gene/?term=22893
SLC39A6	SLC39A6	solute carrier family 39 member 6	25800	https://www.ncbi.nlm.nih.gov/gene/?term=25800
VAV1	VAV1	vav guanine nucleotide exchange factor 1	7409	https://www.ncbi.nlm.nih.gov/gene/?term=7409
ISG20L2	ISG20L2	interferon stimulated exonuclease gene 20 like 2	81875	https://www.ncbi.nlm.nih.gov/gene/?term=81875
CDH3	CDH3	cadherin 3	1001	https://www.ncbi.nlm.nih.gov/gene/?term=1001
SRPRB	SRPRB	SRP receptor subunit beta	58477	https://www.ncbi.nlm.nih.gov/gene/?term=58477
SERPING1	SERPING1	serpin family G member 1	710	https://www.ncbi.nlm.nih.gov/gene/?term=710
KIAA1755	KIAA1755	KIAA1755	85449	https://www.ncbi.nlm.nih.gov/gene/?term=85449
TRPT1	TRPT1	tRNA phosphotransferase 1	83707	https://www.ncbi.nlm.nih.gov/gene/?term=83707
PTS	PTS	6-pyruvoyltetrahydropterin synthase	5805	https://www.ncbi.nlm.nih.gov/gene/?term=5805
BMP3	BMP3	bone morphogenetic protein 3	651	https://www.ncbi.nlm.nih.gov/gene/?term=651
CPB1	CPB1	carboxypeptidase B1	1360	https://www.ncbi.nlm.nih.gov/gene/?term=1360
PDE6D	PDE6D	phosphodiesterase 6D	5147	https://www.ncbi.nlm.nih.gov/gene/?term=5147
