## Supplementary material for "Rapid evolution of genes with anti-cancer functions during the origins of large bodies and cancer resistance in elephants": Figure 3 and 4 source data: enrichment_results_wg_result1708619336.txt

geneSet	link	size	overlap	expect	enrichmentRatio	pValue	FDR	overlapId	userId
Malignant Neoplasms	DisGeNET	965	43	13.259541984732824	3.2429476108232587	2.936983989343389e-12	2.6456337121061324e-10	823;3757;4292;9138;4313;3162;4318;53635;9368;8821;1429;127700;4548;2309;5340;3791;55278;324;6885;5168;3394;7409;3068;55164;9446;1111;11009;1520;26354;64321;6850;92162;23524;10713;55636;2286;8061;165721;716;256646;10533;4914;919	IL24;CTSS;GNL3;SOX17;SYK;TMEM88;SRRM2;USP39;CHD7;FKBP2;MLH1;ARHGEF1;FOSL1;DNAJB8;C1S;NUTM1;ATG7;NTRK1;CD247;MMP2;HMOX1;MMP9;PTOV1;CAPN1;SLC9A3R1;INPP4B;CRYZ;OSCP1;MTR;FOXO3;PLG;KDR;QRSL1;APC;MAP3K7;ENPP2;KCNH2;IRF8;VAV1;HDGF;SHQ1;GSTO1;CHEK1
GO Apoptotic process	GO:0006915	809	39	11.116030534351145	3.5084466419447877	3.4583447217073626e-12	2.6456337121061324e-10	7185;55749;841;4292;57060;3162;4318;8312;5516;1760;10392;10891;8567;1822;22868;2309;3433;317;130399;10313;2012;6885;1111;7073;1601;11009;1520;10904;10449;10524;23612;285237;5551;440603;6693;4914;51202;51024;389668	IL24;CTSS;BLCAP;ACAA2;KAT5;MLH1;PHLDA3;C3orf38;PRF1;BCL2L15;SPN;NTRK1;DDX47;FIS1;XKR9;PCBP4;HMOX1;MMP9;AXIN1;PPP2CB;DMPK;NOD1;PPARGC1A;MADD;ATN1;FASTKD2;FOXO3;IFIT2;APAF1;ACVR1C;RTN3;EMP1;MAP3K7;TRAF1;CCAR1;CASP8;CHEK1;TIAL1;DAB2
XDeathDB Lysosomal CD	XDeathDB	177	16	2.43206106870229	6.578782172002511	2.665010878644125e-9	1.3591555481085038e-7	54;50617;54664;20;3373;56912;8673;6845;9476;4864;10814;63894;1520;1176;3073;27040	CTSS;AP3S1;HEXA;LAT;ACP5;ATP6V0A4;TMEM106B;ABCA2;HYAL1;IFT46;VAMP8;VAMP7;NAPSA;NPC1;CPLX2;VIPAS39
COSMIC Cancer Gene Census Tier 1	https://cancer.sanger.ac.uk/cosmic/census?tier=1	461	21	6.334351145038168	3.3152566883586405	1.4257628996316996e-6	5.453543091091251e-5	841;4292;8312;3646;973;1277;8929;29102;4610;2309;11064;3791;8471;5156;324;23092;6850;4300;5551;256646;4914	SYK;MLLT3;MLH1;PRF1;NUTM1;NTRK1;AXIN1;EIF3E;CD79A;COL1A1;PHOX2B;DROSHA;MYCL;FOXO3;CNTRL;KDR;IRS4;PDGFRA;APC;CASP8;ARHGAP26
XDeathDB Apoptosis	XDeathDB	266	14	3.6549618320610686	3.8304093567251463	1.8254705159703732e-5	5.585939778869342e-4	823;841;5516;8567;317;130399;3791;94;654;5603;5308;5551;3556;4914	PITX2;PRF1;IL1RAP;NTRK1;PPP2CB;CAPN1;MADD;APAF1;ACVR1C;KDR;ACVRL1;CASP8;BMP6;MAPK13
XDeathDB Mitotic CD	XDeathDB	1333	37	18.316030534351146	2.020088355422189	2.312723252695381e-5	5.897444294373222e-4	9918;23063;4175;57060;10296;1832;994;5516;8976;51747;9368;8929;3280;64689;5000;11064;3433;5328;1736;6569;22903;2012;324;1111;5603;7412;195828;9702;90990;79003;25988;9156;9735;89958;23137;345643;55802	VCAM1;ZNF367;CEP57;KIFC2;MIS12;HINFP;MCM6;EXO1;KNTC1;SAPCD2;SMC5;PCBP4;MAEA;MCIDAS;DCP1A;DSP;CDC25B;NCAPD2;PPP2CB;WASL;LUC7L3;SLC9A3R1;PHOX2B;HES1;GORASP1;ORC4;CNTRL;IFIT2;PLAU;DKC1;SLC34A1;BTBD3;EMP1;APC;WAPL;CHEK1;MAPK13
Cell Cycle	R-HSA-1640170	489	19	6.719083969465649	2.827766416723472	4.3322287689662176e-5	9.133774470071604e-4	9918;51230;23063;4175;4292;57060;994;5516;64689;5000;11064;1736;55164;1111;9702;79003;10524;9156;9735	CEP57;MIS12;KAT5;MCM6;MLH1;EXO1;KNTC1;PCBP4;CDC25B;NCAPD2;PPP2CB;GORASP1;PHF20;ORC4;CNTRL;DKC1;WAPL;SHQ1;CHEK1
KEGG Apoptosis	KEGG	95	8	1.3053435114503817	6.128654970760234	4.775829788272734e-5	9.133774470071604e-4	823;7185;841;317;1520;6708;5551;4914	CTSS;SPTA1;PRF1;NTRK1;CAPN1;APAF1;TRAF1;CASP8
DNA Damage Response Only ATM Dependent	WP710n	77	7	1.0580152671755725	6.616161616161617	8.801210951203675e-5	0.0014962058617046248	8312;2309;5328;324;6885;8061;30849	FOSL1;PIK3R4;AXIN1;FOXO3;PLAU;APC;MAP3K7
XDeathDB MPT-driven necrosis	XDeathDB	170	10	2.33587786259542	4.281045751633987	1.191113787564202e-4	0.001822404094973229	841;3162;34;3791;25800;654;10449;2495;51024;2658	ACAA2;FTH1;FIS1;GDF2;HMOX1;ACADM;KDR;SLC39A6;CASP8;BMP6
KEGG Autophagy	KEGG	112	8	1.5389312977099237	5.198412698412699	1.5328442142048537e-4	0.002132046952484933	58476;5516;8673;84938;8471;6885;30849;10533	TP53INP2;PIK3R4;ATG7;PPP2CB;VAMP8;ATG4C;IRS4;MAP3K7
Cellular Response To Oxidative Stress	GO:0034599	91	7	1.250381679389313	5.598290598290598	2.5214784539162594e-4	0.0032148850287432307	83959;3162;4318;10891;2309;4248;5156	SLC4A11;HMOX1;MMP9;PPARGC1A;FOXO3;MGAT3;PDGFRA
Cell Cycle Checkpoints	R-HSA-69620	213	10	2.926717557251908	3.41679707876891	7.235993579959299e-4	0.008516207828721329	51230;4175;57060;5516;5000;1111;79003;10524;9156;9735	MIS12;KAT5;MCM6;EXO1;KNTC1;PCBP4;PPP2CB;PHF20;ORC4;CHEK1
XDeathDB Autophagy	XDeathDB	218	10	2.995419847328244	3.3384301732925588	8.648226047729413e-4	0.009451275609304286	823;58476;10392;5768;84938;3791;26191;4864;30849;10533	TP53INP2;PIK3R4;ATG7;NOD1;CAPN1;QSOX1;ATG4C;KDR;PTPN22;NPC1
XDeathDB Pyroptosis	XDeathDB	452	15	6.210687022900763	2.4151917404129795	0.001440536452876895	0.014693471819344326	1114;5516;10094;1635;953;1601;7412;6850;9152;283455;5734;89857;9849;5464;64218	VCAM1;SYK;SLC6A5;KSR2;PTGER4;KLHL6;ZNF518A;PPA1;SEMA4A;CHGB;PPP2CB;ARPC3;DCTD;ENTPD1;DAB2
KEGG NET formation	KEGG	64	5	0.8793893129770992	5.685763888888889	0.0018346053581402844	0.01651144822326256	6885;5603;6850;2811;10533	SYK;GP1BA;ATG7;MAP3K7;MAPK13
KEGG Neutrophil extracellular trap formation	KEGG	64	5	0.8793893129770992	5.685763888888889	0.0018346053581402844	0.01651144822326256	6885;5603;6850;2811;10533	SYK;GP1BA;ATG7;MAP3K7;MAPK13
Reversal Of Alkylation Damage By DNA Dioxygenases	R-HSA-73943	7	2	0.09618320610687023	20.793650793650794	0.003768040838999731	0.032028347131497714	10973;221120	ALKBH3;ASCC3
DNA Damage Reversal	R-HSA-73942	8	2	0.1099236641221374	18.194444444444446	0.00497878518490813	0.04009232280478652	10973;221120	ALKBH3;ASCC3
DNA Damage Checkpoint Signaling	GO:0000077	26	3	0.35725190839694654	8.397435897435898	0.00525721662527312	0.04021770718333937	261726;1111;25988	HINFP;TIPRL;CHEK1
Positive Regulation Of Mitotic Cell Cycle Phase Transition	GO:1901992	54	4	0.7419847328244275	5.390946502057614	0.0063870578597191585	0.046534278692239583	994;8929;3373;255374	MBLAC1;CDC25B;PHOX2B;HYAL1
DNA Damage Response	GO:0006974	304	10	4.177099236641221	2.3940058479532165	0.009336631458945144	0.06493202787357304	324;1111;221120;4862;25988;10524;9156;56941;23137;493861	ALKBH3;NPAS2;HINFP;KAT5;EXO1;HMCES;SMC5;EID3;APC;CHEK1
KEGG Ferroptosis	KEGG	35	3	0.4809160305343511	6.238095238095238	0.012093973463762397	0.0804512147806803	3162;2495;10533	FTH1;ATG7;HMOX1
WP Apoptosis	WP254	66	4	0.9068702290076336	4.410774410774411	0.012824202070809698	0.08175428820141183	7185;841;317;5551	PRF1;APAF1;TRAF1;CASP8
Regulation Of Mitotic Cell Cycle	GO:0007346	103	5	1.415267175572519	3.5329018338727076	0.013746290062695898	0.08405846937389427	10296;23170;994;9368;345643	MAEA;MCIDAS;TTLL12;CDC25B;SLC9A3R1
Regulation Of Cell Cycle Process	GO:0010564	104	5	1.4290076335877862	3.4989316239316244	0.01428444577595589	0.08405846937389427	324;1111;84684;389643;30849	INSM2;NUGGC;PIK3R4;APC;CHEK1
XDeathDB Necroptosis	XDeathDB	191	7	2.6244274809160304	2.6672484002326935	0.016414613615044926	0.09301614381858792	7185;841;8567;317;6885;5603;6850	SYK;MADD;APAF1;MAP3K7;TRAF1;CASP8;MAPK13
FOXO-mediated Transcription Of Cell Cycle Genes	R-HSA-9617828	15	2	0.20610687022900762	9.703703703703704	0.017529137790095017	0.09578421721016206	57060;2309	PCBP4;FOXO3
Cell Cycle, Mitotic	R-HSA-69278	389	11	5.345038167938931	2.0579834333047704	0.018626469341625596	0.09827068307823159	9918;23063;4175;994;5516;64689;5000;11064;9702;79003;9735	CEP57;MIS12;MCM6;KNTC1;CDC25B;NCAPD2;PPP2CB;GORASP1;ORC4;CNTRL;WAPL
