## Supplementary material for "Rapid evolution of genes with anti-cancer functions during the origins of large bodies and cancer resistance in elephants": Figure 3 and 4 source data: goslim_summary_wg_result1708619336_bp.txt

GO:0008152	metabolic process	377
GO:0065007	biological regulation	373
GO:0050896	response to stimulus	272
GO:0032501	multicellular organismal process	243
GO:0051179	localization	220
GO:0016043	cellular component organization	211
GO:0032502	developmental process	204
GO:0007154	cell communication	186
GO:0051704	multi-organism process	87
GO:0008283	cell proliferation	71
GO:0000003	reproduction	42
GO:0040007	growth	21
