## Supplementary material for "Rapid evolution of genes with anti-cancer functions during the origins of large bodies and cancer resistance in elephants": Figure 3 and 4 source data: goslim_summary_wg_result1708619336_cc.txt

GO:0016020	membrane	290
GO:0005634	nucleus	223
GO:0031974	membrane-enclosed lumen	168
GO:0005829	cytosol	166
GO:0012505	endomembrane system	157
GO:0032991	protein-containing complex	156
GO:0031982	vesicle	137
GO:0005615	extracellular space	103
GO:0042995	cell projection	72
GO:0005856	cytoskeleton	67
GO:0005783	endoplasmic reticulum	66
GO:0005794	Golgi apparatus	57
GO:0005739	mitochondrion	50
GO:0031975	envelope	37
GO:0005773	vacuole	34
GO:0005768	endosome	32
GO:0005694	chromosome	29
GO:0031012	extracellular matrix	25
GO:0005840	ribosome	3
GO:0042579	microbody	3
GO:0005811	lipid droplet	1
