## Supplementary material for "Rapid evolution of genes with anti-cancer functions during the origins of large bodies and cancer resistance in elephants": Figure 3 and 4 source data: goslim_summary_wg_result1708619336_mf.txt

GO:0005515	protein binding	387
GO:0043167	ion binding	196
GO:0003676	nucleic acid binding	122
GO:0016787	hydrolase activity	105
GO:0016740	transferase activity	72
GO:0000166	nucleotide binding	71
GO:0005215	transporter activity	47
GO:0060089	molecular transducer activity	38
GO:0005198	structural molecule activity	28
GO:0030234	enzyme regulator activity	25
GO:0008289	lipid binding	17
GO:0003682	chromatin binding	13
GO:0060090	molecular adaptor activity	9
GO:0030246	carbohydrate binding	7
GO:0016209	antioxidant activity	4
GO:0009055	electron transfer activity	3
GO:0019825	oxygen binding	2
