## Supplementary material for "Rapid evolution of genes with anti-cancer functions during the origins of large bodies and cancer resistance in elephants": Figure 3 and 4 source data: enrichment_results_wg_result1708965889.txt

geneSet	description	link	size	overlap	expect	enrichmentRatio	pValue	FDR	overlapId	userId
GO:0002252	immune effector process	http://amigo.geneontology.org/amigo/term/GO:0002252	771	20	6.929892141756548	2.886047804335742	1.449185968871447e-5	0.036564033998066625	710;716;1015;1823;2519;2720;5338;5610;6845;7409;8673;8773;9535;9588;9865;10493;10855;11213;55754;64386	GLB1;HPSE;CDH17;C1S;IRAK3;TRIL;SNAP23;MMP25;VAT1;TMEM30A;PRDX6;VAMP8;VAMP7;PLD2;GMFG;DSC1;FUCA2;EIF2AK2;VAV1;SERPING1
GO:0043312	neutrophil degranulation	http://amigo.geneontology.org/amigo/term/GO:0043312	344	12	3.091936312275295	3.8810631229235883	5.852100694347939e-5	0.036564033998066625	1823;2519;2720;6845;8673;8773;9535;9588;10493;10855;55754;64386	GLB1;HPSE;SNAP23;MMP25;VAT1;TMEM30A;PRDX6;VAMP8;VAMP7;GMFG;DSC1;FUCA2
GO:0002283	neutrophil activation involved in immune response	http://amigo.geneontology.org/amigo/term/GO:0002283	346	12	3.1099126861838724	3.858629232039637	6.187965197090861e-5	0.036564033998066625	1823;2519;2720;6845;8673;8773;9535;9588;10493;10855;55754;64386	GLB1;HPSE;SNAP23;MMP25;VAT1;TMEM30A;PRDX6;VAMP8;VAMP7;GMFG;DSC1;FUCA2
GO:0002443	leukocyte mediated immunity	http://amigo.geneontology.org/amigo/term/GO:0002443	526	15	4.727786337955829	3.172732210755025	6.818738527747392e-5	0.036564033998066625	710;716;1823;2519;2720;6845;7409;8673;8773;9535;9588;10493;10855;55754;64386	GLB1;HPSE;C1S;SNAP23;MMP25;VAT1;TMEM30A;PRDX6;VAMP8;VAMP7;GMFG;DSC1;FUCA2;VAV1;SERPING1
GO:0042119	neutrophil activation	http://amigo.geneontology.org/amigo/term/GO:0042119	353	12	3.1728299948638927	3.7821125050586812	7.498423469554094e-5	0.036564033998066625	1823;2519;2720;6845;8673;8773;9535;9588;10493;10855;55754;64386	GLB1;HPSE;SNAP23;MMP25;VAT1;TMEM30A;PRDX6;VAMP8;VAMP7;GMFG;DSC1;FUCA2
GO:0002446	neutrophil mediated immunity	http://amigo.geneontology.org/amigo/term/GO:0002446	355	12	3.19080636877247	3.7608048289738436	7.914293073174594e-5	0.036564033998066625	1823;2519;2720;6845;8673;8773;9535;9588;10493;10855;55754;64386	GLB1;HPSE;SNAP23;MMP25;VAT1;TMEM30A;PRDX6;VAMP8;VAMP7;GMFG;DSC1;FUCA2
GO:0036230	granulocyte activation	http://amigo.geneontology.org/amigo/term/GO:0036230	355	12	3.19080636877247	3.7608048289738436	7.914293073174594e-5	0.036564033998066625	1823;2519;2720;6845;8673;8773;9535;9588;10493;10855;55754;64386	GLB1;HPSE;SNAP23;MMP25;VAT1;TMEM30A;PRDX6;VAMP8;VAMP7;GMFG;DSC1;FUCA2
GO:0043299	leukocyte degranulation	http://amigo.geneontology.org/amigo/term/GO:0043299	376	12	3.379558294812532	3.550759878419453	1.3633133631774097e-4	0.05511194270644679	1823;2519;2720;6845;8673;8773;9535;9588;10493;10855;55754;64386	GLB1;HPSE;SNAP23;MMP25;VAT1;TMEM30A;PRDX6;VAMP8;VAMP7;GMFG;DSC1;FUCA2
GO:0002275	myeloid cell activation involved in immune response	http://amigo.geneontology.org/amigo/term/GO:0002275	383	12	3.4424756034925523	3.485863483774711	1.6199422914975337e-4	0.05771089708148214	1823;2519;2720;6845;8673;8773;9535;9588;10493;10855;55754;64386	GLB1;HPSE;SNAP23;MMP25;VAT1;TMEM30A;PRDX6;VAMP8;VAMP7;GMFG;DSC1;FUCA2
GO:0045055	regulated exocytosis	http://amigo.geneontology.org/amigo/term/GO:0045055	574	15	5.159219311761684	2.90741662518666	1.7993644610259096e-4	0.05771089708148214	710;1823;2519;2720;5340;6845;8673;8773;9535;9588;10493;10855;10916;55754;64386	GLB1;HPSE;SNAP23;MMP25;MAGED2;VAT1;TMEM30A;PRDX6;VAMP8;PLG;VAMP7;GMFG;DSC1;FUCA2;SERPING1
GO:0002444	myeloid leukocyte mediated immunity	http://amigo.geneontology.org/amigo/term/GO:0002444	391	12	3.5143810991268616	3.414541468761418	1.96295568304361e-4	0.05771089708148214	1823;2519;2720;6845;8673;8773;9535;9588;10493;10855;55754;64386	GLB1;HPSE;SNAP23;MMP25;VAT1;TMEM30A;PRDX6;VAMP8;VAMP7;GMFG;DSC1;FUCA2
GO:0006887	exocytosis	http://amigo.geneontology.org/amigo/term/GO:0006887	654	16	5.878274268104776	2.721887287024902	2.2888408354715395e-4	0.06168426051595799	710;1823;2519;2720;5340;6845;8673;8773;9535;9588;10493;10855;10916;23256;55754;64386	GLB1;HPSE;SCFD1;SNAP23;MMP25;MAGED2;VAT1;TMEM30A;PRDX6;VAMP8;PLG;VAMP7;GMFG;DSC1;FUCA2;SERPING1
GO:0002366	leukocyte activation involved in immune response	http://amigo.geneontology.org/amigo/term/GO:0002366	492	13	4.422187981510015	2.939721254355401	4.517282814100465e-4	0.11237609708308388	1015;1823;2519;2720;6845;8673;8773;9535;9588;10493;10855;55754;64386	GLB1;HPSE;CDH17;SNAP23;MMP25;VAT1;TMEM30A;PRDX6;VAMP8;VAMP7;GMFG;DSC1;FUCA2
GO:0002263	cell activation involved in immune response	http://amigo.geneontology.org/amigo/term/GO:0002263	496	13	4.4581407293271695	2.916013824884793	4.877604655335599e-4	0.11267266753825234	1015;1823;2519;2720;6845;8673;8773;9535;9588;10493;10855;55754;64386	GLB1;HPSE;CDH17;SNAP23;MMP25;VAT1;TMEM30A;PRDX6;VAMP8;VAMP7;GMFG;DSC1;FUCA2
GO:0002274	myeloid leukocyte activation	http://amigo.geneontology.org/amigo/term/GO:0002274	449	12	4.035695942475603	2.973464842507159	6.849478370011264e-4	0.14767475365744284	1823;2519;2720;6845;8673;8773;9535;9588;10493;10855;55754;64386	GLB1;HPSE;SNAP23;MMP25;VAT1;TMEM30A;PRDX6;VAMP8;VAMP7;GMFG;DSC1;FUCA2
GO:0006955	immune response	http://amigo.geneontology.org/amigo/term/GO:0006955	1221	22	10.97457627118644	2.0046332046332047	0.0010801127178756698	0.21831778310061975	710;716;1015;1823;2519;2720;5338;5610;6845;7409;8673;8773;9535;9588;9865;10493;10855;11213;27293;50852;55754;64386	TRAT1;GLB1;HPSE;CDH17;C1S;IRAK3;TRIL;SNAP23;MMP25;VAT1;TMEM30A;PRDX6;VAMP8;VAMP7;PLD2;GMFG;SMPDL3B;DSC1;FUCA2;EIF2AK2;VAV1;SERPING1
GO:0140029	exocytic process	http://amigo.geneontology.org/amigo/term/GO:0140029	64	4	0.5752439650744735	6.953571428571429	0.0025891344819374273	0.4925447596815083	6845;8673;8773;23256	SCFD1;SNAP23;VAMP8;VAMP7
GO:0016192	vesicle-mediated transport	http://amigo.geneontology.org/amigo/term/GO:0016192	1429	23	12.84411915767848	1.790702789163251	0.003619455961923146	0.5970684980414778	710;1823;2519;2720;5338;5340;6845;7409;8406;8673;8773;9535;9588;10313;10493;10855;10916;23256;26000;55754;57488;64386;116519	TBC1D10B;GLB1;HPSE;SCFD1;SNAP23;MMP25;SRPX;MAGED2;VAT1;APOA5;TMEM30A;PRDX6;ESYT2;VAMP8;PLG;VAMP7;PLD2;GMFG;RTN3;DSC1;FUCA2;VAV1;SERPING1
GO:0043303	mast cell degranulation	http://amigo.geneontology.org/amigo/term/GO:0043303	35	3	0.3145865434001027	9.536326530612245	0.0037474617843237246	0.5970684980414778	6845;8673;8773	SNAP23;VAMP8;VAMP7
GO:0045321	leukocyte activation	http://amigo.geneontology.org/amigo/term/GO:0045321	853	16	7.666923472008217	2.0868866186568416	0.003808233622485835	0.5970684980414778	1015;1823;2519;2720;4914;6845;7409;8673;8773;9535;9588;10493;10855;29102;55754;64386	GLB1;HPSE;CDH17;NTRK1;SNAP23;MMP25;VAT1;TMEM30A;DROSHA;PRDX6;VAMP8;VAMP7;GMFG;DSC1;FUCA2;VAV1
GO:0002279	mast cell activation involved in immune response	http://amigo.geneontology.org/amigo/term/GO:0002279	36	3	0.3235747303543913	9.271428571428572	0.004061690462867196	0.5970684980414778	6845;8673;8773	SNAP23;VAMP8;VAMP7
GO:0002448	mast cell mediated immunity	http://amigo.geneontology.org/amigo/term/GO:0002448	36	3	0.3235747303543913	9.271428571428572	0.004061690462867196	0.5970684980414778	6845;8673;8773	SNAP23;VAMP8;VAMP7
GO:0050778	positive regulation of immune response	http://amigo.geneontology.org/amigo/term/GO:0050778	448	10	4.026707755521315	2.4834183673469385	0.006950583274783595	0.9236885674031579	710;716;5338;6845;7409;8673;9865;11213;27293;50852	TRAT1;C1S;IRAK3;TRIL;VAMP8;VAMP7;PLD2;SMPDL3B;VAV1;SERPING1
GO:0045576	mast cell activation	http://amigo.geneontology.org/amigo/term/GO:0045576	44	3	0.39548022598870053	7.585714285714286	0.007153477881661763	0.9236885674031579	6845;8673;8773	SNAP23;VAMP8;VAMP7
GO:0002376	immune system process	http://amigo.geneontology.org/amigo/term/GO:0002376	1878	27	16.879815100154083	1.5995435874030124	0.007396585375519682	0.9236885674031579	710;716;1015;1823;2519;2720;3791;4914;5338;5610;6845;7161;7409;8673;8773;9535;9588;9865;10493;10855;11213;27293;29102;50852;54414;55754;64386	TRAT1;GLB1;HPSE;TP73;CDH17;C1S;NTRK1;IRAK3;TRIL;SNAP23;MMP25;VAT1;SIAE;TMEM30A;DROSHA;PRDX6;VAMP8;VAMP7;KDR;PLD2;GMFG;SMPDL3B;DSC1;FUCA2;EIF2AK2;VAV1;SERPING1
GO:0002697	regulation of immune effector process	http://amigo.geneontology.org/amigo/term/GO:0002697	251	7	2.2560349255264507	3.1027888446215144	0.007426067641460143	0.9236885674031579	710;716;6845;7409;8673;9865;11213	C1S;IRAK3;TRIL;VAMP8;VAMP7;VAV1;SERPING1
GO:0048584	positive regulation of response to stimulus	http://amigo.geneontology.org/amigo/term/GO:0048584	1612	24	14.488957370313301	1.6564338886919534	0.00784056724740445	0.9391257214113331	393;651;710;716;1001;3791;4914;5338;5340;5610;6449;6452;6845;7161;7295;7409;8406;8673;9865;10855;11213;27293;50852;51523	TRAT1;CXXC5;HPSE;TP73;C1S;NTRK1;SH3BP2;ARHGAP4;IRAK3;TRIL;SRPX;SGTA;VAMP8;PLG;VAMP7;KDR;PLD2;SMPDL3B;TXN;EIF2AK2;VAV1;CDH3;SERPING1;BMP3
GO:0006399	tRNA metabolic process	http://amigo.geneontology.org/amigo/term/GO:0006399	140	5	1.258346173600411	3.973469387755102	0.00853416739241597	0.9724164417926474	5464;27068;55621;79587;83707	PPA1;TRMT1;CARS2;PPA2;TRPT1
GO:0007156	homophilic cell adhesion via plasma membrane adhesion molecules	http://amigo.geneontology.org/amigo/term/GO:0007156	90	4	0.8089368258859784	4.944761904761905	0.00871987532838181	0.9724164417926474	1001;1015;1823;2195	CDH17;FAT1;DSC1;CDH3
GO:0002532	production of molecular mediator involved in inflammatory response	http://amigo.geneontology.org/amigo/term/GO:0002532	48	3	0.4314329738058551	6.953571428571429	0.009103661058490253	0.9813746621052493	6845;8673;8773	SNAP23;VAMP8;VAMP7
GO:0015914	phospholipid transport	http://amigo.geneontology.org/amigo/term/GO:0015914	50	3	0.4494093477144324	6.675428571428572	0.010184028577158166	1	23120;55754;116519	APOA5;TMEM30A;ATP10B
GO:0001775	cell activation	http://amigo.geneontology.org/amigo/term/GO:0001775	958	16	8.610683102208526	1.8581568744407992	0.011305634997325509	1	1015;1823;2519;2720;4914;6845;7409;8673;8773;9535;9588;10493;10855;29102;55754;64386	GLB1;HPSE;CDH17;NTRK1;SNAP23;MMP25;VAT1;TMEM30A;DROSHA;PRDX6;VAMP8;VAMP7;GMFG;DSC1;FUCA2;VAV1
GO:0002253	activation of immune response	http://amigo.geneontology.org/amigo/term/GO:0002253	341	8	3.064971751412429	2.6101382488479263	0.011647419853363594	1	710;716;5338;7409;9865;11213;27293;50852	TRAT1;C1S;IRAK3;TRIL;PLD2;SMPDL3B;VAV1;SERPING1
GO:0032418	lysosome localization	http://amigo.geneontology.org/amigo/term/GO:0032418	54	3	0.48536209553158705	6.180952380952381	0.0125598818349697	1	6845;8673;8773	SNAP23;VAMP8;VAMP7
GO:0006954	inflammatory response	http://amigo.geneontology.org/amigo/term/GO:0006954	490	10	4.404211607601438	2.2705539358600584	0.012589210433007758	1	710;716;5739;6845;8673;8773;9865;27293;29102;64386	PTGIR;C1S;TRIL;SNAP23;MMP25;DROSHA;VAMP8;VAMP7;SMPDL3B;SERPING1
GO:0045454	cell redox homeostasis	http://amigo.geneontology.org/amigo/term/GO:0045454	57	3	0.512326656394453	5.855639097744361	0.014532847458732734	1	7295;9588;389207	GRXCR1;PRDX6;TXN
GO:0006952	defense response	http://amigo.geneontology.org/amigo/term/GO:0006952	918	15	8.25115562403698	1.8179271708683475	0.016956521219825382	1	41;710;716;5610;5739;6845;7409;8673;8773;9865;11213;27293;29102;50852;64386	PTGIR;TRAT1;C1S;IRAK3;TRIL;SNAP23;MMP25;ASIC1;DROSHA;VAMP8;VAMP7;SMPDL3B;EIF2AK2;VAV1;SERPING1
GO:0032940	secretion by cell	http://amigo.geneontology.org/amigo/term/GO:0032940	1090	17	9.797123780174626	1.7352031454783752	0.017009324521952918	1	41;710;1823;2519;2720;5340;6845;8673;8773;9535;9588;10493;10855;10916;23256;55754;64386	GLB1;HPSE;SCFD1;SNAP23;MMP25;MAGED2;VAT1;ASIC1;TMEM30A;PRDX6;VAMP8;PLG;VAMP7;GMFG;DSC1;FUCA2;SERPING1
GO:0098742	cell-cell adhesion via plasma-membrane adhesion molecules	http://amigo.geneontology.org/amigo/term/GO:0098742	170	5	1.5279917822290703	3.2722689075630256	0.01850515688790977	1	1001;1015;1823;2195;10686	CDH17;FAT1;CLDN16;DSC1;CDH3
GO:0042060	wound healing	http://amigo.geneontology.org/amigo/term/GO:0042060	372	8	3.343605546995377	2.3926267281105993	0.018764118531737317	1	710;953;1001;4162;5340;7409;10855;116519	HPSE;MCAM;APOA5;PLG;ENTPD1;VAV1;CDH3;SERPING1
GO:0030193	regulation of blood coagulation	http://amigo.geneontology.org/amigo/term/GO:0030193	63	3	0.5662557781201849	5.297959183673469	0.01897773369292266	1	710;5340;10855	HPSE;PLG;SERPING1
GO:1900046	regulation of hemostasis	http://amigo.geneontology.org/amigo/term/GO:1900046	64	3	0.5752439650744735	5.215178571428572	0.019783730375430242	1	710;5340;10855	HPSE;PLG;SERPING1
GO:0006650	glycerophospholipid metabolic process	http://amigo.geneontology.org/amigo/term/GO:0006650	305	7	2.7413970210580376	2.5534426229508203	0.019958011612854598	1	5338;7409;8821;9588;50852;55300;116519	TRAT1;INPP4B;APOA5;PRDX6;PI4K2B;PLD2;VAV1
GO:0016050	vesicle organization	http://amigo.geneontology.org/amigo/term/GO:0016050	238	6	2.1391884951206985	2.8048019207683073	0.020300462188036716	1	5990;6845;8406;8773;23256;55300	RFX2;SCFD1;SNAP23;SRPX;PI4K2B;VAMP7
GO:0050818	regulation of coagulation	http://amigo.geneontology.org/amigo/term/GO:0050818	65	3	0.5842321520287621	5.134945054945056	0.020608422453529784	1	710;5340;10855	HPSE;PLG;SERPING1
GO:0006869	lipid transport	http://amigo.geneontology.org/amigo/term/GO:0006869	245	6	2.202105803800719	2.7246647230320704	0.023027403223452536	1	6578;6845;23120;55754;57488;116519	SLCO2A1;APOA5;TMEM30A;ESYT2;ATP10B;VAMP7
GO:0009636	response to toxic substance	http://amigo.geneontology.org/amigo/term/GO:0009636	392	8	3.52336928608115	2.2705539358600584	0.024758876584016876	1	41;3791;4914;5610;7295;8683;9588;23256	NTRK1;SCFD1;ASIC1;SRSF9;PRDX6;KDR;TXN;EIF2AK2
GO:0006644	phospholipid metabolic process	http://amigo.geneontology.org/amigo/term/GO:0006644	392	8	3.52336928608115	2.2705539358600584	0.024758876584016876	1	5338;7409;8821;9588;27293;50852;55300;116519	TRAT1;INPP4B;APOA5;PRDX6;PI4K2B;PLD2;SMPDL3B;VAV1
GO:0031347	regulation of defense response	http://amigo.geneontology.org/amigo/term/GO:0031347	468	9	4.206471494607087	2.13956043956044	0.02482836904862995	1	710;716;6845;7409;8673;9865;11213;27293;29102	C1S;IRAK3;TRIL;DROSHA;VAMP8;VAMP7;SMPDL3B;VAV1;SERPING1
GO:0043491	protein kinase B signaling	http://amigo.geneontology.org/amigo/term/GO:0043491	185	5	1.6628145865434	3.006949806949807	0.025567797337469278	1	3791;7295;7409;10855;50852	TRAT1;HPSE;KDR;TXN;VAV1
GO:0009611	response to wounding	http://amigo.geneontology.org/amigo/term/GO:0009611	471	9	4.233436055469953	2.125932666060055	0.025738833168742925	1	710;953;1001;4162;4914;5340;7409;10855;116519	HPSE;MCAM;NTRK1;APOA5;PLG;ENTPD1;VAV1;CDH3;SERPING1
GO:0051897	positive regulation of protein kinase B signaling	http://amigo.geneontology.org/amigo/term/GO:0051897	125	4	1.123523369286081	3.5602285714285715	0.02609968360069459	1	7295;7409;10855;50852	TRAT1;HPSE;TXN;VAV1
GO:0140056	organelle localization by membrane tethering	http://amigo.geneontology.org/amigo/term/GO:0140056	125	4	1.123523369286081	3.5602285714285715	0.02609968360069459	1	8673;23256;57488;79959	SCFD1;CEP76;ESYT2;VAMP8
GO:0015748	organophosphate ester transport	http://amigo.geneontology.org/amigo/term/GO:0015748	72	3	0.6471494607087827	4.635714285714286	0.02690529754218829	1	23120;55754;116519	APOA5;TMEM30A;ATP10B
GO:0006520	cellular amino acid metabolic process	http://amigo.geneontology.org/amigo/term/GO:0006520	255	6	2.2919876733436055	2.61781512605042	0.027336713603769103	1	594;5198;5464;5805;27068;79587	PFAS;PPA1;BCKDHB;CARS2;PPA2;PTS
GO:0050727	regulation of inflammatory response	http://amigo.geneontology.org/amigo/term/GO:0050727	256	6	2.300975860297894	2.607589285714286	0.027795136257757425	1	710;716;6845;8673;27293;29102	C1S;DROSHA;VAMP8;VAMP7;SMPDL3B;SERPING1
GO:0048009	insulin-like growth factor receptor signaling pathway	http://amigo.geneontology.org/amigo/term/GO:0048009	30	2	0.26964560862865944	7.417142857142858	0.029558214694274554	1	1001;26058	GIGYF2;CDH3
GO:1902893	regulation of pri-miRNA transcription by RNA polymerase II	http://amigo.geneontology.org/amigo/term/GO:1902893	30	2	0.26964560862865944	7.417142857142858	0.029558214694274554	1	7528;84913	ATOH8;YY1
GO:0022406	membrane docking	http://amigo.geneontology.org/amigo/term/GO:0022406	130	4	1.1684643040575242	3.4232967032967037	0.029578719490286454	1	8673;23256;57488;79959	SCFD1;CEP76;ESYT2;VAMP8
GO:0060218	hematopoietic stem cell differentiation	http://amigo.geneontology.org/amigo/term/GO:0060218	31	2	0.2786337955829481	7.177880184331798	0.03141454246684794	1	5610;7161	TP73;EIF2AK2
GO:1901532	regulation of hematopoietic progenitor cell differentiation	http://amigo.geneontology.org/amigo/term/GO:1901532	32	2	0.28762198253723675	6.953571428571429	0.033315790046878235	1	5610;7161	TP73;EIF2AK2
GO:0043300	regulation of leukocyte degranulation	http://amigo.geneontology.org/amigo/term/GO:0043300	32	2	0.28762198253723675	6.953571428571429	0.033315790046878235	1	6845;8673	VAMP8;VAMP7
GO:0042339	keratan sulfate metabolic process	http://amigo.geneontology.org/amigo/term/GO:0042339	32	2	0.28762198253723675	6.953571428571429	0.033315790046878235	1	2720;8703	B4GALT3;GLB1
GO:0050776	regulation of immune response	http://amigo.geneontology.org/amigo/term/GO:0050776	577	10	5.18618387262455	1.9282000495172074	0.03444038779032088	1	710;716;5338;6845;7409;8673;9865;11213;27293;50852	TRAT1;C1S;IRAK3;TRIL;VAMP8;VAMP7;PLD2;SMPDL3B;VAV1;SERPING1
GO:0046903	secretion	http://amigo.geneontology.org/amigo/term/GO:0046903	1186	17	10.659989727786337	1.5947482534329078	0.03515126291582371	1	41;710;1823;2519;2720;5340;6845;8673;8773;9535;9588;10493;10855;10916;23256;55754;64386	GLB1;HPSE;SCFD1;SNAP23;MMP25;MAGED2;VAT1;ASIC1;TMEM30A;PRDX6;VAMP8;PLG;VAMP7;GMFG;DSC1;FUCA2;SERPING1
GO:0051817	modification of morphology or physiology of other organism involved in symbiotic interaction	http://amigo.geneontology.org/amigo/term/GO:0051817	80	3	0.7190549563430919	4.172142857142857	0.03522017073555117	1	5340;5610;23076	RRP1B;PLG;EIF2AK2
GO:0009395	phospholipid catabolic process	http://amigo.geneontology.org/amigo/term/GO:0009395	33	2	0.2966101694915254	6.742857142857143	0.0352610166447227	1	9588;27293	PRDX6;SMPDL3B
GO:0010876	lipid localization	http://amigo.geneontology.org/amigo/term/GO:0010876	272	6	2.4447868515665125	2.454201680672269	0.03583351661070744	1	6578;6845;23120;55754;57488;116519	SLCO2A1;APOA5;TMEM30A;ESYT2;ATP10B;VAMP7
GO:0080134	regulation of response to stress	http://amigo.geneontology.org/amigo/term/GO:0080134	1011	15	9.087057010785824	1.6506994489190336	0.03634707480249344	1	710;716;5340;5610;6449;6845;7295;7409;8673;9865;10855;11213;27293;29102;55100	HPSE;C1S;WDR70;IRAK3;TRIL;SGTA;DROSHA;VAMP8;PLG;VAMP7;SMPDL3B;TXN;EIF2AK2;VAV1;SERPING1
GO:0043087	regulation of GTPase activity	http://amigo.geneontology.org/amigo/term/GO:0043087	348	7	3.12788906009245	2.2379310344827585	0.03720019818473097	1	393;4914;5147;7409;23076;26000;57514	RRP1B;TBC1D10B;NTRK1;ARHGAP4;ARHGAP31;VAV1;PDE6D
GO:0045824	negative regulation of innate immune response	http://amigo.geneontology.org/amigo/term/GO:0045824	34	2	0.30559835644581407	6.54453781512605	0.037249294468617244	1	710;11213	IRAK3;SERPING1
GO:0097352	autophagosome maturation	http://amigo.geneontology.org/amigo/term/GO:0097352	34	2	0.30559835644581407	6.54453781512605	0.037249294468617244	1	6845;8673	VAMP8;VAMP7
GO:0002705	positive regulation of leukocyte mediated immunity	http://amigo.geneontology.org/amigo/term/GO:0002705	82	3	0.7370313302516692	4.0703832752613245	0.037483372788356784	1	6845;7409;8673	VAMP8;VAMP7;VAV1
GO:0031349	positive regulation of defense response	http://amigo.geneontology.org/amigo/term/GO:0031349	275	6	2.4717514124293785	2.4274285714285715	0.03749142548957263	1	6845;7409;8673;9865;11213;27293	IRAK3;TRIL;VAMP8;VAMP7;SMPDL3B;VAV1
GO:0006956	complement activation	http://amigo.geneontology.org/amigo/term/GO:0006956	35	2	0.3145865434001027	6.357551020408163	0.039279708570695626	1	710;716	C1S;SERPING1
GO:0051205	protein insertion into membrane	http://amigo.geneontology.org/amigo/term/GO:0051205	35	2	0.3145865434001027	6.357551020408163	0.039279708570695626	1	6449;7161	TP73;SGTA
GO:0061614	pri-miRNA transcription by RNA polymerase II	http://amigo.geneontology.org/amigo/term/GO:0061614	35	2	0.3145865434001027	6.357551020408163	0.039279708570695626	1	7528;84913	ATOH8;YY1
GO:0015696	ammonium transport	http://amigo.geneontology.org/amigo/term/GO:0015696	84	3	0.7550077041602464	3.9734693877551024	0.03981952035044356	1	6845;8673;8773	SNAP23;VAMP8;VAMP7
GO:0034260	negative regulation of GTPase activity	http://amigo.geneontology.org/amigo/term/GO:0034260	36	2	0.3235747303543913	6.180952380952382	0.04135135669468548	1	5147;23076	RRP1B;PDE6D
GO:0006892	post-Golgi vesicle-mediated transport	http://amigo.geneontology.org/amigo/term/GO:0006892	86	3	0.7729840780688237	3.8810631229235883	0.0422280888081924	1	6845;8773;23256	SCFD1;SNAP23;VAMP7
GO:0046486	glycerolipid metabolic process	http://amigo.geneontology.org/amigo/term/GO:0046486	360	7	3.2357473035439135	2.1633333333333336	0.043366168444709086	1	5338;7409;8821;9588;50852;55300;116519	TRAT1;INPP4B;APOA5;PRDX6;PI4K2B;PLD2;VAV1
GO:1903307	positive regulation of regulated secretory pathway	http://amigo.geneontology.org/amigo/term/GO:1903307	37	2	0.33256291730868	6.013899613899614	0.04346334912526317	1	6845;8673	VAMP8;VAMP7
GO:0002682	regulation of immune system process	http://amigo.geneontology.org/amigo/term/GO:0002682	948	14	8.520801232665638	1.6430379746835444	0.044079797598658654	1	710;716;5338;5610;6845;7161;7409;8673;9865;11213;27293;29102;50852;54414	TRAT1;TP73;C1S;IRAK3;TRIL;SIAE;DROSHA;VAMP8;VAMP7;PLD2;SMPDL3B;EIF2AK2;VAV1;SERPING1
GO:0007596	blood coagulation	http://amigo.geneontology.org/amigo/term/GO:0007596	215	5	1.9324601951720595	2.5873754152823922	0.04437630751603128	1	710;953;5340;7409;10855	HPSE;PLG;ENTPD1;VAV1;SERPING1
GO:0050817	coagulation	http://amigo.geneontology.org/amigo/term/GO:0050817	216	5	1.9414483821263482	2.5753968253968256	0.045115541553136795	1	710;953;5340;7409;10855	HPSE;PLG;ENTPD1;VAV1;SERPING1
GO:0002449	lymphocyte mediated immunity	http://amigo.geneontology.org/amigo/term/GO:0002449	149	4	1.3392398561890086	2.9867689357622247	0.045211620440739675	1	710;716;6845;7409	C1S;VAMP7;VAV1;SERPING1
GO:0034660	ncRNA metabolic process	http://amigo.geneontology.org/amigo/term/GO:0034660	443	8	3.981766820749871	2.0091583360206386	0.045876063814059176	1	5464;23076;27068;29102;55621;79587;81875;83707	RRP1B;PPA1;TRMT1;DROSHA;CARS2;PPA2;ISG20L2;TRPT1
GO:0046854	phosphatidylinositol phosphorylation	http://amigo.geneontology.org/amigo/term/GO:0046854	89	3	0.7999486389316898	3.7502407704654894	0.045975454021047524	1	7409;50852;55300	TRAT1;PI4K2B;VAV1
GO:0002920	regulation of humoral immune response	http://amigo.geneontology.org/amigo/term/GO:0002920	39	2	0.3505392912172573	5.705494505494506	0.04780486985723709	1	710;716	C1S;SERPING1
GO:0002886	regulation of myeloid leukocyte mediated immunity	http://amigo.geneontology.org/amigo/term/GO:0002886	39	2	0.3505392912172573	5.705494505494506	0.04780486985723709	1	6845;8673	VAMP8;VAMP7
GO:0007029	endoplasmic reticulum organization	http://amigo.geneontology.org/amigo/term/GO:0007029	39	2	0.3505392912172573	5.705494505494506	0.04780486985723709	1	6449;10313	SGTA;RTN3
GO:0007599	hemostasis	http://amigo.geneontology.org/amigo/term/GO:0007599	220	5	1.9774011299435026	2.528571428571429	0.04814633965012294	1	710;953;5340;7409;10855	HPSE;PLG;ENTPD1;VAV1;SERPING1
GO:0035821	modification of morphology or physiology of other organism	http://amigo.geneontology.org/amigo/term/GO:0035821	92	3	0.8269131997945557	3.6279503105590063	0.049882299390146434	1	5340;5610;23076	RRP1B;PLG;EIF2AK2
GO:0090303	positive regulation of wound healing	http://amigo.geneontology.org/amigo/term/GO:0090303	40	2	0.35952747817154596	5.562857142857143	0.05003268009981143	1	5340;10855	HPSE;PLG
GO:0002757	immune response-activating signal transduction	http://amigo.geneontology.org/amigo/term/GO:0002757	297	6	2.669491525423729	2.2476190476190476	0.051155588123179885	1	5338;7409;9865;11213;27293;50852	TRAT1;IRAK3;TRIL;PLD2;SMPDL3B;VAV1
GO:0045087	innate immune response	http://amigo.geneontology.org/amigo/term/GO:0045087	459	8	4.12557781201849	1.939122315592904	0.05439801277732692	1	710;716;5610;6845;7409;9865;11213;27293	C1S;IRAK3;TRIL;VAMP7;SMPDL3B;EIF2AK2;VAV1;SERPING1
GO:0030195	negative regulation of blood coagulation	http://amigo.geneontology.org/amigo/term/GO:0030195	42	2	0.3775038520801232	5.29795918367347	0.05459819506857766	1	710;5340	PLG;SERPING1
GO:0000186	activation of MAPKK activity	http://amigo.geneontology.org/amigo/term/GO:0000186	42	2	0.3775038520801232	5.29795918367347	0.05459819506857766	1	4914;5610	NTRK1;EIF2AK2
GO:0048284	organelle fusion	http://amigo.geneontology.org/amigo/term/GO:0048284	96	3	0.8628659476117102	3.4767857142857146	0.05533534794490391	1	6845;8773;10493	SNAP23;VAT1;VAMP7
GO:1900047	negative regulation of hemostasis	http://amigo.geneontology.org/amigo/term/GO:1900047	43	2	0.38649203903441187	5.1747508305647845	0.056934253039000904	1	710;5340	PLG;SERPING1
