## Supplementary material for "Rapid evolution of genes with anti-cancer functions during the origins of large bodies and cancer resistance in elephants": Figure 3 and 4 source data: enrichment_results_wg_result1708966124.txt

geneSet	description	link	size	overlap	expect	enrichmentRatio	pValue	FDR	overlapId	userId
GO:0002250	adaptive immune response	http://amigo.geneontology.org/amigo/term/GO:0002250	242	23	10.83427495291902	2.12289240396315	5.389529586021791e-4	0.942398526447839	710;716;915;917;919;973;1520;4153;4292;5551;6097;6693;6850;6885;9156;27040;53833;54900;55824;64218;89857;91543;117157	CD3G;CTSS;SYK;MBL2;CD3D;KLHL6;MLH1;PAG1;EXO1;IL20RB;PRF1;C1S;SEMA4A;SPN;SH2D1B;CD247;LAT;CD79A;LAX1;RSAD2;MAP3K7;RORC;SERPING1
GO:0030858	positive regulation of epithelial cell differentiation	http://amigo.geneontology.org/amigo/term/GO:0030858	46	8	2.0594076356788222	3.884612187214232	8.868793164422684e-4	0.942398526447839	94;654;1003;2658;3976;6820;9370;84913	ATOH8;CDH5;ADIPOQ;SULT2B1;GDF2;LIF;ACVRL1;BMP6
GO:0002252	immune effector process	http://amigo.geneontology.org/amigo/term/GO:0002252	771	53	34.517462763225474	1.5354546874883752	0.0011196405303657286	0.942398526447839	102;317;409;710;716;823;917;919;1520;1823;1828;1832;2495;2547;3162;3433;4069;4153;4292;4318;5328;5338;5551;5734;5768;6097;6693;6845;6850;6885;7409;8673;8976;9156;9535;9588;9865;10094;10493;10533;10814;10855;27040;53833;55619;55703;55754;60509;64218;84329;91543;117157;163702	CD3G;CTSS;SYK;MBL2;FTH1;PTGER4;HPSE;MLH1;EXO1;IL20RB;PRF1;C1S;IFNLR1;SEMA4A;AGBL5;XRCC6;SPN;ATG7;SH2D1B;CD247;LAT;LYZ;TRIL;DSP;HMOX1;MMP9;WASL;POLR3B;CAPN1;VAT1;ARPC3;TMEM30A;QSOX1;PRDX6;VAMP8;IFIT2;APAF1;PLAU;HVCN1;VAMP7;PLD2;GMFG;RSAD2;DSG1;DSC1;MAP3K7;DOCK10;ADAM10;ARRB2;VAV1;RORC;CPLX2;SERPING1
GO:0006955	immune response	http://amigo.geneontology.org/amigo/term/GO:0006955	1221	76	54.663841807909606	1.3903157459562814	0.001733484302326671	0.942398526447839	102;317;409;654;710;716;823;841;915;917;919;973;1277;1278;1520;1823;1828;1832;2495;2547;3162;3394;3433;3556;3976;4069;4153;4292;4318;5168;5328;5338;5551;5734;5768;6097;6693;6845;6850;6885;7409;7412;8673;8976;9156;9308;9535;9567;9588;9865;10094;10216;10392;10493;10533;10814;10855;26191;27040;27299;30849;53833;54900;55128;55619;55703;55754;55824;64218;84282;84329;89857;91543;117157;163702;284266	CD3G;VCAM1;CTSS;COL1A2;SYK;MBL2;CD3D;TRIM68;FTH1;PTGER4;KLHL6;HPSE;MLH1;PAG1;EXO1;IL20RB;PRF1;RNF135;C1S;IFNLR1;IL1RAP;SEMA4A;XRCC6;PIK3R4;SIGLEC15;SPN;ATG7;SH2D1B;CD247;LAT;LYZ;TRIL;DSP;GTPBP1;HMOX1;MMP9;CD79A;NOD1;WASL;POLR3B;CAPN1;COL1A1;VAT1;ARPC3;CD83;TMEM30A;QSOX1;PRG4;PRDX6;VAMP8;IFIT2;APAF1;LAX1;PLAU;HVCN1;VAMP7;LIF;PLD2;GMFG;ADAMDEC1;PTPN22;RSAD2;DSG1;DSC1;MAP3K7;DOCK10;ENPP2;ADAM10;IRF8…
GO:0030193	regulation of blood coagulation	http://amigo.geneontology.org/amigo/term/GO:0030193	63	9	2.820493066255778	3.190931439497405	0.0018450339204485466	0.942398526447839	710;2039;2811;3170;5156;5328;5340;6850;10855	DMTN;SYK;HPSE;GP1BA;PLG;PLAU;FOXA2;PDGFRA;SERPING1
GO:1900046	regulation of hemostasis	http://amigo.geneontology.org/amigo/term/GO:1900046	64	9	2.8652627974661873	3.141073135755258	0.002063798977279152	0.942398526447839	710;2039;2811;3170;5156;5328;5340;6850;10855	DMTN;SYK;HPSE;GP1BA;PLG;PLAU;FOXA2;PDGFRA;SERPING1
GO:0050818	regulation of coagulation	http://amigo.geneontology.org/amigo/term/GO:0050818	65	9	2.9100325286765965	3.0927489336667158	0.0023027550003023034	0.942398526447839	710;2039;2811;3170;5156;5328;5340;6850;10855	DMTN;SYK;HPSE;GP1BA;PLG;PLAU;FOXA2;PDGFRA;SERPING1
GO:0002443	leukocyte mediated immunity	http://amigo.geneontology.org/amigo/term/GO:0002443	526	38	23.54887861667523	1.613664948491083	0.002408724864221834	0.942398526447839	102;317;409;710;716;823;1520;1823;1828;1832;2495;2547;3162;4069;4153;4292;4318;5328;5551;5768;6845;6850;6885;7409;8673;9156;9535;9588;10493;10533;10814;10855;27040;53833;55754;84329;91543;117157	CTSS;SYK;MBL2;FTH1;HPSE;MLH1;EXO1;IL20RB;PRF1;C1S;XRCC6;ATG7;SH2D1B;LAT;LYZ;DSP;HMOX1;MMP9;CAPN1;VAT1;TMEM30A;QSOX1;PRDX6;VAMP8;APAF1;PLAU;HVCN1;VAMP7;GMFG;RSAD2;DSG1;DSC1;MAP3K7;ADAM10;ARRB2;VAV1;CPLX2;SERPING1
GO:0035315	hair cell differentiation	http://amigo.geneontology.org/amigo/term/GO:0035315	32	6	1.4326313987330936	4.1880975143403445	0.0026226304075542828	0.942398526447839	3280;4610;5308;9368;25861;389207	PITX2;GRXCR1;WHRN;SLC9A3R1;HES1;MYCL
GO:0035725	sodium ion transmembrane transport	http://amigo.geneontology.org/amigo/term/GO:0035725	84	10	3.7606574216743707	2.6591095329145045	0.00417349475932105	1	41;6324;6337;6338;6340;6569;9368;26504;57520;83959	SCNN1G;SCNN1B;SLC4A11;SCN1B;SLC9A3R1;ASIC1;SCNN1A;SLC34A1;HECW2;CNNM4
GO:0043303	mast cell degranulation	http://amigo.geneontology.org/amigo/term/GO:0043303	35	6	1.5669405923643211	3.8291177273968864	0.0041939544262776796	1	3162;6845;6850;8673;10814;27040	SYK;LAT;HMOX1;VAMP8;VAMP7;CPLX2
GO:0048545	response to steroid hormone	http://amigo.geneontology.org/amigo/term/GO:0048545	319	25	14.281544256120528	1.750510977780708	0.004677599842215718	1	20;21;409;654;799;1277;1601;1828;2309;4864;6097;6898;8061;8312;8856;8928;9370;9862;10424;10524;10891;11170;26508;55128;266743	FOXH1;HEYL;PGRMC2;TRIM68;ABCA3;FAM107A;KAT5;NPAS4;FOSL1;ADIPOQ;TAT;MED24;AXIN1;ABCA2;COL1A1;PPARGC1A;FOXO3;CALCR;DSG1;NPC1;ARRB2;RORC;NR1I2;DAB2;BMP6
GO:0001775	cell activation	http://amigo.geneontology.org/amigo/term/GO:0001775	958	60	42.88940249957199	1.3989469776502192	0.00470100947348151	1	102;317;409;823;841;915;917;973;1277;1278;1520;1823;1828;1832;2039;2495;2547;2811;3162;3280;4069;4292;4318;4914;5156;5328;5551;5734;5768;6097;6693;6708;6845;6850;7409;7412;7551;8673;9156;9308;9535;9588;10493;10533;10814;10855;26191;27040;29102;53833;54900;55619;55636;55754;55824;64218;84329;91543;114757;117157	DMTN;CD3G;CYGB;VCAM1;CTSS;SPTA1;COL1A2;SYK;ZNF3;CD3D;FTH1;CHD7;PTGER4;HPSE;MLH1;PAG1;EXO1;IL20RB;PRF1;GP1BA;SEMA4A;XRCC6;SPN;ATG7;NTRK1;SH2D1B;LAT;LYZ;DSP;HMOX1;MMP9;CD79A;CAPN1;COL1A1;VAT1;CD83;TMEM30A;DROSHA;HES1;QSOX1;PRDX6;VAMP8;APAF1;LAX1;PLAU;HVCN1;VAMP7;GMFG;PTPN22;RSAD2;DSG1;DSC1;PDGFRA;DOCK10;ADAM10;ARRB2;VAV1;RORC;CASP8;CPLX2
GO:0002279	mast cell activation involved in immune response	http://amigo.geneontology.org/amigo/term/GO:0002279	36	6	1.6117103235747303	3.722753346080306	0.004846395123252467	1	3162;6845;6850;8673;10814;27040	SYK;LAT;HMOX1;VAMP8;VAMP7;CPLX2
GO:0002448	mast cell mediated immunity	http://amigo.geneontology.org/amigo/term/GO:0002448	36	6	1.6117103235747303	3.722753346080306	0.004846395123252467	1	3162;6845;6850;8673;10814;27040	SYK;LAT;HMOX1;VAMP8;VAMP7;CPLX2
GO:0009913	epidermal cell differentiation	http://amigo.geneontology.org/amigo/term/GO:0009913	159	15	7.118387262455059	2.1072188751397958	0.005108792440905341	1	823;1775;1823;1828;1832;3280;4610;5308;6820;9368;25861;26154;84283;149018;389207	TMEM79;PITX2;DNASE1L2;LELP1;SULT2B1;GRXCR1;WHRN;DSP;CAPN1;SLC9A3R1;HES1;MYCL;DSG1;DSC1;ABCA12
GO:0030521	androgen receptor signaling pathway	http://amigo.geneontology.org/amigo/term/GO:0030521	61	8	2.7309536038349598	2.929379682161552	0.005572121457193546	1	409;1601;8928;9862;10524;10891;26508;55128	FOXH1;HEYL;TRIM68;KAT5;MED24;PPARGC1A;ARRB2;DAB2
GO:0007566	embryo implantation	http://amigo.geneontology.org/amigo/term/GO:0007566	39	6	1.7460195172059578	3.4363877040741286	0.007250744944580889	1	3976;4313;4318;130399;340784;100506013	HMX3;MMP2;APELA;MMP9;ACVR1C;LIF
GO:0140029	exocytic process	http://amigo.geneontology.org/amigo/term/GO:0140029	64	8	2.8652627974661873	2.7920650095602295	0.0074544612597696736	1	2039;6845;6850;8673;10652;10814;23256;440279	DMTN;SYK;SCFD1;YKT6;VAMP8;VAMP7;UNC13C;CPLX2
GO:0002366	leukocyte activation involved in immune response	http://amigo.geneontology.org/amigo/term/GO:0002366	492	34	22.026707755521315	1.5435806556918341	0.007824742881944013	1	102;317;823;1520;1823;1828;1832;2495;2547;3162;4069;4292;4318;5328;5734;5768;6097;6693;6845;6850;8673;9156;9535;9588;10493;10533;10814;10855;27040;55619;55754;64218;84329;117157	CTSS;SYK;FTH1;PTGER4;HPSE;MLH1;EXO1;SEMA4A;XRCC6;SPN;ATG7;SH2D1B;LAT;LYZ;DSP;HMOX1;MMP9;CAPN1;VAT1;TMEM30A;QSOX1;PRDX6;VAMP8;APAF1;PLAU;HVCN1;VAMP7;GMFG;DSG1;DSC1;DOCK10;ADAM10;RORC;CPLX2
GO:0002263	cell activation involved in immune response	http://amigo.geneontology.org/amigo/term/GO:0002263	496	34	22.20578668036295	1.5311324245975453	0.008802019109753534	1	102;317;823;1520;1823;1828;1832;2495;2547;3162;4069;4292;4318;5328;5734;5768;6097;6693;6845;6850;8673;9156;9535;9588;10493;10533;10814;10855;27040;55619;55754;64218;84329;117157	CTSS;SYK;FTH1;PTGER4;HPSE;MLH1;EXO1;SEMA4A;XRCC6;SPN;ATG7;SH2D1B;LAT;LYZ;DSP;HMOX1;MMP9;CAPN1;VAT1;TMEM30A;QSOX1;PRDX6;VAMP8;APAF1;PLAU;HVCN1;VAMP7;GMFG;DSG1;DSC1;DOCK10;ADAM10;RORC;CPLX2
GO:0045321	leukocyte activation	http://amigo.geneontology.org/amigo/term/GO:0045321	853	53	38.188580722479024	1.3878494303089535	0.009013795080029752	1	102;317;823;841;915;917;973;1520;1823;1828;1832;2495;2547;3162;3280;4069;4292;4318;4914;5328;5551;5734;5768;6097;6693;6708;6845;6850;7409;7412;7551;8673;9156;9308;9535;9588;10493;10533;10814;10855;26191;27040;29102;53833;54900;55619;55636;55754;55824;64218;84329;91543;117157	CD3G;VCAM1;CTSS;SPTA1;SYK;ZNF3;CD3D;FTH1;CHD7;PTGER4;HPSE;MLH1;PAG1;EXO1;IL20RB;PRF1;SEMA4A;XRCC6;SPN;ATG7;NTRK1;SH2D1B;LAT;LYZ;DSP;HMOX1;MMP9;CD79A;CAPN1;VAT1;CD83;TMEM30A;DROSHA;HES1;QSOX1;PRDX6;VAMP8;APAF1;LAX1;PLAU;HVCN1;VAMP7;GMFG;PTPN22;RSAD2;DSG1;DSC1;DOCK10;ADAM10;VAV1;RORC;CASP8;CPLX2
GO:0007606	sensory perception of chemical stimulus	http://amigo.geneontology.org/amigo/term/GO:0007606	80	9	3.581578496832734	2.512858508604207	0.0092647966831374	1	41;6337;6338;6340;51308;130507;143502;158046;441639	SCNN1G;SCNN1B;OR9K2;OR52I2;ASIC1;SCNN1A;NXNL2;REEP2;UBR3
GO:0032418	lysosome localization	http://amigo.geneontology.org/amigo/term/GO:0032418	54	7	2.4175654853620956	2.895474824729127	0.009894322004602829	1	3162;6845;6850;8673;10814;27040;54664	SYK;LAT;HMOX1;TMEM106B;VAMP8;VAMP7;CPLX2
GO:0002253	activation of immune response	http://amigo.geneontology.org/amigo/term/GO:0002253	341	25	15.26647834274953	1.6375747856658236	0.010603184992973302	1	409;710;716;841;915;917;919;973;1520;2547;4153;5338;6850;6885;7409;8976;9865;10094;10392;26191;27040;30849;55824;89857;91543	CD3G;CTSS;SYK;MBL2;CD3D;KLHL6;PAG1;C1S;XRCC6;PIK3R4;CD247;LAT;TRIL;CD79A;NOD1;WASL;ARPC3;PLD2;PTPN22;RSAD2;MAP3K7;ARRB2;VAV1;CASP8;SERPING1
GO:0009268	response to pH	http://amigo.geneontology.org/amigo/term/GO:0009268	31	5	1.3878616675226845	3.6026645284648122	0.011423364819836967	1	41;1520;2828;3373;84329	CTSS;GPR4;ASIC1;HYAL1;HVCN1
GO:0002433	immune response-regulating cell surface receptor signaling pathway involved in phagocytosis	http://amigo.geneontology.org/amigo/term/GO:0002433	56	7	2.507104947782914	2.7920650095602295	0.012005369269685318	1	917;919;5338;6850;7409;8976;10094	CD3G;SYK;CD247;WASL;ARPC3;PLD2;VAV1
GO:0038096	Fc-gamma receptor signaling pathway involved in phagocytosis	http://amigo.geneontology.org/amigo/term/GO:0038096	56	7	2.507104947782914	2.7920650095602295	0.012005369269685318	1	917;919;5338;6850;7409;8976;10094	CD3G;SYK;CD247;WASL;ARPC3;PLD2;VAV1
GO:0045576	mast cell activation	http://amigo.geneontology.org/amigo/term/GO:0045576	44	6	1.9698681732580037	3.045889101338432	0.013005552054005332	1	3162;6845;6850;8673;10814;27040	SYK;LAT;HMOX1;VAMP8;VAMP7;CPLX2
GO:0010803	regulation of tumor necrosis factor-mediated signaling pathway	http://amigo.geneontology.org/amigo/term/GO:0010803	44	6	1.9698681732580037	3.045889101338432	0.013005552054005332	1	841;6850;7185;8567;9370;25999	SYK;ADIPOQ;CLIP3;MADD;TRAF1;CASP8
GO:0014031	mesenchymal cell development	http://amigo.geneontology.org/amigo/term/GO:0014031	71	8	3.1786509159390515	2.5167909945331646	0.013668209463907566	1	3280;5308;8929;26508;59349;64218;340665;553115	PEF1;HEYL;PITX2;CYP26C1;SEMA4A;PHOX2B;HES1;KLHL12
GO:0009617	response to bacterium	http://amigo.geneontology.org/amigo/term/GO:0009617	367	26	16.430491354220166	1.5824237656363156	0.013976561439540625	1	54;654;761;841;1267;3394;4069;4153;4292;5734;5739;6693;6850;7412;8976;9370;9516;10392;10891;10949;11009;26191;29102;55636;89857;389643	PTGIR;VCAM1;IL24;CA3;SYK;MBL2;CHD7;PTGER4;KLHL6;MLH1;CNP;HNRNPA0;ADIPOQ;LITAF;NUGGC;SPN;LYZ;ACP5;NOD1;WASL;PPARGC1A;DROSHA;PTPN22;IRF8;CASP8;BMP6
GO:0010823	negative regulation of mitochondrion organization	http://amigo.geneontology.org/amigo/term/GO:0010823	45	6	2.014637904468413	2.9782026768642447	0.014455774268190447	1	409;10449;10493;10533;10891;23274	ACAA2;ATG7;VAT1;PPARGC1A;CLEC16A;ARRB2
GO:0038094	Fc-gamma receptor signaling pathway	http://amigo.geneontology.org/amigo/term/GO:0038094	59	7	2.6414141414141414	2.650095602294455	0.015754672698967465	1	917;919;5338;6850;7409;8976;10094	CD3G;SYK;CD247;WASL;ARPC3;PLD2;VAV1
GO:0034766	negative regulation of ion transmembrane transport	http://amigo.geneontology.org/amigo/term/GO:0034766	59	7	2.6414141414141414	2.650095602294455	0.015754672698967465	1	3757;4318;9368;9446;51185;57520;283518	KCNRG;MMP9;SLC9A3R1;CRBN;KCNH2;HECW2;GSTO1
GO:0045055	regulated exocytosis	http://amigo.geneontology.org/amigo/term/GO:0045055	574	37	25.69782571477487	1.4398105275780972	0.016121244238877175	1	102;317;710;823;1520;1823;1828;1832;2039;2495;2547;3162;3356;4069;4318;5328;5340;5768;6845;6850;8673;9535;9588;10493;10533;10814;10855;10916;10972;25837;26154;27040;51706;55754;84283;84329;440279	DMTN;CYB5R1;CTSS;TMEM79;SYK;RAB26;FTH1;TMED10;HPSE;XRCC6;ATG7;LAT;LYZ;DSP;HMOX1;MMP9;MAGED2;HTR2A;CAPN1;VAT1;TMEM30A;QSOX1;PRDX6;VAMP8;APAF1;PLG;PLAU;HVCN1;VAMP7;GMFG;DSG1;DSC1;UNC13C;ADAM10;ABCA12;CPLX2;SERPING1
GO:0002449	lymphocyte mediated immunity	http://amigo.geneontology.org/amigo/term/GO:0002449	149	13	6.670689950350967	1.9488238992903615	0.016237013883356965	1	409;710;716;4153;4292;5551;6845;6885;7409;9156;53833;91543;117157	MBL2;MLH1;EXO1;IL20RB;PRF1;C1S;SH2D1B;VAMP7;RSAD2;MAP3K7;ARRB2;VAV1;SERPING1
GO:0060249	anatomical structure homeostasis	http://amigo.geneontology.org/amigo/term/GO:0060249	301	22	13.475689094333163	1.6325695736963468	0.016407181500324164	1	54;1134;1736;2547;3300;4069;6850;9156;9256;9476;23137;24144;25861;26154;26354;53833;58476;79705;92345;120071;158046;284266	GNL3;SYK;LARGE2;EXO1;IL20RB;TP53INP2;XRCC6;SIGLEC15;SMC5;LYZ;WHRN;TFIP11;ACP5;NXNL2;DKC1;NAPSA;DNAJB2;CHRNA1;ABCA12;NAF1;TSPOAP1;LRRK1
GO:0002431	Fc receptor mediated stimulatory signaling pathway	http://amigo.geneontology.org/amigo/term/GO:0002431	60	7	2.6861838726245506	2.605927342256214	0.01717071163484718	1	917;919;5338;6850;7409;8976;10094	CD3G;SYK;CD247;WASL;ARPC3;PLD2;VAV1
GO:0009636	response to toxic substance	http://amigo.geneontology.org/amigo/term/GO:0009636	392	27	17.549734634480398	1.5384848011862489	0.017354625815106606	1	41;761;841;1134;1267;1277;1572;2309;3162;3746;3791;4914;5516;5603;6324;7412;8061;8683;9370;9446;9588;10891;23063;23256;51024;114757;125336	CYGB;VCAM1;CA3;LOXHD1;CNP;FOSL1;ADIPOQ;CYP2F1;NTRK1;FIS1;SCFD1;HMOX1;PPP2CB;SCN1B;COL1A1;PPARGC1A;ASIC1;SRSF9;PRDX6;FOXO3;KDR;KCNC1;CHRNA1;WAPL;CASP8;GSTO1;MAPK13
GO:0006887	exocytosis	http://amigo.geneontology.org/amigo/term/GO:0006887	654	41	29.279404211607602	1.400301717332959	0.01785716989682662	1	102;317;710;823;1520;1823;1828;1832;2039;2495;2547;3162;3356;4069;4318;5328;5340;5768;6248;6845;6850;8673;9535;9588;10493;10533;10652;10814;10855;10916;10972;23256;25837;26154;27040;51706;55754;84283;84329;90332;440279	DMTN;CYB5R1;CTSS;TMEM79;SYK;RAB26;FTH1;TMED10;HPSE;XRCC6;ATG7;LAT;RSC1A1;LYZ;SCFD1;DSP;EXOC3L2;HMOX1;MMP9;MAGED2;HTR2A;YKT6;CAPN1;VAT1;TMEM30A;QSOX1;PRDX6;VAMP8;APAF1;PLG;PLAU;HVCN1;VAMP7;GMFG;DSG1;DSC1;UNC13C;ADAM10;ABCA12;CPLX2;SERPING1
GO:0050778	positive regulation of immune response	http://amigo.geneontology.org/amigo/term/GO:0050778	448	30	20.05683958226331	1.4957491122644087	0.017974003870336208	1	409;710;716;841;915;917;919;973;1520;2547;4153;4292;5338;6845;6850;6885;7409;8673;8976;9865;10094;10392;26191;27040;30849;55703;55824;89857;91543;117157	CD3G;CTSS;SYK;MBL2;CD3D;KLHL6;MLH1;PAG1;C1S;XRCC6;PIK3R4;SH2D1B;CD247;LAT;TRIL;CD79A;NOD1;WASL;POLR3B;ARPC3;VAMP8;VAMP7;PLD2;PTPN22;RSAD2;MAP3K7;ARRB2;VAV1;CASP8;SERPING1
GO:0043299	leukocyte degranulation	http://amigo.geneontology.org/amigo/term/GO:0043299	376	26	16.83341893511385	1.5445466010333184	0.018482576389949767	1	102;317;823;1520;1823;1828;1832;2495;2547;3162;4069;4318;5328;5768;6845;6850;8673;9535;9588;10493;10533;10814;10855;27040;55754;84329	CTSS;SYK;FTH1;HPSE;XRCC6;ATG7;LAT;LYZ;DSP;HMOX1;MMP9;CAPN1;VAT1;TMEM30A;QSOX1;PRDX6;VAMP8;APAF1;PLAU;HVCN1;VAMP7;GMFG;DSG1;DSC1;ADAM10;CPLX2
GO:0010507	negative regulation of autophagy	http://amigo.geneontology.org/amigo/term/GO:0010507	61	7	2.7309536038349598	2.563207221891358	0.018674232583802297	1	3162;4864;5768;10533;23256;23274;26191	ATG7;SCFD1;HMOX1;QSOX1;CLEC16A;PTPN22;NPC1
GO:0050830	defense response to Gram-positive bacterium	http://amigo.geneontology.org/amigo/term/GO:0050830	35	5	1.5669405923643211	3.190931439497405	0.01886379380401193	1	54;4069;4153;10392;29102	MBL2;LYZ;ACP5;NOD1;DROSHA
GO:0042490	mechanoreceptor differentiation	http://amigo.geneontology.org/amigo/term/GO:0042490	48	6	2.1489470980996406	2.7920650095602295	0.019473508565447273	1	3280;4610;4914;9368;25861;389207	NTRK1;GRXCR1;WHRN;SLC9A3R1;HES1;MYCL
GO:0034763	negative regulation of transmembrane transport	http://amigo.geneontology.org/amigo/term/GO:0034763	76	8	3.4024995719910973	2.351212639629667	0.01998192635946139	1	3757;4318;6248;9368;9446;51185;57520;283518	KCNRG;RSC1A1;MMP9;SLC9A3R1;CRBN;KCNH2;HECW2;GSTO1
GO:0030856	regulation of epithelial cell differentiation	http://amigo.geneontology.org/amigo/term/GO:0030856	106	10	4.745591508303373	2.1072188751397958	0.0202165186464065	1	94;654;1003;2658;3280;3976;4610;6820;9370;84913	ATOH8;CDH5;ADIPOQ;SULT2B1;GDF2;HES1;MYCL;LIF;ACVRL1;BMP6
GO:0051260	protein homooligomerization	http://amigo.geneontology.org/amigo/term/GO:0051260	255	19	11.416281458654339	1.6642897311888427	0.020593035190703324	1	41;317;324;915;917;919;973;1429;1861;3162;3746;5551;6569;9370;9702;51024;51133;51185;283518	CD3G;CEP57;CD3D;PRF1;ADIPOQ;KCNRG;CD247;FIS1;HMOX1;CD79A;ASIC1;CRBN;CRYZ;APAF1;KCNC1;SLC34A1;APC;KCTD3;TOR1A
GO:0098655	cation transmembrane transport	http://amigo.geneontology.org/amigo/term/GO:0098655	585	37	26.190292758089367	1.4127371672304752	0.02101978150059558	1	41;799;823;1520;1537;3249;3356;3746;3757;4318;6324;6337;6338;6340;6569;9132;9152;9368;9446;10063;10476;10686;10891;25800;26504;30820;50617;55636;57520;81615;83959;84329;93129;126306;201266;283518;729025	CTSS;SLC6A5;SCNN1G;JSRP1;ATP5PD;SCNN1B;CHD7;ORAI3;CYC1;KCNIP1;SLC15A5;KCNRG;SLC4A11;MMP9;HTR2A;HPN;SCN1B;ATP6V0A4;CAPN1;SLC9A3R1;PPARGC1A;ASIC1;SCNN1A;CLDN16;KCNQ4;HVCN1;KCNC1;SLC34A1;SLC39A11;CALCR;KCNH2;HECW2;COX17;SLC39A6;GSTO1;TMEM163;CNNM4
GO:0032623	interleukin-2 production	http://amigo.geneontology.org/amigo/term/GO:0032623	49	6	2.1937168293100497	2.7350840909977756	0.02137996549799237	1	919;3556;6885;9308;10524;53833	KAT5;IL20RB;IL1RAP;CD247;CD83;MAP3K7
GO:0048207	vesicle targeting, rough ER to cis-Golgi	http://amigo.geneontology.org/amigo/term/GO:0048207	49	6	2.1937168293100497	2.7350840909977756	0.02137996549799237	1	10802;10972;23256;59349;64689;553115	PEF1;TMED10;SCFD1;SEC24A;GORASP1;KLHL12
GO:0048208	COPII vesicle coating	http://amigo.geneontology.org/amigo/term/GO:0048208	49	6	2.1937168293100497	2.7350840909977756	0.02137996549799237	1	10802;10972;23256;59349;64689;553115	PEF1;TMED10;SCFD1;SEC24A;GORASP1;KLHL12
GO:0010257	NADH dehydrogenase complex assembly	http://amigo.geneontology.org/amigo/term/GO:0010257	49	6	2.1937168293100497	2.7350840909977756	0.02137996549799237	1	4694;4708;4723;29090;51300;54539	NDUFV1;TIMM21;NDUFB2;TIMMDC1;NDUFA1;NDUFB11
GO:0032981	mitochondrial respiratory chain complex I assembly	http://amigo.geneontology.org/amigo/term/GO:0032981	49	6	2.1937168293100497	2.7350840909977756	0.02137996549799237	1	4694;4708;4723;29090;51300;54539	NDUFV1;TIMM21;NDUFB2;TIMMDC1;NDUFA1;NDUFB11
GO:0035821	modification of morphology or physiology of other organism	http://amigo.geneontology.org/amigo/term/GO:0035821	92	9	4.1188152713576445	2.1850943553080056	0.02174207330940603	1	841;1605;3249;4069;4153;5091;5340;5551;10533	MBL2;DAG1;PC;PRF1;ATG7;LYZ;HPN;PLG;CASP8
GO:0002275	myeloid cell activation involved in immune response	http://amigo.geneontology.org/amigo/term/GO:0002275	383	26	17.146807053586713	1.5163172897872788	0.02272443522778156	1	102;317;823;1520;1823;1828;1832;2495;2547;3162;4069;4318;5328;5768;6845;6850;8673;9535;9588;10493;10533;10814;10855;27040;55754;84329	CTSS;SYK;FTH1;HPSE;XRCC6;ATG7;LAT;LYZ;DSP;HMOX1;MMP9;CAPN1;VAT1;TMEM30A;QSOX1;PRDX6;VAMP8;APAF1;PLAU;HVCN1;VAMP7;GMFG;DSG1;DSC1;ADAM10;CPLX2
GO:0007229	integrin-mediated signaling pathway	http://amigo.geneontology.org/amigo/term/GO:0007229	78	8	3.4920390344119157	2.290925136049419	0.023010152524134853	1	102;1307;1601;2039;3682;6850;7409;27040	DMTN;SYK;ITGAE;COL16A1;LAT;ADAM10;VAV1;DAB2
GO:0098660	inorganic ion transmembrane transport	http://amigo.geneontology.org/amigo/term/GO:0098660	570	36	25.518746789933232	1.4107275837778002	0.02307063791742303	1	41;799;1537;2568;2743;3249;3356;3746;3757;6324;6337;6338;6340;6569;9132;9368;9446;9635;10063;10476;10686;25800;26504;30820;50617;55636;57520;81615;83959;84329;93129;115111;126306;201266;283518;729025	SCNN1G;JSRP1;ATP5PD;SCNN1B;CHD7;ORAI3;CYC1;KCNIP1;SLC15A5;KCNRG;SLC4A11;GABRP;HTR2A;HPN;SCN1B;ATP6V0A4;SLC9A3R1;GLRB;ASIC1;SCNN1A;CLDN16;KCNQ4;HVCN1;KCNC1;SLC34A1;SLC39A11;CALCR;KCNH2;CLCA2;HECW2;COX17;SLC39A6;SLC26A7;GSTO1;TMEM163;CNNM4
GO:0051259	protein complex oligomerization	http://amigo.geneontology.org/amigo/term/GO:0051259	402	27	17.997431946584488	1.500214034987586	0.023176291555275785	1	41;317;324;915;917;919;973;1277;1278;1429;1861;2547;2743;3162;3746;5551;6569;9370;9702;10392;10801;10972;51024;51133;51185;165257;283518	CD3G;COL1A2;CEP57;CD3D;TMED10;PRF1;ADIPOQ;SEPT9;XRCC6;KCNRG;CD247;FIS1;HMOX1;CD79A;NOD1;COL1A1;GLRB;ASIC1;CRBN;CRYZ;APAF1;KCNC1;SLC34A1;APC;KCTD3;TOR1A;C1QL2
GO:0021675	nerve development	http://amigo.geneontology.org/amigo/term/GO:0021675	64	7	2.8652627974661873	2.443056883365201	0.02373421736543868	1	1605;1902;3280;4914;7412;8929;55636	VCAM1;CHD7;DAG1;LPAR1;NTRK1;PHOX2B;HES1
GO:0008344	adult locomotory behavior	http://amigo.geneontology.org/amigo/term/GO:0008344	64	7	2.8652627974661873	2.443056883365201	0.02373421736543868	1	409;1267;2019;2743;3170;4864;55636	EN1;CHD7;CNP;GLRB;FOXA2;NPC1;ARRB2
GO:0008360	regulation of cell shape	http://amigo.geneontology.org/amigo/term/GO:0008360	109	10	4.8799007019346	2.049222025365306	0.02405874396897345	1	752;1605;1902;2039;3249;3791;6708;9368;64218;157285	DMTN;SPTA1;DAG1;FMNL1;SEMA4A;LPAR1;PRAG1;HPN;SLC9A3R1;KDR
GO:0006811	ion transport	http://amigo.geneontology.org/amigo/term/GO:0006811	1162	66	52.02242766649546	1.2686835843784865	0.024676791054162983	1	41;409;761;799;823;1134;1520;1537;1861;2495;2568;2743;2912;3249;3356;3746;3757;4318;6324;6337;6338;6340;6569;6845;6850;8673;9121;9132;9152;9368;9446;9635;10063;10476;10686;10891;10916;25800;26154;26504;28965;30820;50617;51090;51185;51706;55636;55754;57520;79572;81615;83394;83959;84134;84329;93129;114884;115111;126306;133418;161291;200931;201266;283518;341208;729025	TOMM40L;CYB5R1;CTSS;SLC51A;GRM2;CA3;SYK;SLC6A5;SCNN1G;JSRP1;ATP5PD;FTH1;SCNN1B;SLC16A5;EMB;CHD7;ORAI3;CYC1;HEPHL1;TMEM30B;KCNIP1;SLC15A5;KCNRG;SLC4A11;PITPNM3;GABRP;MMP9;MAGED2;HTR2A;PLLP;HPN;SCN1B;ATP6V0A4;CAPN1;SLC9A3R1;GLRB;PPARGC1A;ASIC1;SCNN1A;TMEM30A;SLC27A6;CRBN;CLDN16;KCNQ4;VAMP8;HVCN1;VAMP7;KCNC1;SLC34A1;SLC39A11;ATP13A3;CALCR;TOR1A;KCNH2;CLCA2;HECW2;CHRNA1;COX17;SLC39A6;ARRB2;ABCA12;OSB…
GO:0048762	mesenchymal cell differentiation	http://amigo.geneontology.org/amigo/term/GO:0048762	175	14	7.8347029618216055	1.786921606118547	0.025490932254254917	1	94;1277;1601;1605;3170;3249;3280;5308;8929;26508;59349;64218;340665;553115	PEF1;HEYL;PITX2;DAG1;CYP26C1;SEMA4A;HPN;COL1A1;PHOX2B;HES1;KLHL12;FOXA2;ACVRL1;DAB2
GO:1904063	negative regulation of cation transmembrane transport	http://amigo.geneontology.org/amigo/term/GO:1904063	51	6	2.283256291730868	2.627825891350804	0.025562679956095846	1	3757;4318;9368;9446;57520;283518	KCNRG;MMP9;SLC9A3R1;KCNH2;HECW2;GSTO1
GO:0065003	protein-containing complex assembly	http://amigo.geneontology.org/amigo/term/GO:0065003	1387	77	62.09561718883753	1.2400231044622216	0.025599971002909006	1	41;317;324;841;915;917;919;973;1277;1278;1307;1429;1861;2039;2547;2743;3162;3280;3556;3646;3746;4606;4694;4708;4723;5551;5734;6569;6708;6845;7185;8061;8312;8683;8976;9368;9370;9535;9702;9735;10063;10094;10392;10524;10713;10801;10802;10891;10972;11170;22868;23066;23176;23256;24144;25999;29090;51024;51133;51154;51185;51300;51747;54539;55164;59349;64689;79003;84525;90120;92345;147007;165257;283518;3…	DMTN;CD3G;PEF1;SPTA1;SEPT8;COL1A2;CEP57;CD3D;NDUFV1;MIS12;FAM107A;USP39;TMED10;HOPX;PTGER4;TIMM21;KAT5;FOSL1;PRF1;ADIPOQ;KNTC1;SEPT9;IL1RAP;COL16A1;XRCC6;KCNRG;CD247;MYBPC2;FIS1;NDUFB2;TMEM250;TMEM199;SCFD1;TFIP11;HMOX1;AXIN1;EIF3E;CLIP3;CD79A;NOD1;WASL;COL1A1;LUC7L3;SLC9A3R1;GLRB;PPARGC1A;ASIC1;ARPC3;SRSF9;SEC24A;TIMMDC1;CRBN;HES1;GORASP1;CRYZ;KLHL12;FASTKD2;APAF1;VAMP7;NDUFA1;KCNC1;GMFG;SLC34A1…
GO:0051707	response to other organism	http://amigo.geneontology.org/amigo/term/GO:0051707	556	35	24.8919705529875	1.4060759040950797	0.025920013420311583	1	54;654;761;841;1267;3373;3394;3433;4069;4153;4292;5551;5734;5739;6693;6850;7412;8061;8976;9370;9516;10392;10533;10891;10949;11009;26191;29102;55636;55703;60509;89857;91543;163702;389643	PTGIR;VCAM1;IL24;CA3;SYK;MBL2;CHD7;PTGER4;KLHL6;MLH1;CNP;FOSL1;HNRNPA0;PRF1;ADIPOQ;IFNLR1;LITAF;NUGGC;AGBL5;SPN;ATG7;LYZ;ACP5;NOD1;WASL;POLR3B;PPARGC1A;DROSHA;HYAL1;IFIT2;PTPN22;RSAD2;IRF8;CASP8;BMP6
GO:0002757	immune response-activating signal transduction	http://amigo.geneontology.org/amigo/term/GO:0002757	297	21	13.296610169491526	1.5793499043977055	0.025945839363776813	1	409;841;915;917;919;973;1520;5338;6850;6885;7409;8976;9865;10094;10392;26191;27040;30849;55824;89857;91543	CD3G;CTSS;SYK;CD3D;KLHL6;PAG1;PIK3R4;CD247;LAT;TRIL;CD79A;NOD1;WASL;ARPC3;PLD2;PTPN22;RSAD2;MAP3K7;ARRB2;VAV1;CASP8
GO:0002764	immune response-regulating signaling pathway	http://amigo.geneontology.org/amigo/term/GO:0002764	315	22	14.102465331278891	1.5600109259765091	0.026007143737451832	1	409;841;915;917;919;973;1520;5338;6850;6885;7409;8976;9865;10094;10392;26191;27040;30849;53833;55824;89857;91543	CD3G;CTSS;SYK;CD3D;KLHL6;PAG1;IL20RB;PIK3R4;CD247;LAT;TRIL;CD79A;NOD1;WASL;ARPC3;PLD2;PTPN22;RSAD2;MAP3K7;ARRB2;VAV1;CASP8
GO:0030855	epithelial cell differentiation	http://amigo.geneontology.org/amigo/term/GO:0030855	462	30	20.683615819209038	1.4504233815897296	0.0260817346927813	1	94;654;823;1003;1601;1775;1823;1828;1832;2658;2828;3280;3976;4610;4914;5308;6820;9368;9370;25861;26154;64321;84283;84913;122786;149018;170302;222546;345643;389207	TMEM79;PITX2;SOX17;DNASE1L2;ATOH8;GPR4;CDH5;ADIPOQ;RFX6;NTRK1;LELP1;SULT2B1;GRXCR1;MCIDAS;GDF2;WHRN;DSP;CAPN1;SLC9A3R1;HES1;MYCL;LIF;ARX;DSG1;DSC1;ACVRL1;FRMD6;ABCA12;DAB2;BMP6
GO:0009612	response to mechanical stimulus	http://amigo.geneontology.org/amigo/term/GO:0009612	159	13	7.118387262455059	1.8262563584544897	0.026231752933561614	1	654;841;1111;1277;1605;3249;3356;3746;4914;5734;8061;25861;200539	ANKRD23;PTGER4;DAG1;FOSL1;NTRK1;WHRN;HTR2A;HPN;COL1A1;KCNC1;CASP8;CHEK1;BMP6
GO:0050776	regulation of immune response	http://amigo.geneontology.org/amigo/term/GO:0050776	577	36	25.832134908406093	1.3936130377007732	0.0271087338245265	1	409;710;716;841;915;917;919;973;1277;1278;1520;2547;3162;4153;4292;5338;6845;6850;6885;7409;7412;8673;8976;9865;10094;10392;26191;27040;30849;53833;55703;55824;84282;89857;91543;117157	CD3G;VCAM1;CTSS;COL1A2;SYK;MBL2;CD3D;KLHL6;MLH1;PAG1;IL20RB;RNF135;C1S;XRCC6;PIK3R4;SH2D1B;CD247;LAT;TRIL;HMOX1;CD79A;NOD1;WASL;POLR3B;COL1A1;ARPC3;VAMP8;VAMP7;PLD2;PTPN22;RSAD2;MAP3K7;ARRB2;VAV1;CASP8;SERPING1
GO:0009607	response to biotic stimulus	http://amigo.geneontology.org/amigo/term/GO:0009607	577	36	25.832134908406093	1.3936130377007732	0.0271087338245265	1	54;317;654;761;841;1267;3373;3394;3433;4069;4153;4292;5551;5734;5739;6693;6850;7412;8061;8976;9370;9516;10392;10533;10891;10949;11009;26191;29102;55636;55703;60509;89857;91543;163702;389643	PTGIR;VCAM1;IL24;CA3;SYK;MBL2;CHD7;PTGER4;KLHL6;MLH1;CNP;FOSL1;HNRNPA0;PRF1;ADIPOQ;IFNLR1;LITAF;NUGGC;AGBL5;SPN;ATG7;LYZ;ACP5;NOD1;WASL;POLR3B;PPARGC1A;DROSHA;HYAL1;IFIT2;APAF1;PTPN22;RSAD2;IRF8;CASP8;BMP6
GO:0043207	response to external biotic stimulus	http://amigo.geneontology.org/amigo/term/GO:0043207	558	35	24.981510015408322	1.4010362055140935	0.02714821283735691	1	54;654;761;841;1267;3373;3394;3433;4069;4153;4292;5551;5734;5739;6693;6850;7412;8061;8976;9370;9516;10392;10533;10891;10949;11009;26191;29102;55636;55703;60509;89857;91543;163702;389643	PTGIR;VCAM1;IL24;CA3;SYK;MBL2;CHD7;PTGER4;KLHL6;MLH1;CNP;FOSL1;HNRNPA0;PRF1;ADIPOQ;IFNLR1;LITAF;NUGGC;AGBL5;SPN;ATG7;LYZ;ACP5;NOD1;WASL;POLR3B;PPARGC1A;DROSHA;HYAL1;IFIT2;PTPN22;RSAD2;IRF8;CASP8;BMP6
GO:0071383	cellular response to steroid hormone stimulus	http://amigo.geneontology.org/amigo/term/GO:0071383	211	16	9.446413285396336	1.6937645555626037	0.027663797206640472	1	409;1601;2309;4864;6097;8312;8856;8928;9862;10424;10524;10891;11170;26508;55128;266743	FOXH1;HEYL;PGRMC2;TRIM68;FAM107A;KAT5;NPAS4;MED24;AXIN1;PPARGC1A;FOXO3;NPC1;ARRB2;RORC;NR1I2;DAB2
GO:0006901	vesicle coating	http://amigo.geneontology.org/amigo/term/GO:0006901	52	6	2.3280260229412773	2.5772907780555965	0.02784462645312602	1	10802;10972;23256;59349;64689;553115	PEF1;TMED10;SCFD1;SEC24A;GORASP1;KLHL12
GO:0090114	COPII-coated vesicle budding	http://amigo.geneontology.org/amigo/term/GO:0090114	52	6	2.3280260229412773	2.5772907780555965	0.02784462645312602	1	10802;10972;23256;59349;64689;553115	PEF1;TMED10;SCFD1;SEC24A;GORASP1;KLHL12
GO:0002703	regulation of leukocyte mediated immunity	http://amigo.geneontology.org/amigo/term/GO:0002703	128	11	5.730525594932375	1.9195446940726577	0.02843991528816958	1	409;3162;4292;6845;6850;6885;7409;8673;53833;91543;117157	SYK;MLH1;IL20RB;SH2D1B;HMOX1;VAMP8;VAMP7;RSAD2;MAP3K7;ARRB2;VAV1
GO:0050954	sensory perception of mechanical stimulus	http://amigo.geneontology.org/amigo/term/GO:0050954	128	11	5.730525594932375	1.9195446940726577	0.02843991528816958	1	1277;3249;3356;4914;9132;9368;25861;50617;55636;125336;389207	LOXHD1;CHD7;NTRK1;GRXCR1;WHRN;HTR2A;HPN;ATP6V0A4;COL1A1;SLC9A3R1;KCNQ4
GO:0002444	myeloid leukocyte mediated immunity	http://amigo.geneontology.org/amigo/term/GO:0002444	391	26	17.50496490326999	1.485292895111324	0.028462748070106958	1	102;317;823;1520;1823;1828;1832;2495;2547;3162;4069;4318;5328;5768;6845;6850;8673;9535;9588;10493;10533;10814;10855;27040;55754;84329	CTSS;SYK;FTH1;HPSE;XRCC6;ATG7;LAT;LYZ;DSP;HMOX1;MMP9;CAPN1;VAT1;TMEM30A;QSOX1;PRDX6;VAMP8;APAF1;PLAU;HVCN1;VAMP7;GMFG;DSG1;DSC1;ADAM10;CPLX2
GO:0033993	response to lipid	http://amigo.geneontology.org/amigo/term/GO:0033993	695	42	31.114963191234377	1.3498328679312763	0.028565258047604014	1	20;21;54;409;654;799;841;1267;1277;1601;1605;1828;1902;2309;2707;3394;4864;5734;5739;6097;6569;6898;7412;8061;8312;8856;8928;9370;9516;9862;10424;10524;10891;10949;11009;11170;26191;26508;51024;55128;266743;389643	PTGIR;FOXH1;VCAM1;IL24;HEYL;PGRMC2;TRIM68;ABCA3;FAM107A;PTGER4;KAT5;DAG1;CNP;NPAS4;FOSL1;HNRNPA0;ADIPOQ;GJB3;LITAF;NUGGC;LPAR1;TAT;FIS1;MED24;ACP5;AXIN1;ABCA2;COL1A1;PPARGC1A;FOXO3;SLC34A1;CALCR;PTPN22;DSG1;IRF8;NPC1;ARRB2;RORC;NR1I2;CASP8;DAB2;BMP6
GO:0038093	Fc receptor signaling pathway	http://amigo.geneontology.org/amigo/term/GO:0038093	97	9	4.34266392740969	2.072460625652954	0.029465848527909566	1	917;919;5338;6850;6885;7409;8976;10094;27040	CD3G;SYK;CD247;LAT;WASL;ARPC3;PLD2;MAP3K7;VAV1
GO:0014032	neural crest cell development	http://amigo.geneontology.org/amigo/term/GO:0014032	67	7	2.999571991097415	2.333666276647356	0.02966601303321592	1	3280;5308;8929;59349;64218;340665;553115	PEF1;PITX2;CYP26C1;SEMA4A;PHOX2B;HES1;KLHL12
GO:0002705	positive regulation of leukocyte mediated immunity	http://amigo.geneontology.org/amigo/term/GO:0002705	82	8	3.6711179592535523	2.179172690388472	0.030007964700860423	1	4292;6845;6850;6885;7409;8673;91543;117157	SYK;MLH1;SH2D1B;VAMP8;VAMP7;RSAD2;MAP3K7;VAV1
GO:0048864	stem cell development	http://amigo.geneontology.org/amigo/term/GO:0048864	68	7	3.044341722307824	2.2993476549319536	0.031846662780179	1	3280;5308;8929;59349;64218;340665;553115	PEF1;PITX2;CYP26C1;SEMA4A;PHOX2B;HES1;KLHL12
GO:0030198	extracellular matrix organization	http://amigo.geneontology.org/amigo/term/GO:0030198	268	19	11.99828796438966	1.583559259153563	0.03226415621790135	1	102;1277;1278;1307;1520;1605;3249;3682;3791;4313;4318;5156;5340;7412;50509;63894;79875;81621;340267	VCAM1;CTSS;COL1A2;DAG1;COL5A3;THSD4;ITGAE;COL16A1;MMP2;COL28A1;MMP9;HPN;KAZALD1;COL1A1;PLG;KDR;PDGFRA;ADAM10;VIPAS39
GO:0006903	vesicle targeting	http://amigo.geneontology.org/amigo/term/GO:0006903	69	7	3.089111453518233	2.266023775874969	0.03413208285250846	1	10652;10802;10972;23256;59349;64689;553115	PEF1;TMED10;SCFD1;YKT6;SEC24A;GORASP1;KLHL12
GO:0070206	protein trimerization	http://amigo.geneontology.org/amigo/term/GO:0070206	41	5	1.8355589796267762	2.72396586298559	0.03504295213421227	1	41;919;1277;1278;9370	COL1A2;ADIPOQ;CD247;COL1A1;ASIC1
GO:0048260	positive regulation of receptor-mediated endocytosis	http://amigo.geneontology.org/amigo/term/GO:0048260	41	5	1.8355589796267762	2.72396586298559	0.03504295213421227	1	409;1601;6850;8976;100506013	SYK;APELA;WASL;ARRB2;DAB2
GO:0015672	monovalent inorganic cation transport	http://amigo.geneontology.org/amigo/term/GO:0015672	362	24	16.20664269816812	1.4808742592142654	0.0353807859968549	1	41;1537;3249;3356;3746;3757;6324;6337;6338;6340;6569;9132;9368;10063;10476;10916;26504;30820;50617;57520;83959;84329;283518;729025	SCNN1G;ATP5PD;SCNN1B;CYC1;KCNIP1;SLC15A5;KCNRG;SLC4A11;MAGED2;HTR2A;HPN;SCN1B;ATP6V0A4;SLC9A3R1;ASIC1;SCNN1A;KCNQ4;HVCN1;KCNC1;SLC34A1;KCNH2;HECW2;COX17;CNNM4
GO:0002429	immune response-activating cell surface receptor signaling pathway	http://amigo.geneontology.org/amigo/term/GO:0002429	183	14	8.192860811504879	1.708804814594239	0.035443919672898616	1	915;917;919;973;5338;6850;6885;7409;8976;10094;26191;27040;55824;89857	CD3G;SYK;CD3D;KLHL6;PAG1;CD247;LAT;CD79A;WASL;ARPC3;PLD2;PTPN22;MAP3K7;VAV1
GO:0007588	excretion	http://amigo.geneontology.org/amigo/term/GO:0007588	55	6	2.4623352165725048	2.4367112810707456	0.03548280537523918	1	3162;6338;6340;9368;10686;50617	SCNN1G;SCNN1B;HMOX1;ATP6V0A4;SLC9A3R1;CLDN16
GO:0048199	vesicle targeting, to, from or within Golgi	http://amigo.geneontology.org/amigo/term/GO:0048199	55	6	2.4623352165725048	2.4367112810707456	0.03548280537523918	1	10802;10972;23256;59349;64689;553115	PEF1;TMED10;SCFD1;SEC24A;GORASP1;KLHL12
GO:0043312	neutrophil degranulation	http://amigo.geneontology.org/amigo/term/GO:0043312	344	23	15.400787536380756	1.4934301213926808	0.035817050861336686	1	102;317;823;1520;1823;1828;1832;2495;2547;4069;4318;5328;5768;6845;6850;8673;9535;9588;10493;10533;10855;55754;84329	CTSS;SYK;FTH1;HPSE;XRCC6;ATG7;LYZ;DSP;MMP9;CAPN1;VAT1;TMEM30A;QSOX1;PRDX6;VAMP8;APAF1;PLAU;HVCN1;VAMP7;GMFG;DSG1;DSC1;ADAM10
GO:0098662	inorganic cation transmembrane transport	http://amigo.geneontology.org/amigo/term/GO:0098662	513	32	22.966872110939907	1.3933111938546174	0.03589109319325712	1	41;799;1537;3249;3356;3746;3757;6324;6337;6338;6340;6569;9132;9368;9446;10063;10476;10686;25800;26504;30820;50617;55636;57520;81615;83959;84329;93129;126306;201266;283518;729025	SCNN1G;JSRP1;ATP5PD;SCNN1B;CHD7;ORAI3;CYC1;KCNIP1;SLC15A5;KCNRG;SLC4A11;HTR2A;HPN;SCN1B;ATP6V0A4;SLC9A3R1;ASIC1;SCNN1A;CLDN16;KCNQ4;HVCN1;KCNC1;SLC34A1;SLC39A11;CALCR;KCNH2;HECW2;COX17;SLC39A6;GSTO1;TMEM163;CNNM4
GO:0006900	vesicle budding from membrane	http://amigo.geneontology.org/amigo/term/GO:0006900	70	7	3.1338811847286423	2.2336520076481836	0.03652394275696991	1	8976;10802;10972;23256;59349;64689;553115	PEF1;TMED10;SCFD1;WASL;SEC24A;GORASP1;KLHL12
GO:0007600	sensory perception	http://amigo.geneontology.org/amigo/term/GO:0007600	401	26	17.95266221537408	1.4482531720412164	0.03712742828766491	1	41;409;1277;1429;2743;3249;3356;4914;5147;6337;6338;6340;8508;9132;9368;25861;26504;50617;51308;55636;125336;130507;143502;158046;389207;441639	SCNN1G;LOXHD1;SCNN1B;OR9K2;CHD7;NIPSNAP1;NTRK1;GRXCR1;OR52I2;WHRN;HTR2A;HPN;ATP6V0A4;COL1A1;SLC9A3R1;GLRB;ASIC1;SCNN1A;CRYZ;KCNQ4;NXNL2;REEP2;ARRB2;UBR3;PDE6D;CNNM4
GO:1904062	regulation of cation transmembrane transport	http://amigo.geneontology.org/amigo/term/GO:1904062	219	16	9.804571135079609	1.631891877733833	0.03714529457188598	1	799;823;1520;3746;3757;4318;6324;9368;9446;10063;10891;30820;55636;57520;126306;283518	CTSS;JSRP1;CHD7;KCNIP1;KCNRG;MMP9;SCN1B;CAPN1;SLC9A3R1;PPARGC1A;KCNC1;CALCR;KCNH2;HECW2;COX17;GSTO1
GO:0002283	neutrophil activation involved in immune response	http://amigo.geneontology.org/amigo/term/GO:0002283	346	23	15.490326998801574	1.484797577338388	0.037870822887399846	1	102;317;823;1520;1823;1828;1832;2495;2547;4069;4318;5328;5768;6845;6850;8673;9535;9588;10493;10533;10855;55754;84329	CTSS;SYK;FTH1;HPSE;XRCC6;ATG7;LYZ;DSP;MMP9;CAPN1;VAT1;TMEM30A;QSOX1;PRDX6;VAMP8;APAF1;PLAU;HVCN1;VAMP7;GMFG;DSG1;DSC1;ADAM10
